# Foldseek-Interface reveals a protein interface universe far from complete

**DOI:** 10.64898/2026.08.24.746585

**Authors:** Joelle Morgan Strom, Sooyoung Cha, Rachel Seongeun Kim, Harshit Sajal, Cameron L. M. Gilchrist, Martin Steinegger, Katja Luck

## Abstract

Protein-protein interactions mediate a vast range of cellular functions, requiring diverse modes of binding. While recent years have seen major efforts to chart and classify the protein structure universe, we lack comparable methods to assess and cluster that diversity in interface structure at interactome scale. Here, we present Foldseek-Interface, a method that converts 3D interface structures into searchable sequences to enable fast alignment and clustering of protein interaction interfaces. It matches the accuracy of state-of-the-art tools while running up to 230 times faster. Applying it to all biological assemblies in the PDB, we cluster 3.1 million dimers into 77,167 interface clusters and use this resource to characterise interface diversity, evolution, and pathogen mimicry. Application of Foldseek-Interface to resources of predicted protein complex structures rapidly revealed putatively novel interface types worth further experimental interrogation. Foldseek-Interface and the interface cluster resource are freely available as webservers for search (https://search.foldseek.com/interface) and exploration (https://interface.foldseek.com).

---

Protein-protein interactions (PPIs) drive cellular life by mediating responses to extra- and intracellular stimuli, orchestrating development and enabling organismal adaptation. This functional diversity depends on highly dynamic modes of protein association and dissociation that remain incompletely understood. Proteins contain regions that independently fold into tertiary structures (ordered regions) (1) and regions that remain unstructured in their unbound state, termed intrinsically disordered regions (IDRs) (2). Interactions between ordered protein regions and coiled coils mediate stable complexes and rigid scaffolds, whereas interactions involving disordered regions, often through short linear motifs that bind ordered regions in partner proteins, form transient signaling complexes and mediate condensation (3). The 3D coordinates of residues in both interacting protein chains that are in contact with each other as well as other close-by residues form an interface structure.

Recent advances in accurate protein structure prediction (4) and fast structure search (5) have enabled systematic analysis of the protein fold space, revealing 2.3 million structural clusters (6). However, equivalent efforts to chart the resolved and predicted universe of interface structures are missing. Similar interface structures can occur across otherwise unrelated complexes, through convergent evolution (7). Therefore, comparing interfaces directly, rather than entire complexes, is needed to recognize shared binding modes, and clustering interfaces by structural similarity would organize the known interactome into recurring topological families (8, 9). Doing this across the Protein Data Bank (PDB) (10) requires a method that can both align and cluster interfaces efficiently regardless of interface size and type. Previous studies were often restricted to larger, ordered interfaces, combined overall sequence and complex similarity with interface similarity searches, or performed geometric motif searches(11–14). iAlign (15) is a state-of-the-art tool for computing local interface similarity that is amenable to ordered and disordered interfaces, yet, would take approximately 50 years to compute pairwise similarity across all interface structures in the PDB. This challenge will only increase as thousands of predicted protein complex structures are already available (16–19), with many more expected in the near future. How can we efficiently search these resources to discover novel predicted modes of protein binding?

The speed bottleneck can be bypassed by reducing 3D structures to 1D strings, thereby turning structural comparison into fast sequence alignments. Foldseek (5) does this by translating each residue into a 3Di structural alphabet state that encodes its structural relationship with the nearest neighbour in space, and aligning the resulting strings. Foldseek-Multimer (20) accelerates chain-to-chain alignments for multi-subunit protein complexes but does not capture local interface similarity. Foldseek’s encoding and alignment assume a single, contiguous chain. An interface, however, is formed between two chains and the interface residues within a chain are not contiguous. Thus, when an interface residue’s nearest neighbour lies on the partner chain, the sequence offset encoded by 3Di loses its meaning across chains, and there is no single N-to-C sequence for order-dependent alignment.

Here, we present Foldseek-Interface, a method that aligns interfaces at high speed and accuracy. It resolves the contiguity problem by renumbering extracted interface residues in N-to-C order within each chain, generating a contiguous 3Di string that Foldseek aligns directly, while Foldseek-Multimer recovers the matching chains. We further develop a clustering framework calibrated on interface-only TM-score (21) thresholds for clustering of interfaces at database-scale. Applying this to all biological assemblies in the PDB, we cluster 3.1 million protein dimers into 77,167 non-redundant interface clusters representing putative interface types and show that interface discovery continues even as fold discovery plateaus. Using this resource, we identify a strong bias in the PDB toward ordered interfaces and explore interface evolution, including convergent evolution and pathogen-host mimicry. We further search predicted human protein complex structures (18) to identify putatively novel interface types and thus, chart, classify, and systematically expand the protein interface space.
