## Supplementary material for "Foldseek-Interface reveals a protein interface universe far from complete": Table S1

### Sheet: Sheet1
IFID	pdb_id	chainid_0	chainid_1	domain_pfam	motif_elm_class	ground_truth_cluster_id	maxiflen	miniflen	maxdisfrac	mindisfrac
IF4004707	6do5	B	D	Kelch_4	DEG_Cend_KLHDC2_1	55	44.0	6.0	0.091	0.0
IF4006270	8sgf	A	Z	Kelch_4	DEG_Cend_KLHDC2_1	55	48.0	7.0	1.0	0.083
IF4004712	6do4	A	C	Kelch_4	DEG_Cend_KLHDC2_1	55	47.0	6.0	1.0	0.085
IF4004711	6do4	B	D	Kelch_4	DEG_Cend_KLHDC2_1	55	45.0	6.0	1.0	0.089
IF4004710	6do3	B	D	Kelch_4	DEG_Cend_KLHDC2_1	55	50.0	7.0	1.0	0.08
IF4004709	6do3	A	C	Kelch_4	DEG_Cend_KLHDC2_1	55	48.0	7.0	1.0	0.083
IF4006269	8sgf	B	Y	Kelch_4	DEG_Cend_KLHDC2_1	55	46.0	6.0	1.0	0.087
IF4004708	6do5	A	C	Kelch_4	DEG_Cend_KLHDC2_1	55	47.0	6.0	0.085	0.0
IF4002649	4ch9	B	D	Kelch_1	DEG_Kelch_KLHL3_1	44	33.0	9.0	1.0	0.0
IF4002650	4chb	A	C	Kelch_1	DEG_Kelch_KLHL3_1	44	34.0	8.0	1.0	0.0
IF4006621	5nkp	A	D	Kelch_1	DEG_Kelch_KLHL3_1	44	33.0	9.0	1.0	0.0
IF4002648	4ch9	A	C	Kelch_1	DEG_Kelch_KLHL3_1	44	33.0	9.0	1.0	0.0
IF4002651	4chb	B	D	Kelch_1	DEG_Kelch_KLHL3_1	44	33.0	9.0	1.0	0.0
IF4006622	5nkp	B	C	Kelch_1	DEG_Kelch_KLHL3_1	44	33.0	10.0	1.0	0.0
IF4001013	2dyh	A	B	Kelch_1	DEG_Kelch_Keap1_2	27	36.0	6.0	0.028	0.0
IF4002626	3wn7	A	B	Kelch_1	DEG_Kelch_Keap1_2	27	55.0	19.0	0.091	0.0
IF4002627	3wn7	L	M	Kelch_1	DEG_Kelch_Keap1_2	27	55.0	19.0	0.091	0.0
IF4004811	5vk0	S	T	SWIB	DEG_MDM2_SWIB_1	22	23.0	12.0
IF4006332	1ycq	A	B	SWIB	DEG_MDM2_SWIB_1	22	26.0	11.0	0.636	0.0
IF4001316	3g03	C	D	SWIB	DEG_MDM2_SWIB_1	22	27.0	11.0
IF4006589	7ad0	A	H	SWIB	DEG_MDM2_SWIB_1	22	29.0	13.0
IF4001312	3eqs	A	B	SWIB	DEG_MDM2_SWIB_1	22	27.0	11.0
IF4001311	3eqy	B	D	SWIB	DEG_MDM2_SWIB_1	22	30.0	12.0
IF4006591	7ad0	C	J	SWIB	DEG_MDM2_SWIB_1	22	29.0	13.0
IF4001310	3eqy	A	C	SWIB	DEG_MDM2_SWIB_1	22	30.0	12.0
IF4004812	5vk0	U	V	SWIB	DEG_MDM2_SWIB_1	22	26.0	11.0
IF4001315	3g03	A	B	SWIB	DEG_MDM2_SWIB_1	22	28.0	11.0
IF4006331	1ycr	A	B	SWIB	DEG_MDM2_SWIB_1	22	35.0	13.0	0.583	0.057
IF4001438	3jzo	A	P	SWIB	DEG_MDM2_SWIB_1	22	25.0	12.0
IF4001426	3iux	C	D	SWIB	DEG_MDM2_SWIB_1	22	26.0	14.0
IF4001439	3jzp	A	P	SWIB	DEG_MDM2_SWIB_1	22	25.0	12.0
IF400774	2axi	A	B	SWIB	DEG_MDM2_SWIB_1	22	26.0	10.0
IF4001440	3jzs	A	P	SWIB	DEG_MDM2_SWIB_1	22	28.0	12.0
IF4001280	3fe7	A	L	SWIB	DEG_MDM2_SWIB_1	22	20.0	8.0
IF4004809	5vk0	O	P	SWIB	DEG_MDM2_SWIB_1	22	27.0	12.0
IF4006590	7ad0	B	I	SWIB	DEG_MDM2_SWIB_1	22	29.0	13.0
IF4001441	3jzq	A	P	SWIB	DEG_MDM2_SWIB_1	22	25.0	11.0
IF4004808	5vk0	M	N	SWIB	DEG_MDM2_SWIB_1	22	27.0	12.0
IF4001425	3iux	A	B	SWIB	DEG_MDM2_SWIB_1	22	27.0	14.0
IF4004810	5vk0	Q	R	SWIB	DEG_MDM2_SWIB_1	22	27.0	12.0
IF4006447	5umm	C	D	SWIB	DEG_MDM2_SWIB_1	22	29.0	11.0
IF4001211	3dac	A	B		DEG_MDM2_SWIB_1	22	26.0	13.0	0.538	0.0
IF4001035	2z5s	M	P	SWIB	DEG_MDM2_SWIB_1	22	22.0	11.0	0.636	0.0
IF4005174	6v4h	A	B	SWIB	DEG_MDM2_SWIB_1	22	26.0	13.0	0.615	0.0
IF4005173	6v4g	A	B	SWIB	DEG_MDM2_SWIB_1	22	26.0	14.0
IF4005172	6v4e	B	D	SWIB	DEG_MDM2_SWIB_1	22	26.0	14.0
IF4005171	6v4e	A	C	SWIB	DEG_MDM2_SWIB_1	22	27.0	14.0
IF4001038	2z5t	M	P	SWIB	DEG_MDM2_SWIB_1	22	22.0	11.0	0.636	0.0
IF4001039	2z5t	N	Q	SWIB	DEG_MDM2_SWIB_1	22	24.0	11.0	0.636	0.042
IF4001040	2z5t	O	R	SWIB	DEG_MDM2_SWIB_1	22	22.0	11.0	0.636	0.0
IF4005175	6v4h	C	D	SWIB	DEG_MDM2_SWIB_1	22	26.0	13.0	0.583	0.0
IF4005176	6v4f	A	B	SWIB	DEG_MDM2_SWIB_1	22	25.0	14.0	0.615	0.0
IF4006446	5umm	A	B	SWIB	DEG_MDM2_SWIB_1	22	27.0	12.0
IF4003657	4ue1	A	F		DEG_MDM2_SWIB_1	22	29.0	14.0
IF4005086	6t2f	A	B		DEG_MDM2_SWIB_1	22	29.0	14.0
IF4005085	6t2d	A	B		DEG_MDM2_SWIB_1	22	28.0	14.0
IF4003656	4ud7	B	G		DEG_MDM2_SWIB_1	22	30.0	14.0
IF4005180	6y4q	A	C		DEG_MDM2_SWIB_1	22	34.0	12.0
IF4005181	6y4q	B	D		DEG_MDM2_SWIB_1	22	35.0	12.0
IF4003343	2mwy	A	B	SWIB	DEG_MDM2_SWIB_1	22	27.0	12.0	0.545	0.0
IF4003325	5afg	A	B		DEG_MDM2_SWIB_1	22	30.0	12.0
IF4001206	3dab	A	B	SWIB	DEG_MDM2_SWIB_1	22	26.0	12.0	0.583	0.0
IF4001207	3dab	C	D	SWIB	DEG_MDM2_SWIB_1	22	23.0	11.0	0.636	0.0
IF4004807	5vk0	K	L	SWIB	DEG_MDM2_SWIB_1	22	26.0	12.0
IF4001208	3dab	E	F	SWIB	DEG_MDM2_SWIB_1	22	22.0	12.0	0.667	0.0
IF4001209	3dab	G	H	SWIB	DEG_MDM2_SWIB_1	22	27.0	11.0	0.545	0.0
IF4001210	3dac	M	P		DEG_MDM2_SWIB_1	22	26.0	12.0	0.583	0.0
IF4004813	5vk0	W	X	SWIB	DEG_MDM2_SWIB_1	22	28.0	12.0
IF4004806	5vk0	I	J	SWIB	DEG_MDM2_SWIB_1	22	27.0	12.0
IF4004802	5vk0	A	B	SWIB	DEG_MDM2_SWIB_1	22	25.0	12.0
IF4004805	5vk0	G	H	SWIB	DEG_MDM2_SWIB_1	22	28.0	12.0
IF4002912	2mps	A	B	SWIB	DEG_MDM2_SWIB_1	22	31.0	15.0	1.0	0.129
IF4002775	4umn	B	D		DEG_MDM2_SWIB_1	22	34.0	11.0
IF4006592	7ad0	D	K	SWIB	DEG_MDM2_SWIB_1	22	29.0	13.0
IF4004319	5xxk	B	D		DEG_MDM2_SWIB_1	22	34.0	11.0
IF4002774	4umn	A	D		DEG_MDM2_SWIB_1	22	15.0	7.0
IF4002773	4umn	B	C		DEG_MDM2_SWIB_1	22	15.0	7.0
IF4002772	4umn	A	C		DEG_MDM2_SWIB_1	22	33.0	11.0
IF4004801	5vk1	O	P	SWIB	DEG_MDM2_SWIB_1	22	21.0	10.0
IF4004800	5vk1	M	N	SWIB	DEG_MDM2_SWIB_1	22	22.0	11.0
IF4003080	4rxz	A	C	SWIB	DEG_MDM2_SWIB_1	22	25.0	11.0
IF4004799	5vk1	K	L	SWIB	DEG_MDM2_SWIB_1	22	22.0	11.0
IF4004797	5vk1	G	H	SWIB	DEG_MDM2_SWIB_1	22	22.0	11.0
IF4004796	5vk1	E	F	SWIB	DEG_MDM2_SWIB_1	22	20.0	10.0
IF4004795	5vk1	C	D	SWIB	DEG_MDM2_SWIB_1	22	24.0	12.0
IF4004794	5vk1	A	B	SWIB	DEG_MDM2_SWIB_1	22	26.0	12.0
IF4001962	3v3b	B	C	SWIB	DEG_MDM2_SWIB_1	22	27.0	10.0
IF4001963	3v3b	A	D	SWIB	DEG_MDM2_SWIB_1	22	30.0	13.0
IF4002517	4n5t	A	B	SWIB	DEG_MDM2_SWIB_1	22	32.0	14.0
IF4002496	4hfz	C	D		DEG_MDM2_SWIB_1	22	26.0	11.0	0.636	0.0
IF4002495	4hfz	A	B		DEG_MDM2_SWIB_1	22	27.0	11.0	0.636	0.0
IF4004798	5vk1	I	J	SWIB	DEG_MDM2_SWIB_1	22	24.0	12.0
IF4006719	5uml	G	H	SWIB	DEG_MDM2_SWIB_1	22	23.0	11.0
IF4004318	5xxk	A	C		DEG_MDM2_SWIB_1	22	33.0	11.0
IF4003081	4rxz	B	D	SWIB	DEG_MDM2_SWIB_1	22	24.0	10.0
IF4004804	5vk0	E	F	SWIB	DEG_MDM2_SWIB_1	22	23.0	12.0
IF4001442	3jzq	B	Q	SWIB	DEG_MDM2_SWIB_1	22	29.0	12.0
IF4004803	5vk0	C	D	SWIB	DEG_MDM2_SWIB_1	22	28.0	12.0
IF4006593	7ad0	E	L	SWIB	DEG_MDM2_SWIB_1	22	29.0	13.0
IF4006594	7ad0	F	M	SWIB	DEG_MDM2_SWIB_1	22	29.0	13.0
IF4001036	2z5s	N	Q	SWIB	DEG_MDM2_SWIB_1	22	23.0	11.0	0.636	0.0
IF4001443	3jzr	A	P		DEG_MDM2_SWIB_1	22	38.0	12.0
IF4001522	3lnz	A	B	SWIB	DEG_MDM2_SWIB_1	22	27.0	11.0
IF4001523	3lnz	C	D	SWIB	DEG_MDM2_SWIB_1	22	26.0	11.0
IF4001524	3lnz	E	F	SWIB	DEG_MDM2_SWIB_1	22	27.0	11.0
IF4006718	5uml	E	F	SWIB	DEG_MDM2_SWIB_1	22	23.0	11.0
IF4001526	3lnz	E	H	SWIB	DEG_MDM2_SWIB_1	22	17.0	8.0
IF4001525	3lnz	G	F	SWIB	DEG_MDM2_SWIB_1	22	16.0	8.0
IF4006717	5uml	B	D	SWIB	DEG_MDM2_SWIB_1	22	25.0	11.0
IF4001531	3lnz	O	P	SWIB	DEG_MDM2_SWIB_1	22	26.0	11.0
IF4001530	3lnz	M	N	SWIB	DEG_MDM2_SWIB_1	22	28.0	11.0
IF4001529	3lnz	K	L	SWIB	DEG_MDM2_SWIB_1	22
IF4006716	5uml	A	C	SWIB	DEG_MDM2_SWIB_1	22	26.0	11.0
IF4001528	3lnz	I	J	SWIB	DEG_MDM2_SWIB_1	22	27.0	11.0
IF4001037	2z5s	O	R	SWIB	DEG_MDM2_SWIB_1	22	24.0	10.0	0.6	0.0
IF4001527	3lnz	G	H	SWIB	DEG_MDM2_SWIB_1	22	30.0	12.0
IF4006700	6aaw	A	B	SWIB	DEG_MDM2_SWIB_1	22	29.0	14.0
IF4002657	4nm5	A	B	Pkinase	DOC_GSK3_Axin_1	16	21.0	18.0	0.095	0.056
IF4002652	4nu1	A	B	Pkinase	DOC_GSK3_Axin_1	16	23.0	18.0	0.087	0.056
IF4006010	7sxj	A	B	Pkinase	DOC_GSK3_Axin_1	16	24.0	15.0	0.125	0.0
IF4006009	7sxh	A	B	Pkinase	DOC_GSK3_Axin_1	16	23.0	14.0	0.13	0.0
IF4002656	4nm0	A	B	Pkinase	DOC_GSK3_Axin_1	16	26.0	20.0	0.115	0.056
IF4002654	4nm7	A	B	Pkinase	DOC_GSK3_Axin_1	16	21.0	18.0	0.095	0.056
IF4002237	4b7t	A	B	Pkinase	DOC_GSK3_Axin_1	16	19.0	16.0	0.053	0.0
IF4002653	4nm3	A	B	Pkinase	DOC_GSK3_Axin_1	16	22.0	18.0	0.136	0.056
IF4002285	3zdi	A	B	Pkinase	DOC_GSK3_Axin_1	16	18.0	15.0	0.111	0.0
IF400280	1o9u	A	B	Pkinase	DOC_GSK3_Axin_1	16	22.0	16.0	0.136	0.0
IF4001670	3o71	A	B	Pkinase	DOC_MAPK_DCC_7	21	23.0	8.0	1.0	0.087
IF400745	2b9j	A	C	Pkinase	DOC_MAPK_DCC_7	21	24.0	11.0
IF4006921	7ugb	A	I	Pkinase	DOC_MAPK_DCC_7	21	20.0	10.0	0.556	0.05
IF4002531	4loq	D	N	Pkinase	DOC_MAPK_MEF2A_6	12	40.0	18.0	0.944	0.0
IF4002527	4loo	A	B	Pkinase	DOC_MAPK_MEF2A_6	12	44.0	20.0	0.95	0.0
IF4002528	4loq	A	M	Pkinase	DOC_MAPK_MEF2A_6	12	42.0	18.0	0.944	0.0
IF4002529	4loq	B	L	Pkinase	DOC_MAPK_MEF2A_6	12	50.0	22.0	0.905	0.0
IF4002530	4loq	C	K	Pkinase	DOC_MAPK_MEF2A_6	12	51.0	22.0	0.905	0.0
IF4002532	4lop	C	K	Pkinase	DOC_MAPK_MEF2A_6	12	49.0	21.0	0.9	0.0
IF4002533	4lop	B	L	Pkinase	DOC_MAPK_MEF2A_6	12	50.0	20.0	0.947	0.0
IF4002535	4lop	D	N	Pkinase	DOC_MAPK_MEF2A_6	12	42.0	19.0	0.947	0.0
IF400231	1lew	A	B	Pkinase	DOC_MAPK_MEF2A_6	12	23.0	10.0	1.0	0.0
IF4004320	5o90	A	B	Pkinase	DOC_MAPK_MEF2A_6	12	46.0	19.0	0.632	0.0
IF4002939	4ux9	A	F	Pkinase	DOC_MAPK_MEF2A_6	12	20.0	10.0	1.0	0.2
IF4002940	4ux9	B	G	Pkinase	DOC_MAPK_MEF2A_6	12	16.0	8.0	1.0	0.0
IF4002941	4ux9	C	H	Pkinase	DOC_MAPK_MEF2A_6	12	24.0	12.0	1.0	0.167
IF4002942	4ux9	D	I	Pkinase	DOC_MAPK_MEF2A_6	12	21.0	9.0	1.0	0.19
IF4002534	4lop	A	M	Pkinase	DOC_MAPK_MEF2A_6	12	42.0	18.0	0.944	0.0
IF4002451	4ka3	A	B	Pkinase	DOC_MAPK_MEF2A_6	12	22.0	8.0	1.0	0.0
IF4003778	5etf	A	B	Pkinase	DOC_MAPK_MEF2A_6	12	19.0	8.0	1.0	0.0
IF4002249	2y8o	A	B	Pkinase	DOC_MAPK_MEF2A_6	12	24.0	8.0	1.0	0.0
IF4002381	4h3q	A	B	Pkinase	DOC_MAPK_MEF2A_6	12	22.0	11.0	0.909	0.136
IF4002261	4h36	A	B	Pkinase	DOC_MAPK_MEF2A_6	12	17.0	8.0	0.857	0.0
IF4002250	2xrw	A	B		DOC_MAPK_NFAT4_5	40	18.0	12.0	1.0	0.056
IF4005385	6zr5	B	D		DOC_MAPK_NFAT4_5	40	24.0	15.0	0.533	0.167
IF4002253	2xs0	A	B		DOC_MAPK_NFAT4_5	40	22.0	12.0	1.0	0.182
IF4005384	6zr5	A	C		DOC_MAPK_NFAT4_5	40	27.0	16.0	0.562	0.148
IF4002252	2y9q	A	B	Pkinase	DOC_MAPK_RevD_3	25	29.0	16.0	0.625	0.103
IF400933	2okr	A	C	Pkinase	DOC_MAPK_RevD_3	25	31.0	19.0	0.065	0.0
IF4002383	4h3p	D	E	Pkinase	DOC_MAPK_RevD_3	25	28.0	16.0	1.0	0.107
IF4002382	4h3p	A	B	Pkinase	DOC_MAPK_RevD_3	25	30.0	14.0	1.0	0.1
IF4002251	3tei	A	B	Pkinase	DOC_MAPK_RevD_3	25	27.0	15.0	1.0	0.111
IF4004106	5v62	A	I	Pkinase	DOC_MAPK_RevD_3	25	23.0	13.0	1.0	0.13
IF4005804	7opm	A	B	Pkinase	DOC_MAPK_RevD_3	25	23.0	16.0
IF4002254	4fmq	A	B	Pkinase	DOC_MAPK_RevD_3	25	22.0	14.0
IF400792	2fys	A	C	Pkinase	DOC_MAPK_gen_1	13	23.0	11.0	0.043	0.0
IF400791	2fys	B	D	Pkinase	DOC_MAPK_gen_1	13	24.0	11.0	0.125	0.0
IF400232	1lez	A	B	Pkinase	DOC_MAPK_gen_1	13	25.0	8.0	1.0	0.0
IF4003318	5ax3	A	B	Pkinase	DOC_MAPK_gen_1	13	22.0	9.0	0.045	0.0
IF4003801	5k6s	A	B	B56	DOC_PP2A_B56_1	52	25.0	10.0	0.7	0.0
IF4005147	6vro	A	B	B56	DOC_PP2A_B56_1	52	31.0	13.0	0.833	0.0
IF4003627	5jja	A	C	B56	DOC_PP2A_B56_1	52	21.0	8.0	0.625	0.0
IF4003628	5jja	B	D	B56	DOC_PP2A_B56_1	52	21.0	8.0	0.625	0.0
IF4005148	6oyl	A	B	B56	DOC_PP2A_B56_1	52	34.0	12.0	0.909	0.0
IF4003803	5swf	A	B	B56	DOC_PP2A_B56_1	52	21.0	8.0	0.625	0.0
IF4003802	5sw9	A	B	B56	DOC_PP2A_B56_1	52	24.0	10.0	1.0	0.0
IF4001011	2v3s	B	C	OSR1_C	DOC_SPAK_OSR1_1	26	16.0	6.0	1.0	0.312
IF4006445	6fbk	A	P	OSR1_C	DOC_SPAK_OSR1_1	26	19.0	17.0	0.474	0.294
IF4001012	2v3s	A	D	OSR1_C	DOC_SPAK_OSR1_1	26	16.0	5.0	1.0	0.375
IF4004322	5wbj	A	T	Raptor_N	DOC_WD40_RPTOR_TOS_1	54	29.0	8.0	1.0	0.0
IF4004321	5wbk	A	T	Raptor_N	DOC_WD40_RPTOR_TOS_1	54	32.0	8.0	1.0	0.0
IF4004323	5wbl	A	T	Raptor_N	DOC_WD40_RPTOR_TOS_1	54	31.0	8.0	1.0	0.0
IF40093	1f8a	B	C	Rotamase	DOC_WW_Pin1_4	4	26.0	7.0
IF400129	1i8h	B	A	WW	DOC_WW_Pin1_4	4	12.0	8.0	1.0	0.583
IF4003195	2n1o	A	B	WW	DOC_WW_Pin1_4	4	14.0	8.0	0.571	0.286
IF4004022	5uy9	A	B	Rotamase	DOC_WW_Pin1_4	4	14.0	5.0
IF4001846	2lb3	A	B	WW	DOC_WW_Pin1_4	4	21.0	8.0	1.0	0.476
IF400130	1i8g	B	A	WW	DOC_WW_Pin1_4	4	14.0	7.0	0.429	0.0
IF4006278	8btq	A	B	14-3-3	LIG_14-3-3_ChREBP_3	51	18.0	15.0	0.111	0.0
IF4006279	8bwe	A	B	14-3-3	LIG_14-3-3_ChREBP_3	51	18.0	14.0	0.222	0.0
IF4006280	8bwh	A	B	14-3-3	LIG_14-3-3_ChREBP_3	51	19.0	14.0	0.211	0.0
IF4003386	5f74	A	B	14-3-3	LIG_14-3-3_ChREBP_3	51	17.0	17.0	0.176	0.0
IF4006281	8c1y	A	B	14-3-3	LIG_14-3-3_ChREBP_3	51	19.0	14.0	0.158	0.0
IF4006559	4gnt	A	B	14-3-3	LIG_14-3-3_ChREBP_3	51	19.0	17.0	0.158	0.0
IF4005253	6ygj	F	I	14-3-3	LIG_14-3-3_ChREBP_3	51
IF4005252	6ygj	A	B	14-3-3	LIG_14-3-3_ChREBP_3	51	19.0	15.0	0.158	0.0
IF400863	2iv9	B	P	B2-adapt-app_C	LIG_AP2alpha_1	11	20.0	8.0	0.0	0.0
IF400587	1w80	A	Q	Alpha_adaptin_C	LIG_AP2alpha_1	11	26.0	7.0	1.0	0.231
IF4001050	2vj0	A	Q	Alpha_adaptin_C	LIG_AP2alpha_1	11	19.0	6.0	0.211	0.0
IF400223	1ky7	A	P	Alpha_adaptin_C	LIG_AP2alpha_1	11	24.0	8.0	0.75	0.167
IF400222	1kyu	A	P	Alpha_adaptin_C	LIG_AP2alpha_2	10	10.0	5.0	1.0	0.4
IF400224	1kyf	A	P	Alpha_adaptin_C	LIG_AP2alpha_2	10	10.0	5.0	1.0	0.3
IF400220	1ky6	A	P	Alpha_adaptinC2	LIG_AP2alpha_2	10	18.0	7.0	1.0	0.0
IF4002447	4bh6	F	M	WD40	LIG_APCC_ABBA_1	43	28.0	18.0	0.278	0.0
IF4002450	4bh6	H	P	WD40	LIG_APCC_ABBA_1	43	24.0	17.0	0.294	0.0
IF4002449	4bh6	G	O	WD40	LIG_APCC_ABBA_1	43	26.0	18.0	0.278	0.0
IF4002448	4bh6	E	N	WD40	LIG_APCC_ABBA_1	43	28.0	19.0	0.316	0.0
IF400358	1p4u	A	B	Alpha_adaptinC2	LIG_AP_GAE_1	18	25.0	8.0	0.375	0.16
IF400359	1om9	A	P	Alpha_adaptinC2	LIG_AP_GAE_1	18	27.0	11.0	1.0	0.0
IF400360	1om9	B	Q	Alpha_adaptinC2	LIG_AP_GAE_1	18	25.0	10.0	1.0	0.0
IF4005291	6x8o	A	C	Bclx_interact	LIG_BH_BH3_1	6	14.0	14.0	0.0	0.0
IF4005290	6x8o	D	A	Bclx_interact	LIG_BH_BH3_1	6	21.0	20.0	0.0	0.0
IF4005292	6x8o	B	C	Bclx_interact	LIG_BH_BH3_1	6	21.0	20.0	0.0	0.0
IF4005306	6yli	A	B	Bcl-2	LIG_BH_BH3_1	6	46.0	24.0	0.435	0.304
IF4005307	6yli	C	D	Bcl-2	LIG_BH_BH3_1	6	46.0	23.0	0.409	0.304
IF4004743	6dcn	B	C		LIG_BH_BH3_1	6	37.0	20.0	0.622	0.15
IF4002632	4mi8	A	C	Bcl-2_3	LIG_BH_BH3_1	6	42.0	18.0	0.167	0.0
IF4005289	6x8o	C	A	Bclx_interact	LIG_BH_BH3_1	6	14.0	14.0	0.0	0.0
IF4004991	6qfm	A	B		LIG_BH_BH3_1	6	36.0	18.0	1.0	0.111
IF4004992	6qg8	A	B	Bcl-2	LIG_BH_BH3_1	6	35.0	18.0
IF4004786	6mbc	A	B	Bcl-2	LIG_BH_BH3_1	6	43.0	22.0
IF4004993	6tzc	B	C	Bcl-2	LIG_BH_BH3_1	6	41.0	20.0	0.15	0.0
IF4004787	6mbd	B	D	Bcl-2	LIG_BH_BH3_1	6	36.0	23.0
IF4004418	5vmo	A	B	Bcl-2	LIG_BH_BH3_1	6	39.0	22.0	0.0	0.0
IF4005075	6rjp	A	C	Bcl-2	LIG_BH_BH3_1	6	37.0	17.0	0.0	0.0
IF4005076	6rjp	B	D	Bcl-2	LIG_BH_BH3_1	6	33.0	17.0	0.0	0.0
IF4004231	5vx3	A	B		LIG_BH_BH3_1	6	41.0	20.0	0.707	0.0
IF4002509	4bpi	A	B	Bcl-2	LIG_BH_BH3_1	6	39.0	19.0
IF4005990	7p33	B	F	Bcl-2	LIG_BH_BH3_1	6	35.0	19.0	0.895	0.0
IF4002305	4hnj	A	C	Bcl-2	LIG_BH_BH3_1	6	37.0	22.0	1.0	0.0
IF4005989	7p33	C	H	Bcl-2	LIG_BH_BH3_1	6	34.0	21.0	0.905	0.0
IF4005988	7p33	A	G	Bcl-2	LIG_BH_BH3_1	6	33.0	24.0	0.917	0.0
IF4005949	7wjh	A	B	Bcl-2	LIG_BH_BH3_1	6	41.0	22.0	0.227	0.0
IF4005182	6xy6	A	B	M11L	LIG_BH_BH3_1	6	35.0	19.0	0.579	0.0
IF4005183	6xy6	G	H	M11L	LIG_BH_BH3_1	6	34.0	19.0	0.556	0.0
IF4005184	6tqq	A	B	M11L	LIG_BH_BH3_1	6	28.0	19.0	0.0	0.0
IF4005185	6trr	A	B	M11L	LIG_BH_BH3_1	6	33.0	20.0	0.5	0.0
IF4005254	6wh0	A	B	Bcl-2	LIG_BH_BH3_1	6	44.0	26.0
IF4003568	5fmj	A	B		LIG_BH_BH3_1	6	48.0	20.0	0.625	0.1
IF4003567	5fmk	A	B		LIG_BH_BH3_1	6	50.0	21.0	0.6	0.429
IF4004683	6ijq	B	A	Bcl-2	LIG_BH_BH3_1	6	16.0	9.0	1.0	0.438
IF4005991	7p33	D	I	Bcl-2	LIG_BH_BH3_1	6	33.0	22.0	0.909	0.0
IF4004657	6e3i	A	B	Bcl-2	LIG_BH_BH3_1	6	37.0	21.0
IF4004614	6fbx	A	B	Bcl-2	LIG_BH_BH3_1	6	38.0	19.0	1.0	0.184
IF4003908	5ua5	A	B	Bcl-2	LIG_BH_BH3_1	6	36.0	19.0	0.579	0.0
IF4002507	4bpj	A	D	Bcl-2	LIG_BH_BH3_1	6	35.0	18.0
IF4002508	4bpk	A	C		LIG_BH_BH3_1	6	42.0	20.0	1.0	0.667
IF4004742	6dcn	A	D		LIG_BH_BH3_1	6	38.0	20.0	0.632	0.15
IF4003907	5ua4	A	B	Bcl-2	LIG_BH_BH3_1	6	35.0	21.0	0.095	0.0
IF4004019	5tzq	B	C	Bcl-2	LIG_BH_BH3_1	6	37.0	21.0	0.095	0.0
IF4004021	5tzp	A	B	Bcl-2	LIG_BH_BH3_1	6	35.0	17.0
IF4004160	5c3f	A	B	Bcl-2	LIG_BH_BH3_1	6	37.0	21.0	0.9	0.108
IF4004161	5c3g	A	B	Bcl-2	LIG_BH_BH3_1	6	32.0	16.0	0.625	0.0
IF4004172	5wos	A	B	Bcl-2	LIG_BH_BH3_1	6	34.0	19.0	0.0	0.0
IF4004243	5vwv	A	B		LIG_BH_BH3_1	6	39.0	22.0	0.077	0.0
IF4003084	4zig	A	B	Bcl-2	LIG_BH_BH3_1	6	35.0	20.0	0.895	0.114
IF4004242	5vx2	C	D	Bcl-2	LIG_BH_BH3_1	6	38.0	23.0
IF4004239	5vx2	A	B	Bcl-2	LIG_BH_BH3_1	6	37.0	21.0
IF4004238	5vwx	C	D		LIG_BH_BH3_1	6	35.0	22.0	0.086	0.0
IF4004235	5vwx	A	B		LIG_BH_BH3_1	6	34.0	23.0	0.088	0.0
IF4004244	5vx0	A	B		LIG_BH_BH3_1	6	44.0	23.0	0.068	0.0
IF4004234	5vx3	G	H		LIG_BH_BH3_1	6	44.0	22.0	0.659	0.0
IF4004232	5vx3	C	D		LIG_BH_BH3_1	6	42.0	22.0	0.69	0.0
IF4003085	4zih	A	B		LIG_BH_BH3_1	6	34.0	16.0	0.088	0.0
IF4003086	4zif	A	B	Bcl-2	LIG_BH_BH3_1	6	34.0	16.0	0.088	0.0
IF4003087	4zie	A	C	Bcl-2	LIG_BH_BH3_1	6	35.0	22.0	0.143	0.0
IF4005790	7m5c	Q	R		LIG_BH_BH3_1	6	39.0	19.0	0.444	0.077
IF4005789	7m5c	O	P		LIG_BH_BH3_1	6	43.0	22.0	0.476	0.07
IF4005788	7m5c	M	N		LIG_BH_BH3_1	6	44.0	19.0	0.444	0.068
IF4005787	7m5c	K	L		LIG_BH_BH3_1	6	43.0	22.0	0.476	0.07
IF4005786	7m5c	I	J		LIG_BH_BH3_1	6	37.0	20.0	0.45	0.081
IF4004233	5vx3	E	F		LIG_BH_BH3_1	6	41.0	22.0	0.634	0.0
IF4004020	5tzq	A	D	Bcl-2	LIG_BH_BH3_1	6	36.0	21.0	0.143	0.0
IF4004245	5vx0	C	D		LIG_BH_BH3_1	6	43.0	23.0	0.07	0.0
IF4003079	4yj4	A	B	Bcl-2	LIG_BH_BH3_1	6	37.0	19.0	0.0	0.0
IF4005782	7m5c	A	B		LIG_BH_BH3_1	6	42.0	22.0	0.476	0.071
IF4005793	7m5a	A	B		LIG_BH_BH3_1	6	39.0	22.0	0.9	0.077
IF4005792	7m5b	A	B		LIG_BH_BH3_1	6	45.0	25.0	0.9	0.067
IF4002726	4d2m	A	B	M11L	LIG_BH_BH3_1	6	42.0	20.0	0.0	0.0
IF4002727	4d2m	C	D	M11L	LIG_BH_BH3_1	6	40.0	20.0	0.0	0.0
IF4005783	7m5c	C	D		LIG_BH_BH3_1	6	39.0	17.0	0.471	0.077
IF4005784	7m5c	E	F		LIG_BH_BH3_1	6	41.0	24.0	0.45	0.073
IF4005785	7m5c	G	H		LIG_BH_BH3_1	6	41.0	22.0	0.476	0.073
IF4004066	5uul	A	B	Bcl-2	LIG_BH_BH3_1	6	41.0	22.0	1.0	0.0
IF4004246	5vww	B	D		LIG_BH_BH3_1	6	35.0	19.0	0.057	0.0
IF4005791	7m5c	S	T		LIG_BH_BH3_1	6	40.0	21.0	0.45	0.075
IF4003129	5agw	A	D	Bcl-2	LIG_BH_BH3_1	6	33.0	19.0
IF4003128	5agw	B	C	Bcl-2	LIG_BH_BH3_1	6	34.0	19.0
IF4003127	5agx	A	D	Bcl-2	LIG_BH_BH3_1	6	37.0	21.0
IF4002951	5ajk	C	D	M11L	LIG_BH_BH3_1	6	38.0	22.0	0.455	0.0
IF4002952	5ajk	I	J	M11L	LIG_BH_BH3_1	6	35.0	22.0	0.409	0.0
IF4002953	5ajk	K	L	M11L	LIG_BH_BH3_1	6	41.0	22.0	0.409	0.0
IF4003010	4qvf	A	B	Bcl-2	LIG_BH_BH3_1	6	43.0	21.0	0.349	0.0
IF4003126	5agx	B	C	Bcl-2	LIG_BH_BH3_1	6	35.0	20.0
IF4003011	4qve	A	B	Bcl-2	LIG_BH_BH3_1	6	47.0	25.0	0.92	0.362
IF4004247	5vwy	A	B		LIG_BH_BH3_1	6	41.0	22.0	0.098	0.0
IF4003083	4zii	A	C	Bcl-2	LIG_BH_BH3_1	6	35.0	22.0	0.909	0.114
IF4003098	4uf3	A	B	M11L	LIG_BH_BH3_1	6	37.0	17.0	0.0	0.0
IF4001773	3qbr	A	B	Bcl-2	LIG_BH_BH3_1	6	40.0	23.0	0.391	0.025
IF4001484	3kj2	A	B	Bcl-2	LIG_BH_BH3_1	6	40.0	22.0	0.15	0.0
IF4001485	2pqk	A	B	Bcl-2	LIG_BH_BH3_1	6	40.0	23.0
IF4001486	3kj0	A	B	Bcl-2	LIG_BH_BH3_1	6	37.0	22.0	0.162	0.0
IF4006503	6wgz	B	C	Bcl-2	LIG_BH_BH3_1	6	39.0	22.0	0.143	0.0
IF4006515	5vax	A	E	Bcl-2	LIG_BH_BH3_1	6	39.0	22.0	0.59	0.136
IF4006516	5vax	B	F	Bcl-2	LIG_BH_BH3_1	6	41.0	21.0	0.585	0.143
IF4006517	5vax	C	G	Bcl-2	LIG_BH_BH3_1	6	38.0	22.0	0.579	0.136
IF4006518	5vax	D	H	Bcl-2	LIG_BH_BH3_1	6	37.0	21.0	0.622	0.143
IF4006543	6ua3	A	B	Bcl-2	LIG_BH_BH3_1	6	36.0	21.0	0.111	0.0
IF4001537	3kz0	B	D	Bcl-2	LIG_BH_BH3_1	6	42.0	23.0
IF4001570	3mk8	A	B	Bcl-2	LIG_BH_BH3_1	6	35.0	17.0	1.0	0.171
IF4001668	2xa0	A	C	Bcl-2	LIG_BH_BH3_1	6	43.0	26.0	0.68	0.07
IF4001669	2xa0	B	D	Bcl-2	LIG_BH_BH3_1	6	43.0	26.0	0.68	0.07
IF4001483	3kj1	A	B	Bcl-2	LIG_BH_BH3_1	6	41.0	22.0	0.171	0.0
IF4006556	3mqp	A	B	Bcl-2	LIG_BH_BH3_1	6	37.0	24.0	0.125	0.0
IF4001706	3pl7	A	C	Bcl-2	LIG_BH_BH3_1	6	40.0	24.0	0.542	0.35
IF4001707	3pk1	A	B	Bcl-2	LIG_BH_BH3_1	6	39.0	23.0	0.522	0.154
IF4001708	3pk1	C	D	Bcl-2	LIG_BH_BH3_1	6	39.0	23.0	0.522	0.154
IF4001709	2v6q	A	B	Bcl-2	LIG_BH_BH3_1	6	37.0	23.0	0.0	0.0
IF4001710	2wh6	A	B	Bcl-2	LIG_BH_BH3_1	6	40.0	22.0	0.0	0.0
IF4001711	2xpx	A	B	Bcl-2	LIG_BH_BH3_1	6	34.0	21.0	0.429	0.0
IF4006620	3i1h	A	B	Bcl-2	LIG_BH_BH3_1	6	34.0	16.0	0.533	0.0
IF4006635	5vay	A	E	Bcl-2	LIG_BH_BH3_1	6	43.0	21.0
IF4006636	5vay	C	G	Bcl-2	LIG_BH_BH3_1	6	42.0	21.0
IF4006637	5vay	B	F	Bcl-2	LIG_BH_BH3_1	6	41.0	21.0
IF4006638	5vay	D	H	Bcl-2	LIG_BH_BH3_1	6	39.0	20.0
IF400377	1pq1	A	B	Bcl-2	LIG_BH_BH3_1	6	41.0	24.0	0.25	0.0
IF4006436	5c6h	K	N	Bcl-2	LIG_BH_BH3_1	6	7.0	6.0	1.0	0.0
IF400516	1ty4	B	D	Bcl-2	LIG_BH_BH3_1	6	51.0	27.0	0.02	0.0
IF4001774	3qbr	X	Y	Bcl-2	LIG_BH_BH3_1	6	41.0	22.0	0.364	0.024
IF400951	2p1l	A	B		LIG_BH_BH3_1	6	38.0	24.0	0.632	0.136
IF4001394	3io8	A	B		LIG_BH_BH3_1	6	38.0	23.0	0.605	0.0
IF4006437	5c6h	M	N	Bcl-2	LIG_BH_BH3_1	6	45.0	25.0	1.0	0.133
IF4006438	5c6h	O	P	Bcl-2	LIG_BH_BH3_1	6	41.0	24.0	1.0	0.146
IF4001179	2roc	A	B	Bcl-2	LIG_BH_BH3_1	6	40.0	24.0	0.955	0.125
IF4001178	2rod	A	B	Bcl-2	LIG_BH_BH3_1	6	46.0	27.0	0.32	0.152
IF4006433	5c6h	A	B	Bcl-2	LIG_BH_BH3_1	6	44.0	25.0	1.0	0.114
IF4001154	2vog	A	B	Bcl-2	LIG_BH_BH3_1	6	38.0	22.0	0.091	0.0
IF4002286	4b4s	A	B	Bcl-2	LIG_BH_BH3_1	6	40.0	24.0	0.0	0.0
IF4001153	2voi	A	B	Bcl-2	LIG_BH_BH3_1	6	38.0	23.0	0.783	0.0
IF4001222	3dvu	B	D	Bcl-2_3	LIG_BH_BH3_1	6	44.0	22.0	0.136	0.0
IF4001223	2vm6	A	B	Bcl-2	LIG_BH_BH3_1	6	47.0	24.0	0.0	0.0
IF4001246	2k7w	A	B	Bcl-2	LIG_BH_BH3_1	6	32.0	20.0	0.594	0.0
IF4001309	3fdl	A	B	Bcl-2	LIG_BH_BH3_1	6	40.0	25.0	0.7	0.0
IF4001152	2voh	A	B	Bcl-2	LIG_BH_BH3_1	6	40.0	22.0	0.091	0.0
IF4001395	3io8	C	D		LIG_BH_BH3_1	6	40.0	19.0	0.7	0.0
IF4001107	3bl2	B	D	Bcl-2_3	LIG_BH_BH3_1	6	43.0	19.0	0.167	0.0
IF4001105	2bzw	A	B	Bcl-2	LIG_BH_BH3_1	6	40.0	25.0	0.958	0.0
IF4001104	3d7v	A	B	Bcl-2	LIG_BH_BH3_1	6	41.0	22.0
IF4006440	5c6h	S	T		LIG_BH_BH3_1	6	41.0	24.0	1.0	0.146
IF4006441	5c6h	W	X	Bcl-2	LIG_BH_BH3_1	6	43.0	24.0	1.0	0.116
IF4001004	2pon	B	A	Bcl-2	LIG_BH_BH3_1	6	49.0	23.0	0.333	0.136
IF400962	2jm6	B	A	Bcl-2	LIG_BH_BH3_1	6	47.0	25.0	0.25	0.174
IF400961	2nla	A	B	Bcl-2	LIG_BH_BH3_1	6	37.0	19.0
IF400960	2nl9	A	B	Bcl-2	LIG_BH_BH3_1	6	41.0	22.0
IF400954	2p1l	G	H		LIG_BH_BH3_1	6	35.0	24.0	0.657	0.136
IF400953	2p1l	E	F		LIG_BH_BH3_1	6	35.0	24.0	0.657	0.136
IF4006336	1bxl	A	B	Bcl-2	LIG_BH_BH3_1	6	46.0	16.0	0.533	0.0
IF400952	2p1l	C	D		LIG_BH_BH3_1	6	35.0	24.0	0.657	0.136
IF4001393	3io9	A	B	Bcl-2	LIG_BH_BH3_1	6	37.0	22.0
IF4001106	3bl2	A	C	Bcl-2_3	LIG_BH_BH3_1	6	44.0	19.0	0.167	0.0
IF4006238	8sm5	I	J	Bcl-2	LIG_BH_BH3_1	6	19.0	13.0	0.923	0.0
IF4006435	5c6h	K	L	Bcl-2	LIG_BH_BH3_1	6	41.0	24.0	1.0	0.146
IF4006728	6uab	A	B	Bcl-2	LIG_BH_BH3_1	6	37.0	21.0	0.108	0.0
IF4001943	4a1w	C	R	Bcl-2	LIG_BH_BH3_1	6	36.0	17.0	0.611	0.0
IF4001942	4a1w	B	Q	Bcl-2	LIG_BH_BH3_1	6	40.0	18.0	0.625	0.0
IF4001941	4a1w	A	P	Bcl-2	LIG_BH_BH3_1	6	38.0	17.0	0.658	0.0
IF4001940	4a1u	A	B		LIG_BH_BH3_1	6	40.0	17.0	0.55	0.0
IF400123	1g5j	A	B	Bcl-2	LIG_BH_BH3_1	6	50.0	25.0	0.739	0.3
IF4002132	2lp8	A	B	Bcl-2	LIG_BH_BH3_1	6	39.0	16.0	0.533	0.385
IF4005993	7p9w	A	B	Bcl-2	LIG_BH_BH3_1	6	36.0	21.0	1.0	0.0
IF4005992	7p33	E	J	Bcl-2	LIG_BH_BH3_1	6	31.0	23.0	0.913	0.0
IF4002271	2yq7	A	B	Bcl-2	LIG_BH_BH3_1	6	38.0	18.0	0.658	0.0
IF4002272	2yq6	A	B	Bcl-2	LIG_BH_BH3_1	6	40.0	18.0	0.65	0.0
IF4006809	5vau	A	E	Bcl-2	LIG_BH_BH3_1	6	41.0	20.0	0.585	0.15
IF4006810	5vau	C	G	Bcl-2	LIG_BH_BH3_1	6	42.0	20.0	0.643	0.15
IF4001944	4a1w	D	S	Bcl-2	LIG_BH_BH3_1	6	40.0	17.0	0.625	0.0
IF4006237	8sm5	G	H	Bcl-2	LIG_BH_BH3_1	6	32.0	17.0	0.875	0.0
IF4006234	8sm5	A	B	Bcl-2	LIG_BH_BH3_1	6	34.0	17.0	0.875	0.0
IF4006236	8sm5	E	F	Bcl-2	LIG_BH_BH3_1	6	35.0	17.0	0.875	0.0
IF4006733	4zeq	A	B	Bcl-2	LIG_BH_BH3_1	6	42.0	25.0	0.875	0.0
IF4006811	5vau	B	F	Bcl-2	LIG_BH_BH3_1	6	37.0	21.0	0.568	0.143
IF4001862	2yj1	A	B	Bcl-2	LIG_BH_BH3_1	6	44.0	21.0
IF4006812	5vau	D	H	Bcl-2	LIG_BH_BH3_1	6	37.0	20.0	0.649	0.15
IF4006235	8sm5	C	D	Bcl-2	LIG_BH_BH3_1	6	35.0	16.0	0.875	0.0
IF4001863	2yj1	C	D	Bcl-2	LIG_BH_BH3_1	6	41.0	21.0
IF4001840	3rdv	D	H	CAP_GLY	LIG_CAP-Gly_2	34	23.0	6.0	1.0	0.087
IF4001839	3rdv	C	G	CAP_GLY	LIG_CAP-Gly_2	34	21.0	6.0	1.0	0.048
IF4001838	3rdv	B	F	CAP_GLY	LIG_CAP-Gly_2	34	21.0	7.0	1.0	0.048
IF4001837	3rdv	A	E	CAP_GLY	LIG_CAP-Gly_2	34	21.0	7.0	1.0	0.048
IF4002282	4gao	D	E	Cullin_binding	LIG_DCNL_PONY_1	36	24.0	8.0	1.0	0.0
IF4002283	4gao	A	F	Cullin_binding	LIG_DCNL_PONY_1	36	24.0	8.0	1.0	0.0
IF4002279	4gba	A	F	Cullin_binding	LIG_DCNL_PONY_1	36	24.0	8.0	1.0	0.0
IF4002280	4gba	B	G	Cullin_binding	LIG_DCNL_PONY_1	36	23.0	8.0	1.0	0.0
IF4002281	4gao	B	C	Cullin_binding	LIG_DCNL_PONY_1	36	23.0	7.0	1.0	0.0
IF4002284	4gao	G	H	Cullin_binding	LIG_DCNL_PONY_1	36	25.0	7.0	1.0	0.0
IF4001914	3tdu	A	F	Cullin_binding	LIG_DCNL_PONY_1	36	23.0	8.0	1.0	0.0
IF4001915	3tdi	A	D	Cullin_binding	LIG_DCNL_PONY_1	36	25.0	9.0	1.0	0.0
IF4001913	3tdu	B	E	Cullin_binding	LIG_DCNL_PONY_1	36	24.0	7.0	1.0	0.0
IF4002638	3wp0	A	B	Guanylate_kin	LIG_DLG_GKlike_1	37	20.0	10.0	1.0	0.25
IF4002639	3wp1	B	A	Guanylate_kin	LIG_DLG_GKlike_1	37	23.0	11.0	1.0	0.478
IF4004333	5ypo	B	C	Guanylate_kin	LIG_DLG_GKlike_1	37	25.0	11.0	1.0	0.24
IF4004334	5ypo	A	D	Guanylate_kin	LIG_DLG_GKlike_1	37	30.0	12.0	1.0	0.167
IF4006640	3tvt	A	B	Guanylate_kin	LIG_DLG_GKlike_1	37	28.0	13.0	1.0	0.393
IF4001957	3uat	A	B	Guanylate_kin	LIG_DLG_GKlike_1	37	30.0	14.0	0.929	0.6
IF40083	1ddv	A	B	WH1	LIG_EVH1_2	3	21.0	6.0	1.0	0.095
IF4004702	5zz9	B	D	WH1	LIG_EVH1_2	3	26.0	13.0	1.0	0.038
IF4004703	5zz9	A	E	WH1	LIG_EVH1_2	3	30.0	17.0	1.0	0.033
IF4004704	5zz9	C	F	WH1	LIG_EVH1_2	3	25.0	10.0	1.0	0.04
IF4004511	6c4u	F	L		LIG_FHA_1	9	15.0	6.0	0.667	0.0
IF400708	2a0t	A	B	FHA	LIG_FHA_1	9	19.0	7.0	0.0	0.0
IF400218	1gxc	J	K	FHA	LIG_FHA_1	9	17.0	8.0
IF4004512	6c4u	E	K		LIG_FHA_1	9	18.0	7.0	0.714	0.0
IF400217	1gxc	G	H	FHA	LIG_FHA_1	9	17.0	8.0
IF4004510	6c4u	D	J		LIG_FHA_1	9	19.0	8.0	0.714	0.0
IF400167	1k2n	A	P	FHA	LIG_FHA_1	9	18.0	8.0	1.0	0.0
IF400166	1j4l	A	P	FHA	LIG_FHA_1	9	17.0	8.0	1.0	0.0
IF4004509	6c4u	B	H		LIG_FHA_1	9	18.0	8.0	0.714	0.0
IF400216	1gxc	D	E	FHA	LIG_FHA_1	9	17.0	8.0
IF4004507	6c4u	A	G		LIG_FHA_1	9	18.0	8.0	0.714	0.0
IF4004508	6c4u	C	I		LIG_FHA_1	9	18.0	8.0	0.714	0.0
IF4002036	3uot	B	E	FHA	LIG_FHA_1	9	15.0	8.0	1.0	0.0
IF400215	1gxc	A	B	FHA	LIG_FHA_1	9	17.0	8.0
IF4002034	3unn	A	B	FHA	LIG_FHA_1	9	15.0	7.0	1.0	0.0
IF4002026	3va4	B	C	FHA	LIG_FHA_1	9	13.0	7.0	1.0	0.0
IF4006105	8th6	D	E	NTF2	LIG_G3BP_FGDF_1	48	31.0	14.0	0.143	0.032
IF4003188	5drv	A	B	NTF2	LIG_G3BP_FGDF_1	48	24.0	8.0	0.083	0.0
IF4003629	5fw5	A	C	NTF2	LIG_G3BP_FGDF_1	48	36.0	15.0	0.056	0.0
IF4006106	8th6	C	F	NTF2	LIG_G3BP_FGDF_1	48	31.0	11.0	0.091	0.032
IF4006107	8th6	B	G	NTF2	LIG_G3BP_FGDF_1	48	30.0	14.0	0.143	0.033
IF4006108	8th6	A	H	NTF2	LIG_G3BP_FGDF_1	48	31.0	14.0	0.143	0.032
IF4006420	6uhc	C	H	WD40	LIG_GBD_Chelix_1	57	17.0	9.0	1.0	0.0
IF4006421	6uhc	A	I	Actin	LIG_GBD_Chelix_1	57	30.0	17.0	1.0	0.1
IF4001216	2vdp	B	C	Integrin_beta	LIG_Integrin_KxxGD_FGGC_5	30	17.0	5.0
IF4001217	2vdo	B	C	Integrin_beta	LIG_Integrin_KxxGD_FGGC_5	30	16.0	5.0
IF4002765	2msr	B	A	LEDGF	LIG_LEDGF_IBM_1	45	11.0	6.0	1.0	0.0
IF4003097	2n3a	B	A	LEDGF	LIG_LEDGF_IBM_1	45	18.0	9.0	1.0	0.0
IF4005512	7cdg	A	C	Amino_oxidase	LIG_LSD1_SNAG_1	33	43.0	9.0
IF4001737	2y48	A	C	Amino_oxidase	LIG_LSD1_SNAG_1	33	41.0	9.0	1.0	0.024
IF4005511	7cdf	A	C	Amino_oxidase	LIG_LSD1_SNAG_1	33	40.0	9.0
IF4005508	7cdc	A	C	Amino_oxidase	LIG_LSD1_SNAG_1	33	43.0	9.0
IF4005509	7cdd	A	C	Amino_oxidase	LIG_LSD1_SNAG_1	33	41.0	8.0
IF4005510	7cde	A	C	Amino_oxidase	LIG_LSD1_SNAG_1	33	40.0	9.0
IF4002314	4fmo	A	C	Mlh1_C	LIG_MLH1_MIPbox_1	41	15.0	7.0	0.429	0.0
IF4002315	4fmn	A	C	Mlh1_C	LIG_MLH1_MIPbox_1	41	14.0	7.0	0.0	0.0
IF4001493	2x04	A	C	PABP	LIG_PAM2_2	32	24.0	15.0	1.0	0.417
IF4001514	3ktp	A	B	PABP	LIG_PAM2_2	32	25.0	16.0	1.0	0.28
IF4001494	2x04	B	D	PABP	LIG_PAM2_2	32	25.0	15.0	1.0	0.4
IF400785	1w9o	A	T	PDZ	LIG_PDZ_Class_2	7	25.0	5.0
IF4004083	5gmj	A	D	GRASP55_65	LIG_PDZ_Class_2	7	31.0	6.0	1.0	0.226
IF400786	1v1t	B	S	PDZ	LIG_PDZ_Class_2	7	25.0	5.0
IF400784	1w9o	B	S	PDZ	LIG_PDZ_Class_2	7	25.0	5.0
IF400783	1w9e	A	T	PDZ	LIG_PDZ_Class_2	7	22.0	5.0
IF400782	1w9e	B	S	PDZ	LIG_PDZ_Class_2	7	23.0	5.0
IF4001535	3kze	B	D	PDZ	LIG_PDZ_Class_2	7	31.0	7.0
IF4001536	3kze	C	E	PDZ	LIG_PDZ_Class_2	7	30.0	6.0
IF4002311	4gvc	A	B	PDZ	LIG_PDZ_Class_2	7	29.0	8.0	1.0	0.0
IF400696	1zub	A	B	PDZ	LIG_PDZ_Class_2	7	31.0	6.0	1.0	0.161
IF400691	1u38	A	B	PDZ	LIG_PDZ_Class_2	7	21.0	4.0
IF4004082	5gmj	B	C	GRASP55_65	LIG_PDZ_Class_2	7	33.0	8.0	1.0	0.212
IF400133	1ihj	A	D	PDZ	LIG_PDZ_Class_2	7	22.0	5.0
IF4005834	7qct	A	C	PDZ	LIG_PDZ_Class_2	7	26.0	5.0	1.0	0.154
IF4002590	4c2d	A	E	PDZ_6	LIG_PDZ_Class_2	7	33.0	6.0
IF400256	1mfg	A	B	PDZ	LIG_PDZ_Class_2	7	30.0	9.0	1.0	0.8
IF400257	1mfl	A	B	PDZ	LIG_PDZ_Class_2	7	28.0	5.0	1.0	0.75
IF400261	1n7f	A	C	PDZ	LIG_PDZ_Class_2	7	26.0	8.0	1.0	0.038
IF400262	1n7f	B	D	PDZ	LIG_PDZ_Class_2	7	27.0	8.0	1.0	0.037
IF4006787	6nid	B	D	PDZ	LIG_PDZ_Class_2	7	26.0	6.0	1.0	0.077
IF4005828	7qcr	A	D	PDZ	LIG_PDZ_Class_2	7	23.0	5.0	1.0	0.0
IF4005835	7qct	B	D	PDZ	LIG_PDZ_Class_2	7	22.0	5.0	1.0	0.182
IF400346	1oby	A	P	PDZ	LIG_PDZ_Class_2	7	25.0	5.0	1.0	0.0
IF4001933	3tsz	A	B	SH3_2	LIG_PDZ_Class_2	7	46.0	9.0	1.0	0.065
IF4005830	7qcs	A	C	PDZ	LIG_PDZ_Class_2	7	23.0	5.0	1.0	0.0
IF4006788	6nid	A	E	PDZ	LIG_PDZ_Class_2	7	25.0	5.0	1.0	0.08
IF4006789	6nid	C	F	PDZ	LIG_PDZ_Class_2	7	24.0	5.0	1.0	0.083
IF400787	1v1t	A	T	PDZ	LIG_PDZ_Class_2	7	25.0	5.0
IF400132	1ihj	B	C	PDZ	LIG_PDZ_Class_2	7	22.0	5.0
IF4005833	7qcs	B	D	PDZ	LIG_PDZ_Class_2	7	23.0	5.0	1.0	0.0
IF400349	1oby	B	Q	PDZ	LIG_PDZ_Class_2	7	24.0	6.0	1.0	0.0
IF400788	1w9q	B	S	PDZ	LIG_PDZ_Class_2	7	22.0	5.0
IF4001191	3cyy	A	C	PDZ	LIG_PDZ_Class_2	7	12.0	7.0	1.0	0.167
IF400790	1ybo	B	D	PDZ	LIG_PDZ_Class_2	7	23.0	4.0	1.0	0.0
IF4001192	3cyy	B	C	PDZ	LIG_PDZ_Class_2	7	12.0	8.0	1.0	0.0
IF4002309	4gvd	B	C	PDZ	LIG_PDZ_Class_2	7	27.0	8.0	1.0	0.0
IF4001193	3cyy	A	D	PDZ	LIG_PDZ_Class_2	7	12.0	8.0	1.0	0.0
IF4001194	3cyy	B	D	PDZ	LIG_PDZ_Class_2	7	11.0	7.0	1.0	0.182
IF4005179	6jue	L	A	PDZ	LIG_PDZ_Class_2	7	25.0	5.0	1.0	0.64
IF4005670	7ntk	A	C	PDZ	LIG_PDZ_Class_2	7	25.0	6.0	1.0	0.0
IF4005671	7ntk	D	E	PDZ	LIG_PDZ_Class_2	7	26.0	6.0	1.0	0.0
IF4005672	7ntk	B	G	PDZ	LIG_PDZ_Class_2	7	27.0	6.0	1.0	0.0
IF4002310	4gvd	A	D	PDZ	LIG_PDZ_Class_2	7	27.0	8.0	1.0	0.0
IF4001026	2pku	A	B	PDZ	LIG_PDZ_Class_2	7	26.0	5.0
IF4005673	7ntk	F	H	PDZ	LIG_PDZ_Class_2	7	24.0	6.0	1.0	0.0
IF400789	1ybo	A	C	PDZ	LIG_PDZ_Class_2	7	25.0	6.0	1.0	0.0
IF4005674	7ntj	B	G	PDZ	LIG_PDZ_Class_2	7	21.0	4.0	1.0	0.0
IF4003797	4nxr	A	B		LIG_PDZ_Class_2	7	29.0	8.0	1.0	0.0
IF400985	2ejy	A	B	PDZ	LIG_PDZ_Class_2	7	28.0	6.0	1.0	0.286
IF4003799	4nxq	B	E		LIG_PDZ_Class_2	7	24.0	6.0	1.0	0.0
IF4003800	4nxq	C	F		LIG_PDZ_Class_2	7	25.0	6.0	1.0	0.0
IF4005675	7ntj	A	C	PDZ	LIG_PDZ_Class_2	7	22.0	6.0	1.0	0.0
IF4005827	7qcr	B	C	PDZ	LIG_PDZ_Class_2	7	20.0	5.0	1.0	0.0
IF4001473	2koh	A	B	PDZ	LIG_PDZ_Class_2	7	31.0	9.0	0.625	0.581
IF4003798	4nxq	A	D		LIG_PDZ_Class_2	7	26.0	7.0	1.0	0.0
IF4005009	6iqj	A	C	Profilin	LIG_PROFILIN_1	1	27.0	12.0	1.0	0.346
IF4005010	6iqj	B	D	Profilin	LIG_PROFILIN_1	1	22.0	9.0	1.0	0.381
IF4001212	3chw	P	V	Profilin	LIG_PROFILIN_1	1	23.0	10.0	1.0	0.364
IF40021	1cjf	B	D	Profilin	LIG_PROFILIN_1	1	28.0	14.0
IF4001054	2v8c	A	C	Profilin	LIG_PROFILIN_1	1	28.0	13.0	1.0	0.148
IF4001052	2v8f	A	C	Profilin	LIG_PROFILIN_1	1	19.0	7.0	1.0	0.222
IF40018	1cjf	A	C	Profilin	LIG_PROFILIN_1	1	31.0	15.0
IF4006348	1awi	A	P	Profilin	LIG_PROFILIN_1	1	18.0	8.0
IF4006349	1awi	B	P	Profilin	LIG_PROFILIN_1	1	16.0	7.0
IF40017	1cf0	A	C	Profilin	LIG_PROFILIN_1	1	23.0	9.0
IF4001025	2pav	P	V	Profilin	LIG_PROFILIN_1	1	24.0	12.0	1.0	0.348
IF4001024	2pbd	P	V	Profilin	LIG_PROFILIN_1	1	29.0	13.0	1.0	0.286
IF4003571	5eve	A	B	Profilin	LIG_PROFILIN_1	1	21.0	9.0
IF4001053	2v8f	B	C	Profilin	LIG_PROFILIN_1	1	21.0	8.0	1.0	0.15
IF4006856	7nlc	A	B	UEV	LIG_PTAP_UEV_1	14	30.0	10.0	1.0	0.0
IF4001836	3p9h	A	B	UEV	LIG_PTAP_UEV_1	14	31.0	9.0	1.0	0.0
IF4001672	3obx	A	B	UEV	LIG_PTAP_UEV_1	14	34.0	9.0	1.0	0.0
IF400251	1m4p	A	B	UEV	LIG_PTAP_UEV_1	14	34.0	9.0	1.0	0.0
IF4001835	3p9g	A	B	UEV	LIG_PTAP_UEV_1	14	31.0	9.0	1.0	0.0
IF4006484	4eje	A	C	UEV	LIG_PTAP_UEV_1	14	30.0	9.0	0.5	0.0
IF4006485	4eje	B	D	UEV	LIG_PTAP_UEV_1	14	30.0	9.0	0.5	0.0
IF4001671	3obq	A	B	UEV	LIG_PTAP_UEV_1	14	31.0	9.0	1.0	0.0
IF4001673	3obu	A	B	UEV	LIG_PTAP_UEV_1	14	34.0	9.0	1.0	0.0
IF4006604	4zny	A	B	UEV	LIG_PTAP_UEV_1	14	29.0	10.0	1.0	0.0
IF400250	1m4q	A	B	UEV	LIG_PTAP_UEV_1	14	35.0	9.0	1.0	0.0
IF4003385	2n1g	A	B	REV1_C	LIG_REV1ctd_RIR_1	39	22.0	14.0	0.357	0.0
IF4006444	2lsi	A	B		LIG_REV1ctd_RIR_1	39	20.0	14.0	0.462	0.0
IF4002270	4gk5	E	G	REV1_C	LIG_REV1ctd_RIR_1	39
IF4002165	2lsj	A	B	REV1_C	LIG_REV1ctd_RIR_1	39	18.0	12.0	1.0	0.0
IF4002164	2lsk	A	B	REV1_C	LIG_REV1ctd_RIR_1	39	22.0	12.0	1.0	0.0
IF4001995	3zzz	A	C	RRM_1	LIG_RRM_PRI_1	38	15.0	7.0	1.0	0.0
IF4001993	3zzy	A	C	RRM_1	LIG_RRM_PRI_1	38	16.0	8.0	1.0	0.0
IF4001994	3zzy	B	D	RRM_1	LIG_RRM_PRI_1	38	16.0	8.0	1.0	0.0
IF4001996	3zzz	B	D	RRM_1	LIG_RRM_PRI_1	38	15.0	7.0	1.0	0.0
IF4002838	4wfd	A	C	PMC2NT	LIG_Rrp6Rrp47_Mtr4_1	47	16.0	12.0	1.0	0.0
IF4002843	4wfd	H	I	Sas10_Utp3	LIG_Rrp6Rrp47_Mtr4_1	47	12.0	6.0	1.0	0.0
IF4002839	4wfd	B	C	Sas10_Utp3	LIG_Rrp6Rrp47_Mtr4_1	47	13.0	9.0	1.0	0.154
IF4002840	4wfd	D	F	PMC2NT	LIG_Rrp6Rrp47_Mtr4_1	47	7.0	6.0	1.0	0.0
IF4002841	4wfd	E	F	Sas10_Utp3	LIG_Rrp6Rrp47_Mtr4_1	47	9.0	6.0	1.0	0.0
IF4002842	4wfd	G	I	PMC2NT	LIG_Rrp6Rrp47_Mtr4_1	47	7.0	6.0	1.0	0.0
IF400657	1yvl	A	C	SH2	LIG_SH2_CRK	15	16.0	5.0
IF400252	1ju5	A	B	SH2	LIG_SH2_CRK	15	16.0	7.0	1.0	0.625
IF400658	1yvl	B	D	SH2	LIG_SH2_CRK	15	16.0	5.0
IF4005892	7mp3	C	N	SH2	LIG_SH2_GRB2like	0	17.0	10.0
IF4006324	1tze	E	I	SH2	LIG_SH2_GRB2like	0	17.0	7.0
IF4006378	1zfp	E	I	SH2	LIG_SH2_GRB2like	0	18.0	6.0
IF4006650	1io6	A	B	SH3_1	LIG_SH2_GRB2like	0	22.0	9.0
IF4005891	7mp3	A	L	SH2	LIG_SH2_GRB2like	0	17.0	10.0
IF4008	1qg1	E	I	SH2	LIG_SH2_GRB2like	0	20.0	8.0	1.0	0.0
IF400475	1r1p	A	E	SH2	LIG_SH2_GRB2like	0	18.0	6.0
IF4003290	5cdw	c	j	SH2	LIG_SH2_GRB2like	0	12.0	5.0
IF4003292	5cdw	A	I	SH2	LIG_SH2_GRB2like	0	14.0	5.0
IF4003294	5cdw	G	Q		LIG_SH2_GRB2like	0	15.0	5.0
IF4001875	3pqz	A	L	SH2	LIG_SH2_GRB2like	0	16.0	11.0
IF4003590	5eel	F	L	SH2	LIG_SH2_GRB2like	0	16.0	8.0
IF4003591	5eel	A	M	SH2	LIG_SH2_GRB2like	0	15.0	8.0
IF400469	1r1q	A	C	SH2	LIG_SH2_GRB2like	0	18.0	6.0
IF400470	1r1q	B	D	SH2	LIG_SH2_GRB2like	0	16.0	6.0
IF400471	1r1s	A	B	SH2	LIG_SH2_GRB2like	0	18.0	6.0
IF400472	1r1s	C	D	SH2	LIG_SH2_GRB2like	0	19.0	6.0
IF400473	1r1s	E	F	SH2	LIG_SH2_GRB2like	0	19.0	6.0
IF400474	1r1s	G	H	SH2	LIG_SH2_GRB2like	0	19.0	6.0
IF4003792	5gjh	C	D	SH2	LIG_SH2_GRB2like	0	18.0	7.0	0.857	0.111
IF4003791	5gjh	A	B	SH2	LIG_SH2_GRB2like	0	19.0	7.0	0.857	0.105
IF4003592	5eel	B	N	SH2	LIG_SH2_GRB2like	0	15.0	8.0
IF4003593	5eel	C	P	SH2	LIG_SH2_GRB2like	0	16.0	8.0
IF4003594	5eel	D	Q	SH2	LIG_SH2_GRB2like	0	15.0	8.0
IF4003595	5eel	E	R	SH2	LIG_SH2_GRB2like	0	17.0	8.0
IF4003596	5eeq	A	L	SH2	LIG_SH2_GRB2like	0	16.0	9.0
IF4003597	5eeq	B	M	SH2	LIG_SH2_GRB2like	0	16.0	9.0
IF400476	1r1p	B	F	SH2	LIG_SH2_GRB2like	0	20.0	6.0
IF400477	1r1p	D	G	SH2	LIG_SH2_GRB2like	0	17.0	6.0
IF400478	1r1p	C	H	SH2	LIG_SH2_GRB2like	0	19.0	6.0
IF4003288	5cdw	U	h	SH2	LIG_SH2_GRB2like	0	13.0	5.0
IF4003287	5cdw	E	f	SH2	LIG_SH2_GRB2like	0	14.0	5.0
IF4003285	5cdw	C	b	SH2	LIG_SH2_GRB2like	0	14.0	5.0
IF400159	1jyr	A	L	SH2	LIG_SH2_GRB2like	0	17.0	7.0
IF4001877	3pqz	B	M	SH2	LIG_SH2_GRB2like	0	17.0	11.0
IF4001932	3mxc	A	L		LIG_SH2_GRB2like	0	15.0	7.0	1.0	0.0
IF4002547	3wa4	A	B	SH2	LIG_SH2_GRB2like	0	15.0	5.0	1.0	0.0
IF4003267	5cdw	K	M		LIG_SH2_GRB2like	0	13.0	5.0
IF40090	1f1w	A	B	SH2	LIG_SH2_GRB2like	0	12.0	5.0
IF4003268	5cdw	O	s	SH2	LIG_SH2_GRB2like	0	12.0	5.0
IF4003270	5cdw	Y	a	SH2	LIG_SH2_GRB2like	0	13.0	6.0
IF4003273	5cdw	d	F	SH2	LIG_SH2_GRB2like	0	14.0	5.0
IF4003598	5d0j	A	L	SH2	LIG_SH2_GRB2like	0	19.0	7.0
IF4003275	5cdw	Z	J	SH2	LIG_SH2_GRB2like	0	15.0	6.0
IF4003599	5d0j	D	M	SH2	LIG_SH2_GRB2like	0	17.0	8.0
IF4002166	2l4k	A	B	SH2	LIG_SH2_GRB2like	0	27.0	10.0	1.0	0.0
IF4004207	5u1q	D	P	SH2	LIG_SH2_GRB2like	0	14.0	8.0
IF4004206	5u1q	B	M	SH2	LIG_SH2_GRB2like	0	14.0	8.0
IF4004205	5u1q	A	L	SH2	LIG_SH2_GRB2like	0	15.0	8.0
IF4003279	5cdw	P	R	SH2	LIG_SH2_GRB2like	0	14.0	6.0
IF4003281	5cdw	L	T	SH2	LIG_SH2_GRB2like	0	15.0	6.0
IF4003283	5cdw	H	X	SH2	LIG_SH2_GRB2like	0	15.0	6.0
IF400343	1p13	B	C	SH2	LIG_SH2_GRB2like	0	17.0	7.0
IF400344	1p13	A	D	SH2	LIG_SH2_GRB2like	0	17.0	7.0
IF400371	1mw4	A	B	SH2	LIG_SH2_GRB2like	0	25.0	7.0	1.0	0.042
IF4003277	5cdw	V	N	SH2	LIG_SH2_GRB2like	0	14.0	5.0
IF4006541	7rns	A	B	SH2	LIG_SH2_STAT5	8	27.0	9.0	0.75	0.074
IF4006507	7rnu	G	H	SH2	LIG_SH2_STAT5	8	20.0	6.0	0.833	0.2
IF4006506	7rnu	E	F	SH2	LIG_SH2_STAT5	8	25.0	8.0	0.75	0.16
IF4005420	7cio	A	B	SH2	LIG_SH2_STAT5	8	24.0	8.0	0.042	0.0
IF4006504	7rnu	A	B	SH2	LIG_SH2_STAT5	8	15.0	5.0	0.8	0.067
IF4006505	7rnu	C	D	SH2	LIG_SH2_STAT5	8	25.0	9.0	0.75	0.16
IF4006317	2iui	B	D		LIG_SH2_STAT5	8	21.0	10.0	0.111	0.048
IF4006316	2iui	A	C		LIG_SH2_STAT5	8	21.0	11.0	0.1	0.048
IF4006701	7rnv	A	B	SH2	LIG_SH2_STAT5	8	15.0	5.0	0.8	0.0
IF400378	1oo4	A	B	SH2	LIG_SH2_STAT5	8	33.0	8.0
IF4004892	6i5n	A	K	SH2	LIG_SH2_STAT5	8	22.0	10.0
IF4004893	6i5n	A	I	SH2	LIG_SH2_STAT5	8	30.0	11.0
IF4006323	1pic	A	B	SH2	LIG_SH2_STAT5	8	22.0	5.0
IF4004895	6i5j	D	J	SH2	LIG_SH2_STAT5	8	29.0	10.0
IF4004894	6i5j	A	I	SH2	LIG_SH2_STAT5	8	30.0	11.0
IF4004896	6i5j	D	L	SH2	LIG_SH2_STAT5	8	21.0	9.0
IF4003790	5gji	A	B		LIG_SH2_STAT5	8	21.0	8.0	0.857	0.048
IF4003789	5aul	A	B	SH2	LIG_SH2_STAT5	8	25.0	6.0	1.0	0.0
IF400136	1h9o	A	B	SH2	LIG_SH2_STAT5	8	21.0	5.0	0.25	0.0
IF4003123	3u23	A	B	SH3_9	LIG_SH3_CIN85_PxpxPR_1	20	26.0	13.0	1.0	0.038
IF4003122	4wci	E	F	SH3_9	LIG_SH3_CIN85_PxpxPR_1	20	16.0	8.0	1.0	0.0
IF400886	2j6f	A	C	SH3_9	LIG_SH3_CIN85_PxpxPR_1	20	15.0	8.0	1.0	0.0
IF400888	2j7i	A	C	SH3_9	LIG_SH3_CIN85_PxpxPR_1	20	16.0	8.0	1.0	0.0
IF400889	2j7i	B	D	SH3_9	LIG_SH3_CIN85_PxpxPR_1	20	14.0	8.0	1.0	0.0
IF4003121	4wci	C	D	SH3_9	LIG_SH3_CIN85_PxpxPR_1	20	16.0	8.0	1.0	0.0
IF4003120	4wci	A	B	SH3_9	LIG_SH3_CIN85_PxpxPR_1	20	16.0	9.0	1.0	0.0
IF400887	2j6o	A	C	SH3_9	LIG_SH3_CIN85_PxpxPR_1	20	16.0	7.0	1.0	0.0
IF400707	2bz8	B	C	SH3_9	LIG_SH3_CIN85_PxpxPR_1	20	12.0	8.0	1.0	0.333
IF4006740	4x1v	A	B	SH3_9	LIG_SH3_CIN85_PxpxPR_1	20	23.0	14.0	1.0	0.087
IF400706	2bz8	A	C	SH3_9	LIG_SH3_CIN85_PxpxPR_1	20	14.0	10.0	1.0	0.429
IF4005159	5qu2	B	E	SH3_1	LIG_SH3_PxxDY_5	29	20.0	9.0	1.0	0.3
IF4005158	5qu2	A	D	SH3_1	LIG_SH3_PxxDY_5	29	19.0	9.0	1.0	0.316
IF4001198	2rol	A	B	SH3_1	LIG_SH3_PxxDY_5	29	17.0	12.0	1.0	0.353
IF400290	1h3h	A	B	SH3_1	LIG_SH3_PxxxRxxKP_6	17	22.0	11.0	1.0	0.045
IF4003725	5ixf	A	B	SH3_1	LIG_SH3_PxxxRxxKP_6	17	24.0	14.0	1.0	0.0
IF400372	1uj0	A	B	SH3_1	LIG_SH3_PxxxRxxKP_6	17	17.0	8.0	1.0	0.118
IF400322	1oeb	A	D	SH3_1	LIG_SH3_PxxxRxxKP_6	17	20.0	12.0	1.0	0.0
IF400321	1oeb	B	C	SH3_1	LIG_SH3_PxxxRxxKP_6	17	23.0	12.0	1.0	0.0
IF4001359	2vwf	A	B	SH3_1	LIG_SH3_PxxxRxxKP_6	17	18.0	12.0	1.0	0.333
IF4001567	3f2o	B	D	SPRY	LIG_SPRY_1	24	29.0	15.0	0.867	0.0
IF400924	2ihs	A	C	SPRY	LIG_SPRY_1	24	29.0	15.0	0.867	0.0
IF4006499	6jwm	A	B	SPRY	LIG_SPRY_1	24	19.0	7.0	0.368	0.167
IF4001568	3emw	A	B	SPRY	LIG_SPRY_1	24	19.0	7.0	1.0	0.368
IF4001566	3f2o	A	C	SPRY	LIG_SPRY_1	24	29.0	17.0	0.882	0.0
IF400925	2ihs	B	D	SPRY	LIG_SPRY_1	24	29.0	20.0	0.895	0.0
IF4001569	2jk9	A	B	SPRY	LIG_SPRY_1	24	19.0	7.0	0.857	0.0
IF4004607	6dn8	E	F	SPRY	LIG_SPRY_1	24	18.0	7.0
IF4004606	6dn8	C	D	SPRY	LIG_SPRY_1	24	19.0	6.0
IF4004605	6dn8	A	B	SPRY	LIG_SPRY_1	24	18.0	6.0
IF4005542	6key	A	B	SPRY	LIG_SPRY_1	24	19.0	8.0	0.5	0.368
IF4006773	6jwn	C	D	SPRY	LIG_SPRY_1	24	19.0	8.0	0.429	0.368
IF4004604	6dn5	A	B	SPRY	LIG_SPRY_1	24	18.0	7.0
IF4004045	5xn3	A	B	SPRY	LIG_SPRY_1	24	19.0	8.0	0.368	0.2
IF4006772	6jwn	A	B	SPRY	LIG_SPRY_1	24	19.0	8.0	0.429	0.368
IF400110	1g1e	B	A	PAH	LIG_Sin3_1	5	31.0	15.0	0.0	0.0
IF400507	1s5q	B	A	PAH	LIG_Sin3_1	5	29.0	14.0	0.138	0.0
IF400457	1pd7	A	B	PAH	LIG_Sin3_1	5	32.0	15.0	0.067	0.031
IF400109	1e91	A	B	PAH	LIG_Sin3_1	5	27.0	13.0	0.0	0.0
IF4001379	3gjo	C	G	EB1	LIG_SxIP_EBH_1	31	21.0	8.0	1.0	0.333
IF4001378	3gjo	B	F	EB1	LIG_SxIP_EBH_1	31	20.0	9.0	1.0	0.35
IF4001382	3gjo	D	H	EB1	LIG_SxIP_EBH_1	31	13.0	5.0	1.0	0.0
IF4006857	7olg	A	C	EB1	LIG_SxIP_EBH_1	31	20.0	10.0	1.0	0.474
IF4006860	7olg	B	D	EB1	LIG_SxIP_EBH_1	31	20.0	10.0	1.0	0.474
IF4001375	3gjo	A	E	EB1	LIG_SxIP_EBH_1	31	21.0	11.0	1.0	0.381
IF40081	1elw	B	D		LIG_TPR	2	30.0	8.0
IF4001612	3lca	A	Q	TPR_8	LIG_TPR	2	19.0	4.0	1.0	0.0
IF4001775	3q4a	B	C	TPR_8	LIG_TPR	2	25.0	6.0	1.0	0.24
IF40080	1elw	A	C		LIG_TPR	2	28.0	8.0
IF400739	2c2l	C	G	CHIP_TPR_N	LIG_TPR	2	27.0	9.0	1.0	0.185
IF400740	2c2l	D	H	TPR_8	LIG_TPR	2	26.0	9.0	1.0	0.154
IF4001369	3esk	A	B	TPR_8	LIG_TPR	2	22.0	5.0	1.0	0.318
IF4001366	3fp4	A	Q	TPR_8	LIG_TPR	2	22.0	7.0	1.0	0.0
IF4001365	3fp2	A	Q	TPR_8	LIG_TPR	2	22.0	5.0	1.0	0.0
IF4001318	3fwv	B	D	TPR_8	LIG_TPR	2	24.0	5.0	1.0	0.292
IF4001317	3fwv	A	C	TPR_8	LIG_TPR	2	22.0	5.0	1.0	0.318
IF400737	2c2l	A	E	CHIP_TPR_N	LIG_TPR	2	26.0	9.0	1.0	0.154
IF400738	2c2l	B	F	TPR_8	LIG_TPR	2	26.0	9.0	1.0	0.154
IF40082	1elr	A	B	TPR_8	LIG_TPR	2	22.0	5.0	1.0	0.318
IF4001776	3q49	B	C	TPR_8	LIG_TPR	2	28.0	7.0	1.0	0.214
IF4002032	3upv	A	B	TPR_1	LIG_TPR	2	31.0	7.0	1.0	0.226
IF4003974	5l0y	C	I		LIG_TPR	2	24.0	6.0
IF4004341	6hpg	A	a		LIG_TPR	2	32.0	8.0	1.0	0.094
IF4004342	6hpg	B	b		LIG_TPR	2	33.0	8.0	1.0	0.091
IF4004343	6hpg	C	c		LIG_TPR	2	30.0	7.0	1.0	0.1
IF4004344	6hpg	D	d		LIG_TPR	2	31.0	8.0	1.0	0.097
IF4004345	6hpg	E	e		LIG_TPR	2	30.0	7.0	1.0	0.1
IF4003960	5mgx	H	D		LIG_TPR	2	15.0	4.0	1.0	0.0
IF4003977	5l0y	D	L		LIG_TPR	2	24.0	6.0
IF4003978	5l0y	B	M		LIG_TPR	2	21.0	5.0
IF4004200	5njx	A	B	TPR_1	LIG_TPR	2	31.0	9.0	1.0	0.0
IF4002524	2lsv	A	B	TPR_19	LIG_TPR	2	28.0	6.0	1.0	0.214
IF4002703	4cgu	A	C	TPR_19	LIG_TPR	2	24.0	6.0	1.0	0.208
IF4004346	6hpg	F	f		LIG_TPR	2	31.0	7.0	1.0	0.097
IF4004347	6q3q	A	a		LIG_TPR	2	29.0	8.0	1.0	0.103
IF4004350	6q3q	B	b		LIG_TPR	2	28.0	8.0	1.0	0.107
IF4003976	5l0y	G	K		LIG_TPR	2	23.0	7.0
IF4004563	6fdp	A	B	TPR_8	LIG_TPR	2	38.0	9.0	1.0	0.184
IF4002303	4aif	A	D		LIG_TPR	2	26.0	7.0	1.0	0.038
IF4004564	6fdt	A	B		LIG_TPR	2	27.0	7.0	1.0	0.185
IF4002030	3uq3	A	B		LIG_TPR	2	21.0	5.0	1.0	0.19
IF4002708	4cgw	A	C	TPR_8	LIG_TPR	2	22.0	6.0	1.0	0.273
IF4002709	4cgw	B	D	TPR_8	LIG_TPR	2	20.0	5.0	1.0	0.3
IF4002710	4cgv	C	E	TPR_1	LIG_TPR	2	19.0	6.0	1.0	0.0
IF4004188	5lyn	A	D	TPR_1	LIG_TPR	2	34.0	7.0	1.0	0.324
IF4004187	5lyn	B	C	TPR_1	LIG_TPR	2	29.0	7.0	1.0	0.31
IF4001777	3q47	B	C	TPR_8	LIG_TPR	2	26.0	7.0	1.0	0.231
IF4003957	5mgx	F	A		LIG_TPR	2	30.0	8.0	1.0	0.0
IF4003958	5mgx	G	B		LIG_TPR	2	30.0	8.0	1.0	0.0
IF4002004	2l6j	A	B	TPR_19	LIG_TPR	2	25.0	5.0	1.0	0.28
IF4003959	5mgx	E	C		LIG_TPR	2	28.0	6.0	1.0	0.0
IF4002304	4aif	B	E		LIG_TPR	2	24.0	6.0	1.0	0.083
IF4003975	5l0y	F	J		LIG_TPR	2	24.0	7.0
IF4004185	5yc1	F	K		LIG_TRAF4_MATH_1	53	24.0	5.0
IF4004183	5yc1	D	G		LIG_TRAF4_MATH_1	53	23.0	5.0
IF4004184	5yc1	A	I		LIG_TRAF4_MATH_1	53	22.0	5.0
IF4006394	1a81	K	L	SH2	LIG_TYR_ITAM	46	38.0	18.0	1.0	0.026
IF4006392	1a81	I	J	SH2	LIG_TYR_ITAM	46	37.0	18.0	1.0	0.027
IF4005765	7r8x	A	C	SH2	LIG_TYR_ITAM	46	17.0	8.0
IF4006390	1a81	G	H	SH2	LIG_TYR_ITAM	46	39.0	18.0	1.0	0.026
IF4006389	1a81	E	F	SH2	LIG_TYR_ITAM	46	39.0	18.0	1.0	0.026
IF4006387	1a81	C	D	SH2	LIG_TYR_ITAM	46	39.0	18.0	1.0	0.026
IF4006385	1a81	A	B	SH2	LIG_TYR_ITAM	46	36.0	18.0	1.0	0.028
IF4006303	2oq1	A	B	SH2	LIG_TYR_ITAM	46	41.0	19.0	0.889	0.0
IF4002830	4xz1	A	B	SH2	LIG_TYR_ITAM	46	35.0	17.0	0.938	0.0
IF4006302	1tce	A	B	SH2	LIG_TYR_ITAM	46	28.0	8.0	1.0	0.214
IF4003724	5glf	G	H	CDC48_2	LIG_VCP_SHPBox_1	50	26.0	10.0	1.0	0.077
IF4003723	5glf	E	F	CDC48_2	LIG_VCP_SHPBox_1	50	26.0	10.0	1.0	0.077
IF4003316	5c1b	A	U	CDC48_2	LIG_VCP_SHPBox_1	50	26.0	10.0	1.0	0.077
IF4003721	5glf	A	B	CDC48_2	LIG_VCP_SHPBox_1	50	27.0	11.0	1.0	0.074
IF4003315	5c1b	D	V	CDC48_2	LIG_VCP_SHPBox_1	50	27.0	11.0	1.0	0.111
IF4003722	5glf	C	D	CDC48_2	LIG_VCP_SHPBox_1	50	26.0	11.0	1.0	0.077
IF4003713	5b6c	A	B	CDC48_2	LIG_VCP_SHPBox_1	50	30.0	11.0	1.0	0.133
IF4001911	3tiw	A	C	CDC48_2	LIG_VCP_VIM_2	35	21.0	15.0	1.0	0.048
IF4006077	8fcn	F	L	CDC48_2	LIG_VCP_VIM_2	35	34.0	17.0	1.0	0.059
IF4001912	3tiw	B	D	CDC48_2	LIG_VCP_VIM_2	35	21.0	16.0	1.0	0.048
IF4006082	8fcn	A	G	CDC48_2	LIG_VCP_VIM_2	35	34.0	16.0	1.0	0.059
IF4006081	8fcn	B	H	CDC48_2	LIG_VCP_VIM_2	35	33.0	17.0	1.0	0.061
IF4004324	5kiy	A	B	CDC48_2	LIG_VCP_VIM_2	35	23.0	22.0	0.409	0.13
IF4004325	5kiw	A	C	CDC48_2	LIG_VCP_VIM_2	35	25.0	20.0	0.4	0.08
IF4004326	5kiw	B	D	CDC48_2	LIG_VCP_VIM_2	35	25.0	21.0	0.429	0.08
IF4006080	8fcn	C	I	CDC48_2	LIG_VCP_VIM_2	35	34.0	17.0	1.0	0.059
IF4006079	8fcn	D	J	CDC48_2	LIG_VCP_VIM_2	35	34.0	18.0	1.0	0.059
IF4006078	8fcn	E	K	CDC48_2	LIG_VCP_VIM_2	35	33.0	17.0	1.0	0.061
IF4001006	2oei	A	B	WW	LIG_WW_2	19	19.0	8.0
IF4006528	2dyf	A	B	WW	LIG_WW_2	19	17.0	6.0	1.0	0.824
IF400660	1ywi	A	B	WW	LIG_WW_2	19	17.0	6.0
IF4001029	2rly	W	P	WW	LIG_WW_2	19	17.0	6.0	1.0	0.059
IF4001027	2jup	W	P	WW	LIG_WW_2	19	13.0	7.0	1.0	0.154
IF4001007	2ho2	A	B	WW	LIG_WW_2	19	16.0	7.0	1.0	0.75
IF4006291	8pxx	A	B	WW	LIG_WW_2	19	29.0	17.0	1.0	0.517
IF4001028	2rm0	W	P	WW	LIG_WW_2	19	11.0	8.0	1.0	0.091
IF4003191	4wma	A	D	Glyco_transf_8	MOD_OGLYCOS	49	23.0	23.0	0.043	0.0
IF4003193	4wmb	A	D	Glyco_transf_8	MOD_OGLYCOS	49	24.0	23.0	0.043	0.0
IF4003192	4wm0	A	D	Glyco_transf_8	MOD_OGLYCOS	49	24.0	23.0	0.042	0.0
IF4003190	4wmk	A	D	Glyco_transf_8	MOD_OGLYCOS	49	24.0	23.0	0.042	0.0
IF4003189	4wmi	A	D	Glyco_transf_8	MOD_OGLYCOS	49	25.0	23.0	0.04	0.0
IF4006423	4wnh	A	D	Glyco_transf_8	MOD_OGLYCOS	49	24.0	24.0	0.042	0.0
IF4003194	4wn2	A	D	Glyco_transf_8	MOD_OGLYCOS	49	25.0	24.0	0.04	0.0
IF400775	2g30	A	P	B2-adapt-app_C	TRG_AP2beta_CARGO_1	23	20.0	12.0	0.545	0.0
IF400862	2iv8	A	P	B2-adapt-app_C	TRG_AP2beta_CARGO_1	23	20.0	12.0	1.0	0.0
IF4004830	6i6h	A	B	ER_lumen_recept	TRG_ER_KDEL_1	56	23.0	6.0
IF4005687	6y7v	A	B	ER_lumen_recept	TRG_ER_KDEL_1	56	22.0	5.0
IF4006887	7oye	A	B	ER_lumen_recept	TRG_ER_KDEL_1	56	23.0	6.0
IF4006885	7oxe	A	B	ER_lumen_recept	TRG_ER_KDEL_1	56	24.0	6.0
IF4002336	4j81	B	C	WD40	TRG_ER_diLys_1	42	14.0	5.0	1.0	0.0
IF4006962	8hqt	A	B	WD40	TRG_ER_diLys_1	42	16.0	5.0	1.0	0.0
IF4002332	4j79	A	B	WD40	TRG_ER_diLys_1	42	15.0	5.0	1.0	0.0
IF4002333	4j8g	B	D	WD40	TRG_ER_diLys_1	42	11.0	6.0
IF4002337	4j81	A	D	WD40	TRG_ER_diLys_1	42	15.0	5.0	1.0	0.0
IF4006964	8hqx	A	B	WD40	TRG_ER_diLys_1	42	15.0	4.0
IF4002341	4j86	B	D	WD40	TRG_ER_diLys_1	42	12.0	4.0	1.0	0.0
IF4002344	4j8b	A	B	WD40	TRG_ER_diLys_1	42	14.0	5.0
IF4002345	4j78	A	B	WD40	TRG_ER_diLys_1	42	13.0	5.0
IF4006963	8hqv	A	B	WD40	TRG_ER_diLys_1	42	15.0	5.0	1.0	0.0
IF4002340	4j86	A	C	WD40	TRG_ER_diLys_1	42	12.0	4.0	1.0	0.0
IF4001182	3cv0	A	B	TPR_16	TRG_PTS1	28	43.0	6.0	1.0	0.07
IF4001181	3cvn	A	B	TPR_16	TRG_PTS1	28	39.0	5.0	1.0	0.077
IF4001180	3cvp	A	B	TPR_16	TRG_PTS1	28	42.0	6.0
IF4002136	4eqf	A	B	TPR_16	TRG_PTS1	28	38.0	6.0	1.0	0.0
IF4001183	3cvl	A	B	TPR_16	TRG_PTS1	28	39.0	5.0	1.0	0.077
