## Supplementary material for "Foldseek-Interface reveals a protein interface universe far from complete": Table S2

### Sheet: Sheet1
IFID	pdb_id	chainid_0	chainid_1	protcid_pfam_pair	protcid_pfam_cluster_id	ground_truth_cluster_id	maxiflen	miniflen	maxdisfrac	mindisfrac
IF0	1g3i	A	G	(AAA_2)(Proteasome)	1	0	22.0	17.0	0.188	0.0
IF1	1kyi	A	G	(AAA_2)(Proteasome)	1	0	23.0	18.0	0.176	0.0
IF6	1ofh	A	G	(AAA_2)(Proteasome)	1	0	22.0	21.0	0.15	0.0
IF9	1ofi	A	G	(AAA_2)(Proteasome)	1	0	23.0	16.0	0.0	0.0
IF12	1g4b	M	F	(AAA_2)(Proteasome)	1	0	13.0	11.0	0.273	0.0
IF28	1ofi	C	M	(AAA_2)(Proteasome)	4	1
IF31	5vit	C	A	(ACP)(Mal_decarbox_Al)	1	2	28.0	27.0	0.143	0.111
IF35	5vj1	C	A	(ACP)(Mal_decarbox_Al)	1	2	29.0	28.0	0.172	0.107
IF106	7unf	5	r	(ATP-synt_C)(Renin_r)	1	3	15.0	10.0	0.0	0.0
IF107	7u8r	i	p	(ATP-synt_C)(Renin_r)	1	3	32.0	20.0	0.0	0.0
IF108	7u8q	j	p	(ATP-synt_C)(Renin_r)	1	3	30.0	18.0	0.0	0.0
IF111	7u8p	i	p	(ATP-synt_C)(Renin_r)	1	3	27.0	20.0	0.0	0.0
IF114	7u8o	i	p	(ATP-synt_C)(Renin_r)	1	3	29.0	19.0	0.0	0.0
IF117	7u4t	V	3	(ATP-synt_C)(Renin_r)	1	3	28.0	17.0	0.0	0.0
IF126	6wm4	3	V	(ATP-synt_C)(Renin_r)	1	3	28.0	17.0	0.0	0.0
IF129	6wm3	3	V	(ATP-synt_C)(Renin_r)	1	3	29.0	17.0	0.0	0.0
IF132	6wm2	3	V	(ATP-synt_C)(Renin_r)	1	3	27.0	18.0	0.0	0.0
IF135	6wlw	3	V	(ATP-synt_C)(Renin_r)	1	3	26.0	18.0	0.0	0.0
IF141	6xby	n	r	(ATP-synt_C)(Renin_r)	1	3	12.0	10.0	0.0	0.0
IF142	6xbw	n	r	(ATP-synt_C)(Renin_r)	1	3	22.0	13.0	0.0	0.0
IF145	7khr	n	r	(ATP-synt_C)(Renin_r)	1	3	18.0	11.0	0.0	0.0
IF147	6vqh	i	p	(ATP-synt_C)(Renin_r)	1	3	31.0	23.0	0.0	0.0
IF149	6vqg	i	p	(ATP-synt_C)(Renin_r)	1	3	32.0	23.0	0.0	0.0
IF151	6vqc	i	p	(ATP-synt_C)(Renin_r)	1	3	31.0	23.0	0.0	0.0
IF152	6vq7	i	p	(ATP-synt_C)(Renin_r)	1	3	32.0	23.0	0.0	0.0
IF159	6vq8	i	p	(ATP-synt_C)(Renin_r)	1	3	31.0	23.0	0.0	0.0
IF164	6vq6	i	p	(ATP-synt_C)(Renin_r)	1	3	31.0	23.0	0.0	0.0
IF171	6zqm	g	b	(ATP-synt_G)(Mt_ATP-synt_B)	1	4	26.0	23.0	0.0	0.0
IF172	7ajb	Ag	Ab	(ATP-synt_G)(Mt_ATP-synt_B)	1	4	26.0	23.0	0.0	0.0
IF174	7ajc	Ag	Ab	(ATP-synt_G)(Mt_ATP-synt_B)	1	4	26.0	23.0	0.0	0.0
IF176	7ajd	Ag	Ab	(ATP-synt_G)(Mt_ATP-synt_B)	1	4	26.0	25.0	0.0	0.0
IF178	7aje	Ag	Ab	(ATP-synt_G)(Mt_ATP-synt_B)	1	4	26.0	23.0	0.0	0.0
IF180	7ajf	Ag	Ab	(ATP-synt_G)(Mt_ATP-synt_B)	1	4	32.0	27.0	0.0	0.0
IF182	7ajg	Ag	Ab	(ATP-synt_G)(Mt_ATP-synt_B)	1	4	26.0	25.0	0.0	0.0
IF184	7ajh	Ag	Ab	(ATP-synt_G)(Mt_ATP-synt_B)	1	4	26.0	23.0	0.0	0.0
IF186	7aji	Ag	Ab	(ATP-synt_G)(Mt_ATP-synt_B)	1	4	26.0	23.0	0.0	0.0
IF188	7ajj	Ag	Ab	(ATP-synt_G)(Mt_ATP-synt_B)	1	4	26.0	25.0	0.0	0.0
IF190	6zpo	g	b	(ATP-synt_G)(Mt_ATP-synt_B)	1	4	26.0	23.0	0.0	0.0
IF191	6zqn	g	b	(ATP-synt_G)(Mt_ATP-synt_B)	1	4	26.0	25.0	0.0	0.0
IF192	6tt7	S	K	(ATP-synt_G)(Mt_ATP-synt_B)	1	4	29.0	28.0
IF193	6ziq	g	b	(ATP-synt_G)(Mt_ATP-synt_B)	1	4	26.0	23.0	0.0	0.0
IF194	6zit	g	b	(ATP-synt_G)(Mt_ATP-synt_B)	1	4	26.0	22.0	0.0	0.0
IF195	6zmr	g	b	(ATP-synt_G)(Mt_ATP-synt_B)	1	4	22.0	21.0	0.0	0.0
IF196	6za9	S	K	(ATP-synt_G)(Mt_ATP-synt_B)	1	4	30.0	27.0
IF197	6zbb	g	b	(ATP-synt_G)(Mt_ATP-synt_B)	1	4	26.0	25.0	0.0	0.0
IF198	6ziu	g	b	(ATP-synt_G)(Mt_ATP-synt_B)	1	4	25.0	24.0	0.0	0.0
IF37	7m74	B	A	(AdenylateSensor)(AMPKBI)	1	5	71.0	64.0	0.349	0.338
IF38	7jij	B	A	(AdenylateSensor)(AMPKBI)	1	5	78.0	64.0	0.346	0.175
IF39	7jhh	B	A	(AdenylateSensor)(AMPKBI)	1	5	73.0	67.0	0.379	0.315
IF40	4cfe	B	A	(AdenylateSensor)(AMPKBI)	1	5	118.0	98.0	0.136	0.113
IF42	2ooy	A	B	(AdenylateSensor)(AMPKBI)	1	5	82.0	63.0	0.556	0.085
IF43	7jhg	B	A	(AdenylateSensor)(AMPKBI)	1	5	72.0	67.0	0.364	0.319
IF44	6c9h	B	A	(AdenylateSensor)(AMPKBI)	1	5	112.0	101.0	0.245	0.07
IF45	5kq5	B	A	(AdenylateSensor)(AMPKBI)	1	5	90.0	77.0	0.145	0.079
IF46	5t5t	B	A	(AdenylateSensor)(AMPKBI)	1	5	91.0	82.0	0.123	0.078
IF47	5ufu	B	A	(AdenylateSensor)(AMPKBI)	1	5	92.0	79.0
IF48	6c9j	B	A	(AdenylateSensor)(AMPKBI)	1	5	114.0	95.0	0.232	0.138
IF49	6e4t	B	A	(AdenylateSensor)(AMPKBI)	1	5	92.0	78.0	0.117	0.066
IF50	6e4u	B	A	(AdenylateSensor)(AMPKBI)	1	5	92.0	81.0	0.138	0.066
IF51	6e4w	B	A	(AdenylateSensor)(AMPKBI)	1	5	91.0	78.0	0.13	0.067
IF52	6c9g	B	A	(AdenylateSensor)(AMPKBI)	1	5	109.0	95.0	0.178	0.16
IF53	6c9f	B	A	(AdenylateSensor)(AMPKBI)	1	5	106.0	90.0	0.183	0.157
IF54	6b2e	B	A	(AdenylateSensor)(AMPKBI)	1	5	145.0	121.0	0.3	0.138
IF55	6b1u	B	A	(AdenylateSensor)(AMPKBI)	1	5	126.0	112.0	0.18	0.127
IF56	4zhx	B	A	(AdenylateSensor)(AMPKBI)	1	5	111.0	101.0	0.139	0.054
IF57	4cff	B	A	(AdenylateSensor)(AMPKBI)	1	5	123.0	102.0	0.139	0.138
IF59	5ezv	B	A	(AdenylateSensor)(AMPKBI)	1	5	124.0	110.0
IF61	7myj	A	B	(AdenylateSensor)(AMPKBI)	1	5	131.0	109.0	0.185	0.145
IF62	5iso	B	A	(AdenylateSensor)(AMPKBI)	1	5	125.0	110.0	0.174	0.128
IF63	4rew	B	A	(AdenylateSensor)(AMPKBI)	1	5	94.0	66.0	0.17	0.154
IF64	4rer	B	A	(AdenylateSensor)(AMPKBI)	1	5	121.0	104.0	0.262	0.124
IF65	4eak	A	B	(AdenylateSensor)(AMPKBI)	1	5	37.0	26.0	0.16	0.135
IF66	4eal	A	B	(AdenylateSensor)(AMPKBI)	1	5	37.0	26.0	0.16	0.135
IF67	4eai	A	B	(AdenylateSensor)(AMPKBI)	1	5	39.0	36.0	0.179	0.056
IF68	4eaj	A	B	(AdenylateSensor)(AMPKBI)	1	5	38.0	38.0	0.184	0.079
IF69	4eag	A	B	(AdenylateSensor)(AMPKBI)	1	5	59.0	39.0	0.243	0.119
IF70	3tdh	A	B	(AdenylateSensor)(AMPKBI)	1	5	70.0	65.0	0.375	0.014
IF71	3te5	A	B	(AdenylateSensor)(AMPKBI)	1	5	67.0	62.0	0.393	0.0
IF72	3t4n	A	B	(AdenylateSensor)(AMPKBI)	1	5	72.0	65.0	0.385	0.014
IF73	2ya3	A	B	(AdenylateSensor)(AMPKBI)	1	5	42.0	40.0	0.132	0.077
IF74	2y8q	A	B	(AdenylateSensor)(AMPKBI)	1	5	42.0	40.0	0.132	0.051
IF75	2y8l	A	B	(AdenylateSensor)(AMPKBI)	1	5	43.0	39.0	0.132	0.053
IF76	2v9j	A	B	(AdenylateSensor)(AMPKBI)	1	5	42.0	40.0	0.135	0.049
IF77	2v92	A	B	(AdenylateSensor)(AMPKBI)	1	5	43.0	42.0	0.128	0.071
IF78	2v8q	A	B	(AdenylateSensor)(AMPKBI)	1	5	44.0	40.0	0.122	0.051
IF80	2qlv	A	B	(AdenylateSensor)(AMPKBI)	1	5	66.0	46.0	0.289	0.015
IF82	2qrd	A	B	(AdenylateSensor)(AMPKBI)	1	5	74.0	63.0	0.556	0.068
IF83	2qre	A	B	(AdenylateSensor)(AMPKBI)	1	5	68.0	59.0	0.542	0.059
IF85	2qr1	A	B	(AdenylateSensor)(AMPKBI)	1	5	74.0	60.0	0.55	0.054
IF87	2qrc	A	B	(AdenylateSensor)(AMPKBI)	1	5	74.0	60.0	0.55	0.054
IF89	2oox	A	B	(AdenylateSensor)(AMPKBI)	1	5	78.0	65.0	0.569	0.077
IF91	4cfh	B	A	(AdenylateSensor)(AMPKBI)	1	5	66.0	50.0	0.227	0.0
IF95	4hi9	A	B	(Ank_2)(LIM)	1	6	27.0	18.0	0.0	0.0
IF96	3f6q	A	B	(Ank_2)(LIM)	1	6	27.0	18.0	0.0	0.0
IF97	4hi8	A	B	(Ank_2)(LIM)	1	6	27.0	19.0	0.0	0.0
IF98	3ixe	A	B	(Ank_2)(LIM)	1	6	27.0	19.0	0.0	0.0
IF102	4hi9	A	B	(Ank_2)(LIM)	2	7	27.0	18.0	0.0	0.0
IF103	3f6q	A	B	(Ank_2)(LIM)	2	7	27.0	18.0	0.0	0.0
IF104	4hi8	A	B	(Ank_2)(LIM)	2	7	27.0	19.0	0.0	0.0
IF105	3ixe	A	B	(Ank_2)(LIM)	2	7	27.0	19.0	0.0	0.0
IF200	7zz8	A	C	(Biotin_carb_N)(PYC_OADA)	1	8	99.0	98.0
IF201	7zz3	A	C	(Biotin_carb_N)(PYC_OADA)	1	8	102.0	101.0
IF202	7zyy	A	C	(Biotin_carb_N)(PYC_OADA)	1	8	101.0	101.0
IF206	3hbl	A	C	(Biotin_carb_N)(PYC_OADA)	1	8	106.0	105.0	0.095	0.066
IF209	4qsl	H	G	(Biotin_carb_N)(PYC_OADA)	1	8	88.0	87.0
IF210	4qsk	A	B	(Biotin_carb_N)(PYC_OADA)	1	8	119.0	118.0
IF211	4qsh	A	B	(Biotin_carb_N)(PYC_OADA)	1	8	122.0	121.0
IF212	3tw7	B	A	(Biotin_carb_N)(PYC_OADA)	1	8	71.0	70.0	0.143	0.141
IF214	3tw6	A	B	(Biotin_carb_N)(PYC_OADA)	1	8	71.0	70.0	0.143	0.141
IF218	3ho8	A	C	(Biotin_carb_N)(PYC_OADA)	1	8	99.0	98.0	0.02	0.02
IF219	2qf7	A	B	(Biotin_carb_N)(PYC_OADA)	1	8	102.0	94.0	0.096	0.059
IF221	5vyz	A	C	(Biotin_carb_N)(PYC_OADA)	1	8	93.0	93.0
IF224	5vz0	A	C	(Biotin_carb_N)(PYC_OADA)	1	8	93.0	93.0
IF228	5vyw	A	D	(Biotin_carb_N)(PYC_OADA)	1	8	103.0	101.0
IF230	3hb9	A	C	(Biotin_carb_N)(PYC_OADA)	1	8	111.0	110.0	0.09	0.055
IF234	4hnt	A	C	(Biotin_carb_N)(PYC_OADA)	1	8	111.0	108.0	0.019	0.018
IF238	4hnu	A	C	(Biotin_carb_N)(PYC_OADA)	1	8	104.0	104.0	0.01	0.01
IF242	4hnv	A	C	(Biotin_carb_N)(PYC_OADA)	1	8	106.0	105.0	0.095	0.066
IF247	3bg5	A	C	(Biotin_carb_N)(PYC_OADA)	1	8	105.0	104.0	0.096	0.057
IF264	6mzg	E	B	(CLASP_N)(Tubulin)	1	9	18.0	18.0	0.056	0.0
IF268	6mze	S	B	(CLASP_N)(Tubulin)	1	9
IF269	6mzf	S	R	(CLASP_N)(Tubulin)	1	9	23.0	21.0	0.043	0.0
IF270	4u3j	C	B	(CLASP_N)(Tubulin)	1	9	23.0	21.0	0.13	0.0
IF271	4ffb	C	B	(CLASP_N)(Tubulin)	1	9	18.0	17.0	0.118	0.0
IF272	6omf	J	F	(Crl)(Sigma70_r1_2)	1	10	29.0	27.0	0.0	0.0
IF273	6kj6	J	F	(Crl)(Sigma70_r1_2)	1	10	26.0	26.0	0.0	0.0
IF294	7d6x	A	B	(FAD_binding_2)(Fer2_3)	1	11	95.0	82.0	0.256	0.063
IF295	7d6v	A	B	(FAD_binding_2)(Fer2_3)	1	11	98.0	81.0	0.259	0.071
IF296	6myr	A	B	(FAD_binding_2)(Fer2_3)	1	11	86.0	79.0	0.114	0.07
IF297	3abv	A	B	(FAD_binding_2)(Fer2_3)	1	11	83.0	79.0	0.101	0.072
IF298	3ae2	A	B	(FAD_binding_2)(Fer2_3)	1	11	83.0	78.0	0.103	0.072
IF299	3ae8	A	B	(FAD_binding_2)(Fer2_3)	1	11	84.0	79.0	0.101	0.095
IF300	3ae9	A	B	(FAD_binding_2)(Fer2_3)	1	11	84.0	78.0	0.103	0.083
IF301	3aeb	A	B	(FAD_binding_2)(Fer2_3)	1	11	84.0	80.0	0.1	0.095
IF302	3aeg	A	B	(FAD_binding_2)(Fer2_3)	1	11	86.0	79.0	0.101	0.093
IF303	6mys	A	B	(FAD_binding_2)(Fer2_3)	1	11	83.0	78.0	0.115	0.06
IF304	6myq	A	B	(FAD_binding_2)(Fer2_3)	1	11	84.0	78.0	0.115	0.06
IF305	1yq3	A	B	(FAD_binding_2)(Fer2_3)	1	11	83.0	79.0	0.114	0.06
IF306	2h89	A	B	(FAD_binding_2)(Fer2_3)	1	11	82.0	76.0	0.118	0.061
IF307	4yxd	A	B	(FAD_binding_2)(Fer2_3)	1	11	86.0	77.0	0.104	0.07
IF308	6myt	A	B	(FAD_binding_2)(Fer2_3)	1	11	84.0	77.0	0.117	0.071
IF309	6myu	A	B	(FAD_binding_2)(Fer2_3)	1	11	84.0	79.0	0.114	0.06
IF310	6myo	A	B	(FAD_binding_2)(Fer2_3)	1	11	85.0	79.0	0.114	0.059
IF311	6myp	A	B	(FAD_binding_2)(Fer2_3)	1	11	83.0	76.0	0.118	0.06
IF312	6lum	A	B	(FAD_binding_2)(Fer2_3)	1	11	75.0	66.0	0.213	0.197
IF314	3cir	A	B	(FAD_binding_2)(Fer2_3)	1	11	87.0	83.0	0.06	0.011
IF316	2b76	A	B	(FAD_binding_2)(Fer2_3)	1	11	80.0	78.0	0.077	0.013
IF317	5c2t	A	B	(FAD_binding_2)(Fer2_3)	1	11	87.0	83.0	0.207	0.049
IF318	4yt0	A	B	(FAD_binding_2)(Fer2_3)	1	11	88.0	82.0	0.205	0.037
IF319	4ytn	A	B	(FAD_binding_2)(Fer2_3)	1	11	87.0	83.0	0.207	0.037
IF320	2wu2	A	B	(FAD_binding_2)(Fer2_3)	1	11	81.0	71.0	0.183	0.111
IF321	2wu5	A	B	(FAD_binding_2)(Fer2_3)	1	11	79.0	71.0	0.169	0.101
IF322	2wp9	A	B	(FAD_binding_2)(Fer2_3)	1	11	80.0	69.0	0.174	0.1
IF323	2wdr	A	B	(FAD_binding_2)(Fer2_3)	1	11	80.0	71.0	0.169	0.1
IF324	2wdv	A	B	(FAD_binding_2)(Fer2_3)	1	11	82.0	70.0	0.171	0.098
IF325	2ws3	A	B	(FAD_binding_2)(Fer2_3)	1	11	82.0	71.0	0.183	0.11
IF326	2wdq	A	B	(FAD_binding_2)(Fer2_3)	1	11	82.0	70.0	0.171	0.11
IF327	1nek	A	B	(FAD_binding_2)(Fer2_3)	1	11	83.0	71.0	0.183	0.133
IF328	1nen	A	B	(FAD_binding_2)(Fer2_3)	1	11	84.0	70.0	0.186	0.131
IF329	2acz	A	B	(FAD_binding_2)(Fer2_3)	1	11	82.0	70.0	0.171	0.122
IF331	1kfy	A	B	(FAD_binding_2)(Fer2_3)	1	11	84.0	83.0	0.06	0.012
IF333	3p4p	A	B	(FAD_binding_2)(Fer2_3)	1	11	85.0	84.0	0.071	0.012
IF335	3p4q	A	B	(FAD_binding_2)(Fer2_3)	1	11	84.0	83.0	0.06	0.024
IF337	4kx6	A	B	(FAD_binding_2)(Fer2_3)	1	11	82.0	82.0
IF339	3p4r	A	B	(FAD_binding_2)(Fer2_3)	1	11	84.0	84.0	0.071	0.024
IF341	1kf6	A	B	(FAD_binding_2)(Fer2_3)	1	11	84.0	84.0	0.071	0.012
IF345	5xmj	A	B	(FAD_binding_2)(Fer2_3)	1	11	100.0	83.0	0.13	0.036
IF346	4ysx	A	B	(FAD_binding_2)(Fer2_3)	1	11	87.0	83.0	0.207	0.049
IF347	3vr8	A	B	(FAD_binding_2)(Fer2_3)	1	11	87.0	83.0	0.218	0.06
IF349	3vrb	A	B	(FAD_binding_2)(Fer2_3)	1	11	85.0	80.0	0.2	0.062
IF351	3vra	A	B	(FAD_binding_2)(Fer2_3)	1	11	91.0	86.0	0.22	0.07
IF353	3vr9	A	B	(FAD_binding_2)(Fer2_3)	1	11	86.0	84.0	0.226	0.07
IF355	3p4s	A	B	(FAD_binding_2)(Fer2_3)	1	11	80.0	79.0	0.063	0.013
IF356	2h88	A	B	(FAD_binding_2)(Fer2_3)	1	11	82.0	77.0	0.117	0.073
IF357	2fbw	A	B	(FAD_binding_2)(Fer2_3)	1	11	82.0	76.0	0.118	0.073
IF358	2wqy	A	B	(FAD_binding_2)(Fer2_3)	1	11	82.0	76.0	0.118	0.073
IF359	2bs3	A	B	(FAD_binding_2)(Fer2_3)	1	11	101.0	83.0	0.158	0.048
IF360	2bs4	A	B	(FAD_binding_2)(Fer2_3)	1	11	102.0	84.0	0.157	0.048
IF361	2bs2	A	B	(FAD_binding_2)(Fer2_3)	1	11	101.0	83.0	0.158	0.048
IF362	1qlb	A	B	(FAD_binding_2)(Fer2_3)	1	11	103.0	83.0	0.155	0.048
IF363	1e7p	A	B	(FAD_binding_2)(Fer2_3)	1	11	101.0	81.0	0.158	0.049
IF365	5vpn	A	B	(FAD_binding_2)(Fer2_3)	1	11	84.0	82.0	0.071	0.012
IF366	5c3j	A	B	(FAD_binding_2)(Fer2_3)	1	11	86.0	83.0	0.221	0.049
IF367	4ysy	A	B	(FAD_binding_2)(Fer2_3)	1	11	86.0	83.0	0.209	0.049
IF368	4ysz	A	B	(FAD_binding_2)(Fer2_3)	1	11	84.0	83.0	0.214	0.049
IF369	4ytm	A	B	(FAD_binding_2)(Fer2_3)	1	11	86.0	84.0	0.209	0.048
IF370	6awf	A	B	(FAD_binding_2)(Fer2_3)	1	11	82.0	81.0	0.062	0.012
IF371	7jz2	A	B	(FAD_binding_2)(Fer2_3)	1	11	70.0	59.0	0.169	0.129
IF372	6wu6	A	B	(FAD_binding_2)(Fer2_3)	1	11	64.0	60.0
IF373	1zoy	A	B	(FAD_binding_2)(Fer2_3)	1	11	85.0	81.0	0.099	0.071
IF374	1zp0	A	B	(FAD_binding_2)(Fer2_3)	1	11	85.0	80.0	0.1	0.071
IF375	3aee	A	B	(FAD_binding_2)(Fer2_3)	1	11	84.0	77.0	0.104	0.071
IF376	3sfd	A	B	(FAD_binding_2)(Fer2_3)	1	11	86.0	79.0	0.101	0.07
IF377	3sfe	A	B	(FAD_binding_2)(Fer2_3)	1	11	86.0	79.0	0.101	0.093
IF378	3aef	A	B	(FAD_binding_2)(Fer2_3)	1	11	85.0	79.0	0.101	0.071
IF379	3ae1	A	B	(FAD_binding_2)(Fer2_3)	1	11	83.0	79.0	0.101	0.072
IF380	3ae3	A	B	(FAD_binding_2)(Fer2_3)	1	11	84.0	79.0	0.101	0.071
IF381	3ae4	A	B	(FAD_binding_2)(Fer2_3)	1	11	83.0	78.0	0.103	0.072
IF382	3ae5	A	B	(FAD_binding_2)(Fer2_3)	1	11	83.0	79.0	0.101	0.084
IF383	3ae6	A	B	(FAD_binding_2)(Fer2_3)	1	11	84.0	79.0	0.101	0.083
IF384	3ae7	A	B	(FAD_binding_2)(Fer2_3)	1	11	83.0	77.0	0.104	0.096
IF385	3aea	A	B	(FAD_binding_2)(Fer2_3)	1	11	86.0	79.0	0.101	0.093
IF386	3aed	A	B	(FAD_binding_2)(Fer2_3)	1	11	83.0	77.0	0.104	0.072
IF387	3aec	A	B	(FAD_binding_2)(Fer2_3)	1	11	84.0	79.0	0.101	0.095
IF388	4ytp	A	B	(FAD_binding_2)(Fer2_3)	1	11	87.0	80.0	0.1	0.08
IF389	1yq4	A	B	(FAD_binding_2)(Fer2_3)	1	11	86.0	79.0	0.114	0.058
IF391	1l0v	A	B	(FAD_binding_2)(Fer2_3)	1	11	82.0	81.0	0.061	0.012
IF417	5c3j	A	F	(FAD_binding_2)(Fer2_3)	2	12
IF418	4ysy	A	F	(FAD_binding_2)(Fer2_3)	2	12
IF419	4ysz	A	F	(FAD_binding_2)(Fer2_3)	2	12
IF420	4ytm	A	F	(FAD_binding_2)(Fer2_3)	2	12
IF421	4ysx	A	F	(FAD_binding_2)(Fer2_3)	2	12
IF422	3vr8	A	F	(FAD_binding_2)(Fer2_3)	2	12
IF423	3vra	A	F	(FAD_binding_2)(Fer2_3)	2	12
IF424	4ytn	A	F	(FAD_binding_2)(Fer2_3)	2	12
IF425	3vrb	A	F	(FAD_binding_2)(Fer2_3)	2	12
IF426	3vr9	E	B	(FAD_binding_2)(Fer2_3)	2	12
IF427	5xmj	I	N	(FAD_binding_2)(Fer2_3)	2	12
IF428	5c3j	E	B	(FAD_binding_2)(Fer2_3)	3	13
IF429	4ysy	E	B	(FAD_binding_2)(Fer2_3)	3	13
IF430	4ysz	E	B	(FAD_binding_2)(Fer2_3)	3	13
IF431	4ytm	E	B	(FAD_binding_2)(Fer2_3)	3	13
IF432	5c2t	E	B	(FAD_binding_2)(Fer2_3)	3	13
IF433	4yt0	E	B	(FAD_binding_2)(Fer2_3)	3	13
IF434	4ytn	E	B	(FAD_binding_2)(Fer2_3)	3	13
IF435	4ysx	E	B	(FAD_binding_2)(Fer2_3)	3	13
IF436	3vr8	E	B	(FAD_binding_2)(Fer2_3)	3	13
IF437	3vrb	E	B	(FAD_binding_2)(Fer2_3)	3	13
IF438	3vra	E	B	(FAD_binding_2)(Fer2_3)	3	13
IF439	3vr9	A	F	(FAD_binding_2)(Fer2_3)	3	13
IF441	7aml	A	B	(GDNF)(RET_CLD3)	1	14	33.0	27.0	0.091	0.0
IF442	6q2s	C	E	(GDNF)(RET_CLD3)	1	14	35.0	24.0	0.086	0.0
IF443	6q2n	C	E	(GDNF)(RET_CLD3)	1	14	31.0	27.0	0.129	0.0
IF445	6q2j	C	E	(GDNF)(RET_CLD3)	1	14	46.0	27.0	0.065	0.0
IF446	6gl7	D	E	(GDNF)(RET_CLD3)	1	14	26.0	22.0	0.077	0.0
IF447	6q2r	C	E	(GDNF)(RET_CLD3)	1	14	37.0	26.0	0.135	0.0
IF448	6q2o	C	E	(GDNF)(RET_CLD3)	1	14	34.0	25.0	0.118	0.0
IF449	4ux8	C	A	(GDNF)(RET_CLD3)	1	14	23.0	20.0	0.0	0.0
IF458	8dhb	A	C	(Gtr1_RagA)(LAMTOR)	1	15	32.0	17.0	0.118	0.0
IF460	7t3c	F	E	(Gtr1_RagA)(LAMTOR)	1	15	29.0	17.0	0.235	0.0
IF461	7t3b	E	F	(Gtr1_RagA)(LAMTOR)	1	15	33.0	18.0	0.222	0.0
IF462	7t3a	L	M	(Gtr1_RagA)(LAMTOR)	1	15	23.0	16.0	0.188	0.0
IF463	6ulg	G	E	(Gtr1_RagA)(LAMTOR)	1	15	33.0	19.0	0.211	0.0
IF464	6u62	C	D	(Gtr1_RagA)(LAMTOR)	1	15	36.0	21.0	0.238	0.0
IF465	6nzd	G	A	(Gtr1_RagA)(LAMTOR)	1	15	27.0	16.0	0.125	0.0
IF467	6jwp	B	C	(Gtr1_RagA)(LAMTOR)	1	15	31.0	18.0	0.111	0.0
IF468	6ehr	G	E	(Gtr1_RagA)(LAMTOR)	1	15	34.0	19.0	0.211	0.0
IF469	5x6v	G	E	(Gtr1_RagA)(LAMTOR)	1	15	33.0	19.0	0.211	0.0
IF470	6wj3	G	A	(Gtr1_RagA)(LAMTOR)	1	15	27.0	15.0	0.133	0.0
IF471	6wj2	G	A	(Gtr1_RagA)(LAMTOR)	1	15	26.0	15.0	0.133	0.0
IF472	3zjy	B	A	(Importin_rep)(Ras)	1	16	58.0	46.0	0.0	0.0
IF475	2x19	B	A	(Importin_rep)(Ras)	1	16	67.0	55.0	0.0	0.0
IF476	7d4i	M6	R0	(KH_6)(MPP6)	1	17	58.0	28.0	0.536	0.224
IF477	6fsz	NN	GG	(KH_6)(MPP6)	1	17	58.0	28.0	0.519	0.224
IF478	5vzj	L	G	(KH_6)(MPP6)	1	17	63.0	27.0	0.519	0.19
IF479	5okz	J	G	(KH_6)(MPP6)	1	17	56.0	19.0	0.526	0.196
IF480	6h25	K	G	(KH_6)(MPP6)	1	17	58.0	30.0	0.034	0.033
IF481	6d6r	L	G	(KH_6)(MPP6)	1	17	67.0	36.0	0.045	0.028
IF482	6d6q	L	G	(KH_6)(MPP6)	1	17	68.0	36.0	0.044	0.028
IF483	1mk2	A	B	(MH2)(SARA)	1	18	64.0	35.0	1.0	0.0
IF484	1dev	A	B	(MH2)(SARA)	1	18	62.0	36.0	1.0	0.0
IF486	7qi4	o	Z	(MRP-63)(Ribosomal_L30)	1	19	41.0	22.0	0.634	0.091
IF487	7qh7	o	Z	(MRP-63)(Ribosomal_L30)	1	19	43.0	22.0	0.651	0.091
IF488	7qh6	o	Z	(MRP-63)(Ribosomal_L30)	1	19	43.0	22.0	0.651	0.091
IF489	7po4	o	Z	(MRP-63)(Ribosomal_L30)	1	19	42.0	22.0	0.643	0.091
IF490	6zsa	o	XZ	(MRP-63)(Ribosomal_L30)	1	19	40.0	21.0	0.625	0.095
IF491	7pd3	o	Z	(MRP-63)(Ribosomal_L30)	1	19	40.0	22.0	0.625	0.091
IF492	7oie	o	Z	(MRP-63)(Ribosomal_L30)	1	19	43.0	21.0	0.651	0.048
IF493	7oid	o	Z	(MRP-63)(Ribosomal_L30)	1	19	43.0	20.0	0.651	0.05
IF494	7oic	o	Z	(MRP-63)(Ribosomal_L30)	1	19	43.0	21.0	0.651	0.048
IF495	7oib	o	Z	(MRP-63)(Ribosomal_L30)	1	19	43.0	21.0	0.651	0.048
IF496	7oia	o	Z	(MRP-63)(Ribosomal_L30)	1	19	43.0	21.0	0.651	0.048
IF497	7oi9	o	Z	(MRP-63)(Ribosomal_L30)	1	19	42.0	21.0	0.643	0.048
IF498	7oi8	o	Z	(MRP-63)(Ribosomal_L30)	1	19	43.0	20.0	0.651	0.05
IF499	7oi7	o	Z	(MRP-63)(Ribosomal_L30)	1	19	42.0	20.0	0.643	0.05
IF500	7oi6	o	Z	(MRP-63)(Ribosomal_L30)	1	19	43.0	22.0	0.651	0.091
IF501	7of7	o	Z	(MRP-63)(Ribosomal_L30)	1	19	43.0	22.0	0.651	0.091
IF502	7of6	o	Z	(MRP-63)(Ribosomal_L30)	1	19	42.0	22.0	0.643	0.091
IF503	7of5	o	Z	(MRP-63)(Ribosomal_L30)	1	19	42.0	22.0	0.643	0.091
IF504	7of4	o	Z	(MRP-63)(Ribosomal_L30)	1	19	42.0	22.0	0.643	0.091
IF505	7of3	o	Z	(MRP-63)(Ribosomal_L30)	1	19	42.0	22.0	0.643	0.091
IF506	7of2	o	Z	(MRP-63)(Ribosomal_L30)	1	19	42.0	22.0	0.643	0.091
IF507	7of0	o	Z	(MRP-63)(Ribosomal_L30)	1	19	42.0	22.0	0.643	0.091
IF508	7odt	o	Z	(MRP-63)(Ribosomal_L30)	1	19	41.0	22.0	0.634	0.091
IF509	7ods	o	Z	(MRP-63)(Ribosomal_L30)	1	19	41.0	22.0	0.634	0.091
IF510	7odr	o	Z	(MRP-63)(Ribosomal_L30)	1	19	42.0	22.0	0.643	0.091
IF511	7o9m	o	Z	(MRP-63)(Ribosomal_L30)	1	19	42.0	22.0	0.643	0.091
IF512	7o9k	o	Z	(MRP-63)(Ribosomal_L30)	1	19	42.0	22.0	0.643	0.091
IF513	7nsj	Bt	B3	(MRP-63)(Ribosomal_L30)	1	19	39.0	21.0	0.59	0.143
IF514	7nsi	Bt	B3	(MRP-63)(Ribosomal_L30)	1	19	39.0	21.0	0.564	0.143
IF515	7nsh	Bt	B3	(MRP-63)(Ribosomal_L30)	1	19	39.0	21.0	0.59	0.143
IF516	7nql	Bt	B3	(MRP-63)(Ribosomal_L30)	1	19	39.0	21.0	0.59	0.143
IF517	7nqh	Bt	B3	(MRP-63)(Ribosomal_L30)	1	19	37.0	20.0	0.568	0.1
IF518	7l20	o	Z	(MRP-63)(Ribosomal_L30)	1	19	42.0	21.0	0.643	0.048
IF519	7l08	o	Z	(MRP-63)(Ribosomal_L30)	1	19	41.0	21.0	0.659	0.048
IF520	6i9r	o	Z	(MRP-63)(Ribosomal_L30)	1	19	39.0	22.0	0.641	0.091
IF521	7a5k	o3	Z3	(MRP-63)(Ribosomal_L30)	1	19	42.0	22.0	0.643	0.091
IF522	7a5j	o	Z	(MRP-63)(Ribosomal_L30)	1	19	42.0	22.0	0.643	0.091
IF523	7a5i	o3	Z3	(MRP-63)(Ribosomal_L30)	1	19	41.0	21.0	0.634	0.048
IF524	7a5h	o	Z	(MRP-63)(Ribosomal_L30)	1	19	41.0	22.0	0.634	0.091
IF525	7a5g	o3	Z3	(MRP-63)(Ribosomal_L30)	1	19	41.0	21.0	0.634	0.048
IF526	7a5f	o3	Z3	(MRP-63)(Ribosomal_L30)	1	19	43.0	22.0	0.674	0.091
IF527	6zsg	o	XZ	(MRP-63)(Ribosomal_L30)	1	19	38.0	21.0	0.632	0.095
IF528	6zse	o	XZ	(MRP-63)(Ribosomal_L30)	1	19	41.0	21.0	0.634	0.095
IF529	6zsd	o	XZ	(MRP-63)(Ribosomal_L30)	1	19	42.0	21.0	0.643	0.095
IF530	6zsc	o	XZ	(MRP-63)(Ribosomal_L30)	1	19	42.0	21.0	0.643	0.095
IF531	6zsb	o	XZ	(MRP-63)(Ribosomal_L30)	1	19	39.0	21.0	0.641	0.095
IF532	6zs9	o	XZ	(MRP-63)(Ribosomal_L30)	1	19	41.0	21.0	0.634	0.095
IF533	6zm6	o	Z	(MRP-63)(Ribosomal_L30)	1	19	41.0	22.0	0.634	0.091
IF534	7og4	o	XZ	(MRP-63)(Ribosomal_L30)	1	19	42.0	21.0	0.643	0.095
IF535	6zm5	o	Z	(MRP-63)(Ribosomal_L30)	1	19	41.0	22.0	0.634	0.091
IF536	6ydw	Bt	B3	(MRP-63)(Ribosomal_L30)	1	19	39.0	20.0	0.59	0.1
IF537	6ydp	Bt	B3	(MRP-63)(Ribosomal_L30)	1	19	40.0	22.0	0.575	0.136
IF538	6vmi	o	Z	(MRP-63)(Ribosomal_L30)	1	19	39.0	21.0	0.615	0.048
IF539	6vlz	o	Z	(MRP-63)(Ribosomal_L30)	1	19	39.0	21.0	0.615	0.048
IF540	6nu3	o	Z	(MRP-63)(Ribosomal_L30)	1	19	41.0	21.0	0.634	0.048
IF541	6nu2	o	Z	(MRP-63)(Ribosomal_L30)	1	19	37.0	21.0	0.622	0.048
IF542	6gb2	Bt	B3	(MRP-63)(Ribosomal_L30)	1	19	38.0	22.0	0.553	0.136
IF543	6gaw	Bt	B3	(MRP-63)(Ribosomal_L30)	1	19	39.0	22.0	0.564	0.136
IF544	5oom	o	Z	(MRP-63)(Ribosomal_L30)	1	19	43.0	22.0	0.651	0.091
IF545	5ool	o	Z	(MRP-63)(Ribosomal_L30)	1	19	43.0	22.0	0.651	0.091
IF546	5aj4	Bt	B3	(MRP-63)(Ribosomal_L30)	1	19	39.0	21.0
IF547	3j9m	o	Z	(MRP-63)(Ribosomal_L30)	1	19	42.0	21.0	0.643	0.048
IF548	3j7y	o	Z	(MRP-63)(Ribosomal_L30)	1	19	43.0	22.0	0.651	0.091
IF549	7qi4	Y	9	(MRP-L27)(MRP-L47)	1	20	52.0	42.0	0.366	0.192
IF550	7qh7	9	Y	(MRP-L27)(MRP-L47)	1	20	52.0	44.0	0.349	0.192
IF551	7qh6	9	Y	(MRP-L27)(MRP-L47)	1	20	52.0	42.0	0.366	0.192
IF552	7po4	9	Y	(MRP-L27)(MRP-L47)	1	20	54.0	43.0	0.357	0.185
IF553	6zsa	9	XY	(MRP-L27)(MRP-L47)	1	20	55.0	41.0	0.375	0.182
IF554	7pd3	9	Y	(MRP-L27)(MRP-L47)	1	20	51.0	43.0	0.357	0.176
IF555	7oie	9	Y	(MRP-L27)(MRP-L47)	1	20	53.0	41.0	0.35	0.189
IF556	7oid	9	Y	(MRP-L27)(MRP-L47)	1	20	52.0	40.0	0.359	0.192
IF557	7oic	9	Y	(MRP-L27)(MRP-L47)	1	20	55.0	42.0	0.341	0.182
IF558	7oib	9	Y	(MRP-L27)(MRP-L47)	1	20	52.0	43.0	0.357	0.192
IF559	7oia	9	Y	(MRP-L27)(MRP-L47)	1	20	52.0	43.0	0.357	0.192
IF560	7oi9	9	Y	(MRP-L27)(MRP-L47)	1	20	52.0	43.0	0.357	0.173
IF561	7oi8	9	Y	(MRP-L27)(MRP-L47)	1	20	51.0	43.0	0.357	0.196
IF562	7oi7	9	Y	(MRP-L27)(MRP-L47)	1	20	52.0	43.0	0.357	0.173
IF563	7oi6	9	Y	(MRP-L27)(MRP-L47)	1	20	55.0	43.0	0.357	0.182
IF564	7of7	9	Y	(MRP-L27)(MRP-L47)	1	20	55.0	44.0	0.349	0.182
IF565	7of6	9	Y	(MRP-L27)(MRP-L47)	1	20	54.0	44.0	0.349	0.185
IF566	7of5	9	Y	(MRP-L27)(MRP-L47)	1	20	54.0	44.0	0.349	0.185
IF567	7of4	9	Y	(MRP-L27)(MRP-L47)	1	20	55.0	44.0	0.349	0.182
IF568	7of3	9	Y	(MRP-L27)(MRP-L47)	1	20	54.0	44.0	0.349	0.185
IF569	7of2	9	Y	(MRP-L27)(MRP-L47)	1	20	55.0	44.0	0.349	0.182
IF570	7of0	9	Y	(MRP-L27)(MRP-L47)	1	20	55.0	44.0	0.349	0.182
IF571	7odt	9	Y	(MRP-L27)(MRP-L47)	1	20	54.0	44.0	0.349	0.185
IF572	7ods	9	Y	(MRP-L27)(MRP-L47)	1	20	53.0	43.0	0.357	0.189
IF573	7odr	9	Y	(MRP-L27)(MRP-L47)	1	20	54.0	42.0	0.366	0.185
IF574	7o9m	9	Y	(MRP-L27)(MRP-L47)	1	20	52.0	43.0	0.357	0.192
IF575	7o9k	9	Y	(MRP-L27)(MRP-L47)	1	20	52.0	42.0	0.366	0.192
IF576	7nsj	Be	B2	(MRP-L27)(MRP-L47)	1	20	52.0	43.0	0.452	0.212
IF577	7nsi	Be	B2	(MRP-L27)(MRP-L47)	1	20	52.0	43.0	0.452	0.212
IF578	7nsh	Be	B2	(MRP-L27)(MRP-L47)	1	20	52.0	43.0	0.452	0.212
IF579	7nql	Be	B2	(MRP-L27)(MRP-L47)	1	20	51.0	43.0	0.452	0.196
IF580	7nqh	Be	B2	(MRP-L27)(MRP-L47)	1	20	50.0	43.0	0.452	0.18
IF581	7l20	9	Y	(MRP-L27)(MRP-L47)	1	20	53.0	42.0	0.366	0.189
IF582	7l08	9	Y	(MRP-L27)(MRP-L47)	1	20	51.0	41.0	0.35	0.176
IF583	6i9r	9	Y	(MRP-L27)(MRP-L47)	1	20	50.0	41.0	0.375	0.2
IF584	7a5k	93	Y3	(MRP-L27)(MRP-L47)	1	20	53.0	44.0	0.349	0.189
IF585	7a5j	9	Y	(MRP-L27)(MRP-L47)	1	20	53.0	43.0	0.357	0.189
IF586	7a5i	93	Y3	(MRP-L27)(MRP-L47)	1	20	54.0	43.0	0.357	0.185
IF587	7a5h	9	Y	(MRP-L27)(MRP-L47)	1	20	52.0	43.0	0.357	0.192
IF588	7a5g	93	Y3	(MRP-L27)(MRP-L47)	1	20	51.0	41.0	0.325	0.176
IF589	7a5f	93	Y3	(MRP-L27)(MRP-L47)	1	20	54.0	42.0	0.341	0.185
IF590	6zsg	9	XY	(MRP-L27)(MRP-L47)	1	20	54.0	41.0	0.35	0.185
IF591	6zse	9	XY	(MRP-L27)(MRP-L47)	1	20	51.0	41.0	0.375	0.196
IF592	6zsd	9	XY	(MRP-L27)(MRP-L47)	1	20	53.0	42.0	0.366	0.189
IF593	6zsc	9	XY	(MRP-L27)(MRP-L47)	1	20	51.0	42.0	0.366	0.196
IF594	6zsb	9	XY	(MRP-L27)(MRP-L47)	1	20	53.0	42.0	0.366	0.189
IF595	6zs9	9	XY	(MRP-L27)(MRP-L47)	1	20	55.0	42.0	0.366	0.182
IF596	6zm6	9	Y	(MRP-L27)(MRP-L47)	1	20	53.0	44.0	0.349	0.189
IF597	7og4	9	XY	(MRP-L27)(MRP-L47)	1	20	54.0	42.0	0.366	0.185
IF598	6zm5	9	Y	(MRP-L27)(MRP-L47)	1	20	53.0	44.0	0.349	0.189
IF599	6z1p	AI	AC	(MRP-L27)(MRP-L47)	1	20	34.0	26.0	0.0	0.0
IF600	6ywy	3	T	(MRP-L27)(MRP-L47)	1	20	53.0	39.0
IF601	6ywx	3	T	(MRP-L27)(MRP-L47)	1	20	54.0	38.0	0.459	0.185
IF602	6ywv	3	T	(MRP-L27)(MRP-L47)	1	20	52.0	38.0	0.432	0.192
IF603	6yws	3	T	(MRP-L27)(MRP-L47)	1	20	53.0	39.0	0.447	0.189
IF604	6ywe	3	T	(MRP-L27)(MRP-L47)	1	20	52.0	38.0
IF605	6ydw	Be	B2	(MRP-L27)(MRP-L47)	1	20	52.0	43.0	0.452	0.212
IF606	6ydp	Be	B2	(MRP-L27)(MRP-L47)	1	20	51.0	43.0	0.452	0.196
IF607	6vmi	9	Y	(MRP-L27)(MRP-L47)	1	20	46.0	39.0	0.359	0.174
IF608	6vlz	9	Y	(MRP-L27)(MRP-L47)	1	20	46.0	39.0	0.359	0.174
IF609	6nu3	9	Y	(MRP-L27)(MRP-L47)	1	20	52.0	39.0	0.342	0.192
IF610	6gb2	Be	B2	(MRP-L27)(MRP-L47)	1	20	52.0	43.0	0.452	0.192
IF611	6gaw	Be	B2	(MRP-L27)(MRP-L47)	1	20	52.0	43.0	0.452	0.192
IF612	5aj4	Be	B2	(MRP-L27)(MRP-L47)	1	20	52.0	43.0
IF613	5mrf	3	T	(MRP-L27)(MRP-L47)	1	20	69.0	50.0	0.082	0.0
IF614	5mre	3	T	(MRP-L27)(MRP-L47)	1	20	69.0	50.0	0.082	0.0
IF615	5mrc	3	T	(MRP-L27)(MRP-L47)	1	20	69.0	50.0	0.082	0.0
IF616	3j6b	3	T	(MRP-L27)(MRP-L47)	1	20	68.0	47.0	0.064	0.0
IF617	6xyw	AG	Ay	(MRP-L27)(MRP-L47)	1	20	26.0	16.0	0.154	0.0
IF618	6nu2	9	Y	(MRP-L27)(MRP-L47)	1	20	54.0	40.0	0.359	0.185
IF619	5oom	9	Y	(MRP-L27)(MRP-L47)	1	20	54.0	43.0	0.357	0.185
IF620	5ool	9	Y	(MRP-L27)(MRP-L47)	1	20	53.0	43.0	0.357	0.189
IF621	3j9m	9	Y	(MRP-L27)(MRP-L47)	1	20	54.0	41.0	0.35	0.185
IF622	3j7y	9	Y	(MRP-L27)(MRP-L47)	1	20	53.0	43.0	0.357	0.189
IF623	7zeb	s	v	(NDUF_B7)(NDUF_B8)	1	21	45.0	24.0	0.533	0.304
IF624	7zdp	s	v	(NDUF_B7)(NDUF_B8)	1	21	43.0	24.0	0.535	0.304
IF625	7zdm	s	v	(NDUF_B7)(NDUF_B8)	1	21	46.0	24.0	0.565	0.304
IF626	7zdj	s	v	(NDUF_B7)(NDUF_B8)	1	21	44.0	24.0	0.545	0.304
IF627	7zdh	s	v	(NDUF_B7)(NDUF_B8)	1	21	45.0	24.0	0.556	0.304
IF628	7zd6	s	v	(NDUF_B7)(NDUF_B8)	1	21	47.0	24.0	0.574	0.304
IF629	7vwl	v	c	(NDUF_B7)(NDUF_B8)	1	21	48.0	24.0	0.583	0.304
IF630	7vc0	v	c	(NDUF_B7)(NDUF_B8)	1	21	48.0	24.0	0.583	0.304
IF631	7vbp	v	c	(NDUF_B7)(NDUF_B8)	1	21	49.0	24.0	0.571	0.304
IF632	7vbl	v	c	(NDUF_B7)(NDUF_B8)	1	21	47.0	24.0	0.574	0.304
IF633	7v3m	c	v	(NDUF_B7)(NDUF_B8)	1	21	45.0	24.0	0.578	0.304
IF634	7v33	c	v	(NDUF_B7)(NDUF_B8)	1	21	48.0	24.0	0.583	0.304
IF635	7v32	c	v	(NDUF_B7)(NDUF_B8)	1	21	46.0	24.0	0.565	0.304
IF636	7v31	c	v	(NDUF_B7)(NDUF_B8)	1	21	50.0	24.0	0.58	0.304
IF637	7v30	c	v	(NDUF_B7)(NDUF_B8)	1	21	44.0	24.0	0.568	0.304
IF638	7v2r	c	v	(NDUF_B7)(NDUF_B8)	1	21	48.0	24.0	0.583	0.304
IF639	7v2k	c	v	(NDUF_B7)(NDUF_B8)	1	21	45.0	24.0	0.578	0.304
IF640	7v2h	c	v	(NDUF_B7)(NDUF_B8)	1	21	48.0	24.0	0.562	0.304
IF641	7v2f	c	v	(NDUF_B7)(NDUF_B8)	1	21	45.0	24.0	0.556	0.304
IF642	7v2e	c	v	(NDUF_B7)(NDUF_B8)	1	21	48.0	24.0	0.583	0.304
IF643	7v2d	c	v	(NDUF_B7)(NDUF_B8)	1	21	47.0	24.0	0.574	0.304
IF644	7v2c	c	v	(NDUF_B7)(NDUF_B8)	1	21	48.0	24.0	0.583	0.304
IF645	7qso	l	o	(NDUF_B7)(NDUF_B8)	1	21	46.0	24.0	0.587	0.304
IF646	7qsn	l	o	(NDUF_B7)(NDUF_B8)	1	21	48.0	24.0	0.583	0.304
IF647	7qsm	l	o	(NDUF_B7)(NDUF_B8)	1	21	47.0	24.0	0.574	0.304
IF648	7qsl	l	o	(NDUF_B7)(NDUF_B8)	1	21	49.0	24.0	0.592	0.304
IF649	7qsk	l	o	(NDUF_B7)(NDUF_B8)	1	21	48.0	24.0	0.583	0.304
IF650	7qsd	l	o	(NDUF_B7)(NDUF_B8)	1	21	48.0	24.0	0.583	0.304
IF651	7psa	l	o	(NDUF_B7)(NDUF_B8)	1	21	44.0	23.0	0.5	0.304
IF652	7b93	o	l	(NDUF_B7)(NDUF_B8)	1	21	44.0	25.0	0.5	0.292
IF653	7b0n	o	l	(NDUF_B7)(NDUF_B8)	1	21	24.0	17.0	0.083	0.062
IF654	6g2j	o	l	(NDUF_B7)(NDUF_B8)	1	21	36.0	16.0	0.333	0.25
IF655	6rfr	8	a	(NDUF_B7)(NDUF_B8)	1	21	24.0	15.0	0.067	0.042
IF656	6rfq	8	a	(NDUF_B7)(NDUF_B8)	1	21	23.0	15.0	0.067	0.043
IF657	6qc3	B7	B8	(NDUF_B7)(NDUF_B8)	1	21	43.0	22.0
IF658	7o71	8	a	(NDUF_B7)(NDUF_B8)	1	21	23.0	16.0	0.125	0.043
IF659	7o6y	8	a	(NDUF_B7)(NDUF_B8)	1	21	22.0	16.0	0.125	0.045
IF660	7ak6	o	l	(NDUF_B7)(NDUF_B8)	1	21	41.0	24.0	0.512	0.304
IF661	7ak5	o	l	(NDUF_B7)(NDUF_B8)	1	21	41.0	24.0	0.512	0.304
IF662	6ztq	o	l	(NDUF_B7)(NDUF_B8)	1	21	40.0	24.0	0.5	0.292
IF663	6zr2	o	l	(NDUF_B7)(NDUF_B8)	1	21	45.0	24.0	0.489	0.292
IF664	6zkv	s	v	(NDUF_B7)(NDUF_B8)	1	21	47.0	24.0
IF665	6zku	s	v	(NDUF_B7)(NDUF_B8)	1	21	44.0	24.0
IF666	6zkt	s	v	(NDUF_B7)(NDUF_B8)	1	21	47.0	24.0
IF667	6zks	s	v	(NDUF_B7)(NDUF_B8)	1	21	47.0	24.0
IF668	6zkr	s	v	(NDUF_B7)(NDUF_B8)	1	21	45.0	24.0
IF669	6zkq	s	v	(NDUF_B7)(NDUF_B8)	1	21	45.0	24.0
IF670	6zkp	s	v	(NDUF_B7)(NDUF_B8)	1	21	46.0	24.0
IF671	6zko	s	v	(NDUF_B7)(NDUF_B8)	1	21	45.0	24.0
IF672	6zkn	s	v	(NDUF_B7)(NDUF_B8)	1	21	47.0	24.0
IF673	6zkm	s	v	(NDUF_B7)(NDUF_B8)	1	21	47.0	24.0
IF674	6zkl	s	v	(NDUF_B7)(NDUF_B8)	1	21	46.0	24.0
IF675	6zkk	s	v	(NDUF_B7)(NDUF_B8)	1	21	46.0	24.0
IF676	6zkj	s	v	(NDUF_B7)(NDUF_B8)	1	21	44.0	24.0
IF677	6zki	s	v	(NDUF_B7)(NDUF_B8)	1	21	48.0	24.0
IF678	6zkh	s	v	(NDUF_B7)(NDUF_B8)	1	21	45.0	24.0
IF679	6zkg	s	v	(NDUF_B7)(NDUF_B8)	1	21	44.0	24.0
IF680	6zkf	s	v	(NDUF_B7)(NDUF_B8)	1	21	46.0	24.0
IF681	6zke	s	v	(NDUF_B7)(NDUF_B8)	1	21	46.0	24.0
IF682	6zkd	s	v	(NDUF_B7)(NDUF_B8)	1	21	44.0	24.0
IF683	6zkc	s	v	(NDUF_B7)(NDUF_B8)	1	21	48.0	24.0
IF684	6zkb	s	v	(NDUF_B7)(NDUF_B8)	1	21	46.0	24.0
IF685	6zka	s	v	(NDUF_B7)(NDUF_B8)	1	21	47.0	24.0
IF686	6yj4	o	l	(NDUF_B7)(NDUF_B8)	1	21	25.0	17.0	0.08	0.062
IF687	6y79	8	a	(NDUF_B7)(NDUF_B8)	1	21	22.0	15.0	0.067	0.045
IF688	5xti	v	c	(NDUF_B7)(NDUF_B8)	1	21	43.0	25.0	0.535	0.333
IF689	5xth	v	c	(NDUF_B7)(NDUF_B8)	1	21	43.0	25.0	0.535	0.333
IF690	5xtd	v	c	(NDUF_B7)(NDUF_B8)	1	21	43.0	25.0	0.535	0.333
IF691	5xtc	v	c	(NDUF_B7)(NDUF_B8)	1	21	43.0	25.0	0.535	0.333
IF692	6rfs	8	a	(NDUF_B7)(NDUF_B8)	1	21	22.0	14.0	0.045	0.0
IF693	6qcf	B7	B8	(NDUF_B7)(NDUF_B8)	1	21	47.0	23.0
IF694	6qca	B7	B8	(NDUF_B7)(NDUF_B8)	1	21	47.0	23.0
IF695	6qc9	B7	B8	(NDUF_B7)(NDUF_B8)	1	21	46.0	23.0
IF696	6qc8	B7	B8	(NDUF_B7)(NDUF_B8)	1	21	42.0	22.0
IF697	6qc7	B7	B8	(NDUF_B7)(NDUF_B8)	1	21	42.0	22.0
IF698	6qc6	B7	B8	(NDUF_B7)(NDUF_B8)	1	21	43.0	22.0
IF699	6qc5	B7	B8	(NDUF_B7)(NDUF_B8)	1	21	44.0	23.0
IF700	6qc4	B7	B8	(NDUF_B7)(NDUF_B8)	1	21	44.0	22.0
IF701	6qc2	B7	B8	(NDUF_B7)(NDUF_B8)	1	21	42.0	22.0
IF702	6qbx	B7	B8	(NDUF_B7)(NDUF_B8)	1	21	44.0	22.0
IF703	6qa9	B7	B8	(NDUF_B7)(NDUF_B8)	1	21	46.0	23.0
IF704	6q9b	B7	B8	(NDUF_B7)(NDUF_B8)	1	21	45.0	23.0
IF705	6g72	o	l	(NDUF_B7)(NDUF_B8)	1	21	36.0	18.0	0.361	0.278
IF707	7dkf	d2	e2	(NDUF_B7)(NDUF_B8)	2	22	16.0	14.0	0.625	0.214
IF708	7dh0	d	e	(NDUF_B7)(NDUF_B8)	2	22	16.0	14.0	0.625	0.214
IF709	7dgz	d	e	(NDUF_B7)(NDUF_B8)	2	22	16.0	14.0	0.625	0.214
IF710	7dgs	d	e	(NDUF_B7)(NDUF_B8)	2	22	15.0	14.0	0.643	0.133
IF711	7dgr	d	e	(NDUF_B7)(NDUF_B8)	2	22	14.0	13.0	0.643	0.231
IF712	7dgq	e	d	(NDUF_B7)(NDUF_B8)	2	22	15.0	14.0	0.6	0.214
IF713	5lnk	s	v	(NDUF_B7)(NDUF_B8)	2	22	16.0	16.0
IF714	7ohx	3	4	(Nop52)(Ribosomal_L28e)	1	23	13.0	11.0	0.154	0.091
IF715	7ohw	3	4	(Nop52)(Ribosomal_L28e)	1	23	12.0	11.0	0.167	0.091
IF716	7ohs	3	4	(Nop52)(Ribosomal_L28e)	1	23	10.0	10.0	0.2	0.1
IF717	6em1	4	3	(Nop52)(Ribosomal_L28e)	1	23	15.0	11.0	0.133	0.091
IF718	5z3g	X	Z	(Nop52)(Ribosomal_L28e)	1	23	11.0	9.0	0.182	0.0
IF719	6cb1	z	D	(Nop52)(Ribosomal_L28e)	1	23	12.0	9.0	0.167	0.111
IF720	6c0f	z	D	(Nop52)(Ribosomal_L28e)	1	23	12.0	9.0	0.167	0.111
IF722	7wot	H	I	(Nsp1_C)(Nup54)	1	24	133.0	126.0	0.302	0.226
IF724	7woo	H	I	(Nsp1_C)(Nup54)	1	24	133.0	126.0	0.302	0.226
IF728	7wkk	G	H	(Nsp1_C)(Nup54)	1	24	135.0	134.0	0.252	0.067
IF729	7tbm	M1	O1	(Nsp1_C)(Nup54)	1	24	122.0	108.0
IF730	7tbl	M1	O1	(Nsp1_C)(Nup54)	1	24	122.0	108.0
IF731	7tbk	M1	O1	(Nsp1_C)(Nup54)	1	24	122.0	108.0
IF732	7tbj	M1	O1	(Nsp1_C)(Nup54)	1	24	122.0	108.0
IF733	7tbi	M1	O1	(Nsp1_C)(Nup54)	1	24	123.0	109.0
IF734	7r5k	J3	H3	(Nsp1_C)(Nup54)	1	24	127.0	120.0	0.158	0.024
IF735	7r5j	J3	H3	(Nsp1_C)(Nup54)	1	24	126.0	118.0	0.161	0.016
IF739	7n9f	A	B	(Nsp1_C)(Nup54)	1	24	124.0	115.0	0.211	0.129
IF743	7n85	A	B	(Nsp1_C)(Nup54)	1	24	114.0	111.0	0.236	0.149
IF744	7per	H	F	(Nsp1_C)(Nup54)	1	24	131.0	111.0	0.153	0.015
IF745	5ijo	H	F	(Nsp1_C)(Nup54)	1	24	134.0	111.0	0.153	0.015
IF746	5ijn	H	F	(Nsp1_C)(Nup54)	1	24	134.0	111.0	0.153	0.015
IF747	5cws	C	E	(Nsp1_C)(Nup54)	1	24	123.0	108.0	0.417	0.195
IF748	5c3l	C	A	(Nsp1_C)(Nup54)	1	24	76.0	72.0	0.306	0.079
IF897	6bcb	A	F	(PH_16)(Ras)	1	25	19.0	19.0	0.105	0.053
IF898	6bca	B	F	(PH_16)(Ras)	1	25	24.0	21.0	0.095	0.083
IF900	6bc1	C	A	(PH_16)(Ras)	1	25	23.0	18.0	0.222	0.043
IF901	6bc0	A	F	(PH_16)(Ras)	1	25	22.0	22.0	0.182	0.091
IF902	3kz1	F	A	(PH_16)(Ras)	1	25	20.0	18.0	0.1	0.0
IF906	1x86	C	D	(PH_16)(Ras)	2	26	56.0	39.0	0.071	0.051
IF907	5jhh	B	A	(PH_16)(Ras)	2	26	58.0	42.0	0.086	0.048
IF908	1xcg	A	B	(PH_16)(Ras)	2	26	59.0	41.0	0.102	0.049
IF912	5jhg	B	A	(PH_16)(Ras)	2	26	59.0	43.0	0.085	0.047
IF913	3t06	B	A	(PH_16)(Ras)	2	26	60.0	43.0	0.083	0.047
IF915	6bcb	A	F	(PH_16)(Ras)	3	27	19.0	19.0	0.105	0.053
IF917	6bca	A	F	(PH_16)(Ras)	3	27
IF918	4l23	A	B	(PI3_PI4_kinase)(SH2)	1	28	101.0	92.0	0.119	0.043
IF919	5xgi	A	B	(PI3_PI4_kinase)(SH2)	1	28	107.0	97.0	0.113	0.041
IF920	4l1b	A	B	(PI3_PI4_kinase)(SH2)	1	28	106.0	94.0	0.113	0.043
IF921	4l2y	A	B	(PI3_PI4_kinase)(SH2)	1	28	107.0	97.0	0.121	0.052
IF922	5xgh	A	B	(PI3_PI4_kinase)(SH2)	1	28	106.0	98.0	0.105	0.041
IF923	5xgj	A	B	(PI3_PI4_kinase)(SH2)	1	28	108.0	100.0	0.112	0.05
IF932	7blo	J	L	(PX)(Vps26)	1	29	37.0	35.0	0.629	0.0
IF933	5f0j	C	B	(PX)(Vps26)	1	29	43.0	39.0	0.564	0.119
IF934	5f0p	C	B	(PX)(Vps26)	1	29	37.0	34.0	0.647	0.0
IF935	5f0l	C	B	(PX)(Vps26)	1	29	37.0	35.0	0.629	0.0
IF936	5f0m	C	B	(PX)(Vps26)	1	29	37.0	35.0	0.629	0.0
IF938	5f0j	C	B	(PX)(Vps26)	2	30	43.0	39.0	0.564	0.119
IF939	5f0p	C	B	(PX)(Vps26)	2	30	37.0	34.0	0.647	0.0
IF940	5f0l	C	B	(PX)(Vps26)	2	30	37.0	35.0	0.629	0.0
IF941	5f0m	C	B	(PX)(Vps26)	2	30	37.0	35.0	0.629	0.0
IF782	7rje	B	P	(Peptidase_M16)(UCR_14kD)	1	31	16.0	11.0	0.188	0.0
IF783	7rja	G	L	(Peptidase_M16)(UCR_14kD)	1	31	16.0	11.0	0.25	0.0
IF784	7dkf	B1	R1	(Peptidase_M16)(UCR_14kD)	1	31	10.0	9.0	0.222	0.0
IF786	7dgs	x	q	(Peptidase_M16)(UCR_14kD)	1	31	11.0	10.0	0.273	0.0
IF787	7dgr	x	q	(Peptidase_M16)(UCR_14kD)	1	31	10.0	9.0	0.222	0.0
IF788	7dgq	l	A2	(Peptidase_M16)(UCR_14kD)	1	31	13.0	9.0	0.231	0.0
IF789	7o3h	B	Q	(Peptidase_M16)(UCR_14kD)	1	31	9.0	8.0	0.25	0.0
IF791	7o3e	B	Q	(Peptidase_M16)(UCR_14kD)	1	31	9.0	8.0	0.25	0.0
IF792	7o3c	B	Q	(Peptidase_M16)(UCR_14kD)	1	31	9.0	9.0	0.222	0.0
IF793	7o37	B	Q	(Peptidase_M16)(UCR_14kD)	1	31	9.0	9.0	0.222	0.0
IF794	6zft	B	F	(Peptidase_M16)(UCR_14kD)	1	31
IF795	6haw	B	F	(Peptidase_M16)(UCR_14kD)	1	31
IF796	6zfu	B	F	(Peptidase_M16)(UCR_14kD)	1	31
IF798	6qc3	a2	d2	(Peptidase_M16)(UCR_14kD)	1	31	10.0	9.0
IF799	7jrp	B	R	(Peptidase_M16)(UCR_14kD)	1	31	10.0	9.0	0.0	0.0
IF800	7jrg	B	R	(Peptidase_M16)(UCR_14kD)	1	31	10.0	9.0	0.0	0.0
IF802	6ymx	B	R	(Peptidase_M16)(UCR_14kD)	1	31	13.0	11.0	0.308	0.0
IF804	3l75	B	S	(Peptidase_M16)(UCR_14kD)	1	31	10.0	10.0	0.2	0.0
IF806	3h1k	B	S	(Peptidase_M16)(UCR_14kD)	1	31	10.0	9.0	0.222	0.0
IF808	3l72	O	F	(Peptidase_M16)(UCR_14kD)	1	31	11.0	10.0	0.2	0.0
IF809	3l73	B	S	(Peptidase_M16)(UCR_14kD)	1	31	11.0	10.0	0.2	0.0
IF811	3l74	B	S	(Peptidase_M16)(UCR_14kD)	1	31	11.0	10.0	0.2	0.0
IF812	2a06	B	S	(Peptidase_M16)(UCR_14kD)	1	31	10.0	9.0	0.222	0.0
IF813	1ppj	B	S	(Peptidase_M16)(UCR_14kD)	1	31	10.0	9.0	0.222	0.0
IF814	6hu9	B	R	(Peptidase_M16)(UCR_14kD)	1	31	13.0	11.0	0.231	0.0
IF815	6giq	B	R	(Peptidase_M16)(UCR_14kD)	1	31	12.0	11.0	0.417	0.0
IF816	6fo2	O	F	(Peptidase_M16)(UCR_14kD)	1	31	12.0	10.0	0.25	0.0
IF817	6fo0	O	F	(Peptidase_M16)(UCR_14kD)	1	31	10.0	9.0	0.222	0.0
IF818	5xte	W	F	(Peptidase_M16)(UCR_14kD)	1	31	9.0	8.0	0.125	0.0
IF819	5okd	B	F	(Peptidase_M16)(UCR_14kD)	1	31
IF820	6xvf	B	F	(Peptidase_M16)(UCR_14kD)	1	31
IF821	6zfs	B	F	(Peptidase_M16)(UCR_14kD)	1	31
IF822	7r3v	B	F	(Peptidase_M16)(UCR_14kD)	1	31
IF823	5nmi	B	S	(Peptidase_M16)(UCR_14kD)	1	31	10.0	8.0	0.25	0.0
IF824	4d6u	B	S	(Peptidase_M16)(UCR_14kD)	1	31
IF825	4d6t	B	S	(Peptidase_M16)(UCR_14kD)	1	31
IF826	5luf	m	r	(Peptidase_M16)(UCR_14kD)	1	31	10.0	9.0	0.222	0.0
IF827	4pd4	B	G	(Peptidase_M16)(UCR_14kD)	1	31
IF828	3cxh	B	R	(Peptidase_M16)(UCR_14kD)	1	31	11.0	11.0	0.273	0.0
IF829	3cx5	B	R	(Peptidase_M16)(UCR_14kD)	1	31	12.0	11.0	0.333	0.0
IF830	1kyo	B	R	(Peptidase_M16)(UCR_14kD)	1	31	12.0	11.0	0.417	0.0
IF831	1ezv	B	F	(Peptidase_M16)(UCR_14kD)	1	31
IF832	1kb9	B	G	(Peptidase_M16)(UCR_14kD)	1	31
IF833	1p84	B	G	(Peptidase_M16)(UCR_14kD)	1	31
IF834	2ibz	B	F	(Peptidase_M16)(UCR_14kD)	1	31
IF835	2bcc	B	F	(Peptidase_M16)(UCR_14kD)	1	31
IF836	1pp9	B	S	(Peptidase_M16)(UCR_14kD)	1	31	10.0	10.0	0.2	0.0
IF837	1bgy	B	R	(Peptidase_M16)(UCR_14kD)	1	31	10.0	9.0	0.222	0.0
IF838	1bcc	B	F	(Peptidase_M16)(UCR_14kD)	1	31
IF839	6t15	B	R	(Peptidase_M16)(UCR_14kD)	1	31	15.0	12.0	0.333	0.0
IF840	6t0b	B	R	(Peptidase_M16)(UCR_14kD)	1	31	13.0	11.0	0.308	0.0
IF841	2ybb	B	f	(Peptidase_M16)(UCR_14kD)	1	31	10.0	10.0	0.2	0.0
IF842	6fo6	B	S	(Peptidase_M16)(UCR_14kD)	1	31	10.0	8.0	0.25	0.0
IF843	5xti	AW	AF	(Peptidase_M16)(UCR_14kD)	1	31	9.0	8.0	0.125	0.0
IF844	5xth	AW	AF	(Peptidase_M16)(UCR_14kD)	1	31	9.0	8.0	0.125	0.0
IF848	6qc4	a2	d2	(Peptidase_M16)(UCR_14kD)	1	31	9.0	8.0
IF850	6qc2	a2	d2	(Peptidase_M16)(UCR_14kD)	1	31	9.0	9.0
IF852	6qbx	a2	d2	(Peptidase_M16)(UCR_14kD)	1	31	9.0	8.0
IF854	6q9e	a2	d2	(Peptidase_M16)(UCR_14kD)	1	31	9.0	9.0
IF860	5gup	6	y	(Peptidase_M16)(UCR_14kD)	1	31	10.0	9.0
IF862	5gpn	B	R	(Peptidase_M16)(UCR_14kD)	1	31	14.0	13.0
IF864	4u3f	B	S	(Peptidase_M16)(UCR_14kD)	1	31	11.0	10.0	0.2	0.0
IF866	3l70	B	S	(Peptidase_M16)(UCR_14kD)	1	31	11.0	10.0	0.2	0.0
IF868	3bcc	B	F	(Peptidase_M16)(UCR_14kD)	1	31
IF870	3tgu	B	S	(Peptidase_M16)(UCR_14kD)	1	31	11.0	10.0	0.2	0.0
IF924	4a4b	A	C	(Prok-RING_4)(UQ_con)	1	32	25.0	24.0	0.5	0.0
IF925	4a4c	A	C	(Prok-RING_4)(UQ_con)	1	32	26.0	24.0	0.5	0.0
IF926	1fbv	A	C	(Prok-RING_4)(UQ_con)	1	32	32.0	26.0	0.192	0.0
IF927	3zni	A	C	(Prok-RING_4)(UQ_con)	1	32	25.0	24.0	0.48	0.0
IF931	4a49	A	B	(Prok-RING_4)(UQ_con)	1	32	28.0	26.0	0.5	0.0
IF965	7xti	j	k	(SPT16)(SSrecog)	1	33	76.0	69.0	0.348	0.211
IF966	7xtd	j	k	(SPT16)(SSrecog)	1	33	70.0	63.0	0.365	0.214
IF967	7xt7	j	k	(SPT16)(SSrecog)	1	33	72.0	63.0	0.381	0.208
IF968	7xsx	j	k	(SPT16)(SSrecog)	1	33	70.0	63.0	0.365	0.214
IF969	7nky	Q	O	(SPT16)(SSrecog)	1	33	77.0	73.0	0.397	0.065
IF970	6upk	G	H	(SPT16)(SSrecog)	1	33	74.0	68.0	0.206	0.149
IF971	4khb	B	A	(SPT16)(SSrecog)	1	33	67.0	60.0	0.45	0.269
IF972	6upl	G	H	(SPT16)(SSrecog)	1	33	72.0	64.0	0.203	0.153
IF942	7m6t	A	C	(Skp1_POZ)(SOCS_box)	1	34	35.0	31.0	0.059	0.032
IF943	6v9h	C	D	(Skp1_POZ)(SOCS_box)	1	34	36.0	23.0	0.057	0.0
IF944	6i5n	A	C	(Skp1_POZ)(SOCS_box)	1	34	39.0	30.0	0.053	0.033
IF945	6i5j	A	C	(Skp1_POZ)(SOCS_box)	1	34	39.0	27.0	0.053	0.037
IF946	6i4x	A	C	(Skp1_POZ)(SOCS_box)	1	34	39.0	30.0	0.053	0.033
IF948	6c5x	A	C	(Skp1_POZ)(SOCS_box)	1	34	33.0	28.0	0.062	0.0
IF952	5bo4	A	C	(Skp1_POZ)(SOCS_box)	1	34	40.0	31.0	0.051	0.032
IF953	4jgh	A	C	(Skp1_POZ)(SOCS_box)	1	34	37.0	32.0	0.125	0.056
IF954	2jz3	C	A	(Skp1_POZ)(SOCS_box)	1	34	44.0	13.0	0.047	0.0
IF955	2izv	A	C	(Skp1_POZ)(SOCS_box)	1	34	38.0	30.0	0.054	0.0
IF956	2c9w	A	C	(Skp1_POZ)(SOCS_box)	1	34	35.0	30.0	0.059	0.033
IF958	3zng	A	B	(Skp1_POZ)(SOCS_box)	1	34	38.0	26.0	0.115	0.054
IF960	3zkj	A	B	(Skp1_POZ)(SOCS_box)	1	34	35.0	26.0	0.077	0.059
IF976	7n88	A	B	(TbpB_B_D)(Transferrin)	1	35	59.0	39.0	0.458	0.0
IF977	7jrd	A	B	(TbpB_B_D)(Transferrin)	1	35
IF978	1fle	I	E	(Trypsin)(WAP)	1	36	39.0	22.0	0.0	0.0
IF979	4doq	A	B	(Trypsin)(WAP)	1	36	37.0	20.0	0.0	0.0
IF981	2z7f	E	I	(Trypsin)(WAP)	1	36	37.0	17.0	0.0	0.0
IF274	6gsm	k	l	(eIF-5_eIF-2B)(GTP_EFTU)	1	37	34.0	31.0	0.032	0.0
IF275	7ase	n	5	(eIF-5_eIF-2B)(GTP_EFTU)	1	37	44.0	44.0	0.341	0.0
IF276	6zp4	4	Y	(eIF-5_eIF-2B)(GTP_EFTU)	1	37	33.0	26.0	0.0	0.0
IF277	6ybv	s	t	(eIF-5_eIF-2B)(GTP_EFTU)	1	37	32.0	32.0	0.031	0.0
IF278	6gsn	l	k	(eIF-5_eIF-2B)(GTP_EFTU)	1	37	37.0	34.0	0.029	0.0
IF279	7qp6	s	t	(eIF-5_eIF-2B)(GTP_EFTU)	1	37	42.0	38.0	0.026	0.0
IF280	6zmw	s	t	(eIF-5_eIF-2B)(GTP_EFTU)	1	37	29.0	26.0	0.034	0.0
IF281	7a09	4	Y	(eIF-5_eIF-2B)(GTP_EFTU)	1	37	35.0	26.0	0.0	0.0
IF282	6fyx	l	k	(eIF-5_eIF-2B)(GTP_EFTU)	1	37	39.0	31.0	0.032	0.0
IF283	3jaq	l	k	(eIF-5_eIF-2B)(GTP_EFTU)	1	37
IF284	3jap	l	k	(eIF-5_eIF-2B)(GTP_EFTU)	1	37	37.0	30.0	0.033	0.0
IF285	6fyy	l	k	(eIF-5_eIF-2B)(GTP_EFTU)	1	37	36.0	28.0	0.036	0.0
IF286	6qg3	P	N	(eIF-5_eIF-2B)(GTP_EFTU)	1	37	30.0	27.0	0.037	0.0
IF287	5jbh	8	7	(eIF-5_eIF-2B)(GTP_EFTU)	1	37	31.0	25.0	0.32	0.0
IF288	2dcu	B	A	(eIF-5_eIF-2B)(GTP_EFTU)	2	38	53.0	46.0	0.065	0.038
IF289	2d74	B	A	(eIF-5_eIF-2B)(GTP_EFTU)	2	38	49.0	46.0	0.065	0.041
IF291	2d74	B	A	(eIF-5_eIF-2B)(GTP_EFTU)	3	39	49.0	46.0	0.065	0.041
IF292	2dcu	B	A	(eIF-5_eIF-2B)(GTP_EFTU)	4	40	53.0	46.0	0.065	0.038
IF293	2d74	B	A	(eIF-5_eIF-2B)(GTP_EFTU)	4	40	49.0	46.0	0.065	0.041
