## Supplementary material for "Foldseek-Interface reveals a protein interface universe far from complete": Table S5

### Sheet: Sheet1
if	fs-if-clust_assignment	ground_truth_cluster_id	ground_truth_cluster_name	pdb_cluster_assignment
1a81-IF4006385	0	46	LIG_TYR_ITAM	3637.0
1a81-IF4006389	0	46	LIG_TYR_ITAM	3637.0
1a81-IF4006390	0	46	LIG_TYR_ITAM	3637.0
1a81-IF4006392	0	46	LIG_TYR_ITAM	3637.0
1a81-IF4006394	0	46	LIG_TYR_ITAM	3637.0
1awi-IF4006348	33	1	LIG_PROFILIN_1	76269.0
1awi-IF4006349	33	1	LIG_PROFILIN_1	76270.0
1bxl-IF4006336	38	6	LIG_BH_BH3_1	33375.0
1cf0-IF40017	33	1	LIG_PROFILIN_1	63548.0
1cjf-IF40018	33	1	LIG_PROFILIN_1	63548.0
1cjf-IF40021	33	1	LIG_PROFILIN_1	63548.0
1ddv-IF40083	70	3	LIG_EVH1_2	70249.0
1e91-IF400109	11	5	LIG_Sin3_1	53206.0
1elr-IF40082	47	2	LIG_TPR	51120.0
3esk-IF4001369	47	2	LIG_TPR	51120.0
3fwv-IF4001317	47	2	LIG_TPR	51120.0
3fwv-IF4001318	47	2	LIG_TPR	51120.0
1elw-IF40081	47	2	LIG_TPR	51120.0
1elw-IF40080	47	2	LIG_TPR	51120.0
1f1w-IF40090	63	0	LIG_SH2_GRB2like	5606.0
1f8a-IF40093	17	4	DOC_WW_Pin1_4	34453.0
1g1e-IF400110	11	5	LIG_Sin3_1	53206.0
1g5j-IF400123	38	6	LIG_BH_BH3_1	33375.0
1gxc-IF400218	42	9	LIG_FHA_1	71710.0
1gxc-IF400215	42	9	LIG_FHA_1	71710.0
1gxc-IF400216	42	9	LIG_FHA_1	71710.0
1gxc-IF400217	42	9	LIG_FHA_1	71710.0
1h3h-IF400290	3	17	LIG_SH3_PxxxRxxKP_6	7246.0
1h9o-IF400136	81	8	LIG_SH2_STAT5	23979.0
1i8g-IF400130	1	4	DOC_WW_Pin1_4	6304.0
1i8h-IF400129	2	4	DOC_WW_Pin1_4	6305.0
1ihj-IF400133	82	7	LIG_PDZ_Class_2	38342.0
1ihj-IF400132	82	7	LIG_PDZ_Class_2	38342.0
1io6-IF4006650	3	0	LIG_SH2_GRB2like	29960.0
1ju5-IF400252	4	15	LIG_SH2_CRK	39160.0
1k2n-IF400167	5	9	LIG_FHA_1	30404.0
1j4l-IF400166	5	9	LIG_FHA_1	30404.0
1ky6-IF400220	6	10	LIG_AP2alpha_2	50912.0
1kyu-IF400222	7	10	LIG_AP2alpha_2	50914.0
1kyf-IF400224	7	10	LIG_AP2alpha_2	50914.0
1lez-IF400232	54	13	DOC_MAPK_gen_1	63151.0
1m4q-IF400250	60	14	LIG_PTAP_UEV_1	33290.0
1m4p-IF400251	60	14	LIG_PTAP_UEV_1	33290.0
1mfl-IF400257	13	7	LIG_PDZ_Class_2	28264.0
1mfg-IF400256	13	7	LIG_PDZ_Class_2	28264.0
1mw4-IF400371	25	0	LIG_SH2_GRB2like	66028.0
1n7f-IF400262	13	7	LIG_PDZ_Class_2	28264.0
1n7f-IF400261	13	7	LIG_PDZ_Class_2	28264.0
1oby-IF400349	13	7	LIG_PDZ_Class_2	28264.0
1oby-IF400346	13	7	LIG_PDZ_Class_2	28264.0
1oeb-IF400321	3	17	LIG_SH3_PxxxRxxKP_6	29960.0
1oeb-IF400322	3	17	LIG_SH3_PxxxRxxKP_6	29960.0
1om9-IF400360	8	18	LIG_AP_GAE_1	58914.0
1om9-IF400359	8	18	LIG_AP_GAE_1	58914.0
1p4u-IF400358	8	18	LIG_AP_GAE_1	58914.0
1oo4-IF400378	9	8	LIG_SH2_STAT5	61760.0
1p13-IF400344	81	0	LIG_SH2_GRB2like	13256.0
1p13-IF400343	81	0	LIG_SH2_GRB2like	13256.0
1pd7-IF400457	11	5	LIG_Sin3_1	53206.0
1pic-IF4006323	81	8	LIG_SH2_STAT5	64023.0
1pq1-IF400377	38	6	LIG_BH_BH3_1	33375.0
1qg1-IF4008	10	0	LIG_SH2_GRB2like	52817.0
1r1s-IF400471	63	0	LIG_SH2_GRB2like	5606.0
1jyr-IF400159	63	0	LIG_SH2_GRB2like	5606.0
1r1p-IF400475	63	0	LIG_SH2_GRB2like	13256.0
1r1p-IF400476	63	0	LIG_SH2_GRB2like	13256.0
1r1p-IF400477	63	0	LIG_SH2_GRB2like	13256.0
1r1p-IF400478	63	0	LIG_SH2_GRB2like	13256.0
1r1q-IF400469	63	0	LIG_SH2_GRB2like	5606.0
1r1q-IF400470	63	0	LIG_SH2_GRB2like	13256.0
1r1s-IF400472	63	0	LIG_SH2_GRB2like	5606.0
1r1s-IF400473	63	0	LIG_SH2_GRB2like	13256.0
1r1s-IF400474	63	0	LIG_SH2_GRB2like	13256.0
1tze-IF4006324	63	0	LIG_SH2_GRB2like	5606.0
3wa4-IF4002547	63	0	LIG_SH2_GRB2like	5606.0
5gjh-IF4003791	63	0	LIG_SH2_GRB2like	5606.0
5gjh-IF4003792	63	0	LIG_SH2_GRB2like	5606.0
1s5q-IF400507	11	5	LIG_Sin3_1	53206.0
1tce-IF4006302	12	46	LIG_TYR_ITAM	19175.0
1ty4-IF400516	38	6	LIG_BH_BH3_1	33375.0
1u38-IF400691	82	7	LIG_PDZ_Class_2	69731.0
1uj0-IF400372	3	17	LIG_SH3_PxxxRxxKP_6	29960.0
1w9o-IF400784	13	7	LIG_PDZ_Class_2	28264.0
1v1t-IF400786	13	7	LIG_PDZ_Class_2	28264.0
1v1t-IF400787	13	7	LIG_PDZ_Class_2	28264.0
1w9e-IF400782	13	7	LIG_PDZ_Class_2	28264.0
1w9e-IF400783	13	7	LIG_PDZ_Class_2	28264.0
1w9o-IF400785	13	7	LIG_PDZ_Class_2	28264.0
1w9q-IF400788	13	7	LIG_PDZ_Class_2	28264.0
1ybo-IF400789	13	7	LIG_PDZ_Class_2	28264.0
1ybo-IF400790	13	7	LIG_PDZ_Class_2	28264.0
1yvl-IF400657	14	15	LIG_SH2_CRK	31430.0
1yvl-IF400658	14	15	LIG_SH2_CRK	31430.0
1ywi-IF400660	17	19	LIG_WW_2	44447.0
1zub-IF400696	13	7	LIG_PDZ_Class_2	28264.0
2a0t-IF400708	15	9	LIG_FHA_1	30404.0
2axi-IF400774	16	22	DEG_MDM2_SWIB_1	56505.0
2b9j-IF400745	19	21	DOC_MAPK_DCC_7	63151.0
2bz8-IF400706	3	20	LIG_SH3_CIN85_PxpxPR_1	6049.0
2bz8-IF400707	56	20	LIG_SH3_CIN85_PxpxPR_1	24179.0
2bzw-IF4001105	38	6	LIG_BH_BH3_1	33375.0
2c2l-IF400739	47	2	LIG_TPR	51120.0
2c2l-IF400737	47	2	LIG_TPR	51120.0
2c2l-IF400740	47	2	LIG_TPR	51120.0
2c2l-IF400738	47	2	LIG_TPR	51120.0
2dyf-IF4006528	17	19	LIG_WW_2	44447.0
2dyh-IF4001013	18	27	DEG_Kelch_Keap1_2	12557.0
2ejy-IF400985	13	7	LIG_PDZ_Class_2	28264.0
2fys-IF400791	19	13	DOC_MAPK_gen_1	9000.0
2fys-IF400792	19	13	DOC_MAPK_gen_1	9000.0
2ho2-IF4001007	17	19	LIG_WW_2	57916.0
2ihs-IF400924	20	24	LIG_SPRY_1	70963.0
2ihs-IF400925	20	24	LIG_SPRY_1	70963.0
3f2o-IF4001566	20	24	LIG_SPRY_1	70963.0
3f2o-IF4001567	20	24	LIG_SPRY_1	70963.0
2iui-IF4006316	81	8	LIG_SH2_STAT5	25977.0
2iui-IF4006317	81	8	LIG_SH2_STAT5	25977.0
2iv8-IF400862	21	23	TRG_AP2beta_CARGO_1	26165.0
2g30-IF400775	21	23	TRG_AP2beta_CARGO_1	26165.0
2iv9-IF400863	22	11	LIG_AP2alpha_1	7000.0
2j6o-IF400887	3	20	LIG_SH3_CIN85_PxpxPR_1	6049.0
2j6f-IF400886	3	20	LIG_SH3_CIN85_PxpxPR_1	6049.0
2j7i-IF400889	56	20	LIG_SH3_CIN85_PxpxPR_1	24179.0
2j7i-IF400888	56	20	LIG_SH3_CIN85_PxpxPR_1	24179.0
2jm6-IF400962	38	6	LIG_BH_BH3_1	13317.0
2jup-IF4001027	23	19	LIG_WW_2	47262.0
2k7w-IF4001246	24	6	LIG_BH_BH3_1	24164.0
2koh-IF4001473	13	7	LIG_PDZ_Class_2	28264.0
2l4k-IF4002166	25	0	LIG_SH2_GRB2like	36253.0
2l6j-IF4002004	47	2	LIG_TPR	36362.0
2lb3-IF4001846	26	4	DOC_WW_Pin1_4	36606.0
2lp8-IF4002132	38	6	LIG_BH_BH3_1	33375.0
2lsi-IF4006444	27	39	LIG_REV1ctd_RIR_1	44642.0
2lsj-IF4002165	27	39	LIG_REV1ctd_RIR_1	44642.0
2lsk-IF4002164	27	39	LIG_REV1ctd_RIR_1	44642.0
2lsv-IF4002524	47	2	LIG_TPR	51120.0
2mps-IF4002912	29	22	DEG_MDM2_SWIB_1	56505.0
2msr-IF4002765	28	45	LIG_LEDGF_IBM_1	65773.0
2mwy-IF4003343	29	22	DEG_MDM2_SWIB_1	56505.0
2n1g-IF4003385	27	39	LIG_REV1ctd_RIR_1	44642.0
2n1o-IF4003195	30	4	DOC_WW_Pin1_4	20315.0
2n3a-IF4003097	31	45	LIG_LEDGF_IBM_1	20409.0
2nla-IF400961	38	6	LIG_BH_BH3_1	33375.0
2oei-IF4001006	17	19	LIG_WW_2	57916.0
2okr-IF400933	54	25	DOC_MAPK_RevD_3	9000.0
2p1l-IF400954	38	6	LIG_BH_BH3_1	33375.0
2p1l-IF400951	38	6	LIG_BH_BH3_1	33375.0
2p1l-IF400952	38	6	LIG_BH_BH3_1	33375.0
2p1l-IF400953	38	6	LIG_BH_BH3_1	33375.0
6dcn-IF4004742	38	6	LIG_BH_BH3_1	33375.0
6dcn-IF4004743	38	6	LIG_BH_BH3_1	33375.0
2pbd-IF4001024	33	1	LIG_PROFILIN_1	63548.0
2pku-IF4001026	13	7	LIG_PDZ_Class_2	28264.0
2pon-IF4001004	38	6	LIG_BH_BH3_1	8348.0
2rly-IF4001029	17	19	LIG_WW_2	57916.0
2rm0-IF4001028	17	19	LIG_WW_2	47262.0
2roc-IF4001179	38	6	LIG_BH_BH3_1	33375.0
2rod-IF4001178	38	6	LIG_BH_BH3_1	33375.0
2rol-IF4001198	3	29	LIG_SH3_PxxDY_5	29960.0
2v3s-IF4001012	32	26	DOC_SPAK_OSR1_1	14215.0
2v3s-IF4001011	32	26	DOC_SPAK_OSR1_1	14215.0
2v6q-IF4001709	38	6	LIG_BH_BH3_1	33375.0
2wh6-IF4001710	38	6	LIG_BH_BH3_1	33375.0
7p9w-IF4005993	38	6	LIG_BH_BH3_1	33375.0
2v8c-IF4001054	33	1	LIG_PROFILIN_1	63548.0
2v8f-IF4001052	33	1	LIG_PROFILIN_1	63548.0
2v8f-IF4001053	33	1	LIG_PROFILIN_1	63548.0
2vdo-IF4001217	34	30	LIG_Integrin_KxxGD_FGGC_5	65246.0
2vdp-IF4001216	34	30	LIG_Integrin_KxxGD_FGGC_5	65246.0
2vj0-IF4001050	17	11	LIG_AP2alpha_1	59650.0
1ky7-IF400223	17	11	LIG_AP2alpha_1	59650.0
1w80-IF400587	17	11	LIG_AP2alpha_1	59650.0
2vog-IF4001154	38	6	LIG_BH_BH3_1	33375.0
2voh-IF4001152	38	6	LIG_BH_BH3_1	33375.0
2vwf-IF4001359	3	17	LIG_SH3_PxxxRxxKP_6	29960.0
2x04-IF4001494	35	32	LIG_PAM2_2	50717.0
2x04-IF4001493	35	32	LIG_PAM2_2	50717.0
3ktp-IF4001514	35	32	LIG_PAM2_2	50717.0
2xa0-IF4001669	38	6	LIG_BH_BH3_1	33375.0
2xa0-IF4001668	38	6	LIG_BH_BH3_1	33375.0
2yj1-IF4001862	38	6	LIG_BH_BH3_1	33375.0
2yq6-IF4002272	38	6	LIG_BH_BH3_1	33375.0
2yq7-IF4002271	38	6	LIG_BH_BH3_1	33375.0
3fdl-IF4001309	38	6	LIG_BH_BH3_1	33375.0
2z5t-IF4001038	29	22	DEG_MDM2_SWIB_1	56505.0
2z5s-IF4001035	29	22	DEG_MDM2_SWIB_1	56505.0
2z5t-IF4001039	29	22	DEG_MDM2_SWIB_1	56505.0
2z5t-IF4001040	29	22	DEG_MDM2_SWIB_1	56505.0
3dab-IF4001206	29	22	DEG_MDM2_SWIB_1	56505.0
3dab-IF4001209	29	22	DEG_MDM2_SWIB_1	56505.0
3v3b-IF4001962	29	22	DEG_MDM2_SWIB_1	56505.0
6v4e-IF4005171	29	22	DEG_MDM2_SWIB_1	56505.0
6v4e-IF4005172	29	22	DEG_MDM2_SWIB_1	56505.0
6v4f-IF4005176	29	22	DEG_MDM2_SWIB_1	56505.0
6v4g-IF4005173	29	22	DEG_MDM2_SWIB_1	56505.0
6v4h-IF4005174	29	22	DEG_MDM2_SWIB_1	56505.0
6v4h-IF4005175	29	22	DEG_MDM2_SWIB_1	56505.0
3chw-IF4001212	33	1	LIG_PROFILIN_1	63548.0
2pav-IF4001025	33	1	LIG_PROFILIN_1	63548.0
3cvl-IF4001183	48	28	TRG_PTS1	16332.0
3cvp-IF4001180	48	28	TRG_PTS1	16332.0
3cv0-IF4001182	48	28	TRG_PTS1	16332.0
3cvn-IF4001181	48	28	TRG_PTS1	16332.0
3cyy-IF4001191	36	7	LIG_PDZ_Class_2	38098.0
3cyy-IF4001194	36	7	LIG_PDZ_Class_2	38098.0
3cyy-IF4001193	13	7	LIG_PDZ_Class_2	38099.0
3cyy-IF4001192	13	7	LIG_PDZ_Class_2	38099.0
3dvu-IF4001222	38	6	LIG_BH_BH3_1	33375.0
3bl2-IF4001106	38	6	LIG_BH_BH3_1	33375.0
3bl2-IF4001107	38	6	LIG_BH_BH3_1	33375.0
3fe7-IF4001280	29	22	DEG_MDM2_SWIB_1	56505.0
3fp2-IF4001365	47	2	LIG_TPR	51120.0
3fp4-IF4001366	47	2	LIG_TPR	51120.0
3lca-IF4001612	47	2	LIG_TPR	51120.0
3gjo-IF4001375	37	31	LIG_SxIP_EBH_1	26442.0
3gjo-IF4001379	37	31	LIG_SxIP_EBH_1	26442.0
3gjo-IF4001378	37	31	LIG_SxIP_EBH_1	26442.0
3gjo-IF4001382	37	31	LIG_SxIP_EBH_1	26442.0
3i1h-IF4006620	38	6	LIG_BH_BH3_1	33375.0
3io8-IF4001395	38	6	LIG_BH_BH3_1	33375.0
3iux-IF4001425	29	22	DEG_MDM2_SWIB_1	56505.0
3kj2-IF4001484	38	6	LIG_BH_BH3_1	33375.0
2nl9-IF400960	38	6	LIG_BH_BH3_1	33375.0
2pqk-IF4001485	38	6	LIG_BH_BH3_1	33375.0
3d7v-IF4001104	38	6	LIG_BH_BH3_1	33375.0
3io9-IF4001393	38	6	LIG_BH_BH3_1	33375.0
3kj0-IF4001486	38	6	LIG_BH_BH3_1	33375.0
3kj1-IF4001483	38	6	LIG_BH_BH3_1	33375.0
3kz0-IF4001537	38	6	LIG_BH_BH3_1	33375.0
5c6h-IF4006433	38	6	LIG_BH_BH3_1	33375.0
5c6h-IF4006440	38	6	LIG_BH_BH3_1	33375.0
5vx2-IF4004242	38	6	LIG_BH_BH3_1	33375.0
3kze-IF4001536	13	7	LIG_PDZ_Class_2	28264.0
3lnz-IF4001526	55	22	DEG_MDM2_SWIB_1	26771.0
3lnz-IF4001525	55	22	DEG_MDM2_SWIB_1	26771.0
3lnz-IF4001528	29	22	DEG_MDM2_SWIB_1	56505.0
1ycq-IF4006332	29	22	DEG_MDM2_SWIB_1	56505.0
1ycr-IF4006331	29	22	DEG_MDM2_SWIB_1	56505.0
2z5s-IF4001036	29	22	DEG_MDM2_SWIB_1	56505.0
2z5s-IF4001037	29	22	DEG_MDM2_SWIB_1	56505.0
3dab-IF4001207	29	22	DEG_MDM2_SWIB_1	56505.0
3dab-IF4001208	29	22	DEG_MDM2_SWIB_1	56505.0
3dac-IF4001210	29	22	DEG_MDM2_SWIB_1	56505.0
3dac-IF4001211	29	22	DEG_MDM2_SWIB_1	56505.0
3eqs-IF4001312	29	22	DEG_MDM2_SWIB_1	56505.0
3eqy-IF4001310	29	22	DEG_MDM2_SWIB_1	56505.0
3eqy-IF4001311	29	22	DEG_MDM2_SWIB_1	56505.0
3g03-IF4001315	29	22	DEG_MDM2_SWIB_1	56505.0
3g03-IF4001316	29	22	DEG_MDM2_SWIB_1	56505.0
3iux-IF4001426	29	22	DEG_MDM2_SWIB_1	56505.0
3jzo-IF4001438	29	22	DEG_MDM2_SWIB_1	56505.0
3jzp-IF4001439	29	22	DEG_MDM2_SWIB_1	56505.0
3jzq-IF4001441	29	22	DEG_MDM2_SWIB_1	56505.0
3jzq-IF4001442	29	22	DEG_MDM2_SWIB_1	56505.0
3jzs-IF4001440	29	22	DEG_MDM2_SWIB_1	56505.0
3lnz-IF4001522	29	22	DEG_MDM2_SWIB_1	56505.0
3lnz-IF4001523	29	22	DEG_MDM2_SWIB_1	56505.0
3lnz-IF4001524	29	22	DEG_MDM2_SWIB_1	56505.0
3lnz-IF4001527	29	22	DEG_MDM2_SWIB_1	56505.0
3lnz-IF4001529	29	22	DEG_MDM2_SWIB_1
3lnz-IF4001530	29	22	DEG_MDM2_SWIB_1	56505.0
3lnz-IF4001531	29	22	DEG_MDM2_SWIB_1	56505.0
3v3b-IF4001963	29	22	DEG_MDM2_SWIB_1	56505.0
4hfz-IF4002495	29	22	DEG_MDM2_SWIB_1	56505.0
4rxz-IF4003080	29	22	DEG_MDM2_SWIB_1	56505.0
4rxz-IF4003081	29	22	DEG_MDM2_SWIB_1	56505.0
5afg-IF4003325	29	22	DEG_MDM2_SWIB_1	56505.0
5uml-IF4006716	29	22	DEG_MDM2_SWIB_1	56505.0
5uml-IF4006717	29	22	DEG_MDM2_SWIB_1	56505.0
5uml-IF4006718	29	22	DEG_MDM2_SWIB_1	56505.0
5uml-IF4006719	29	22	DEG_MDM2_SWIB_1	56505.0
5umm-IF4006446	29	22	DEG_MDM2_SWIB_1	56505.0
5umm-IF4006447	29	22	DEG_MDM2_SWIB_1	56505.0
5vk0-IF4004802	29	22	DEG_MDM2_SWIB_1	56505.0
5vk0-IF4004803	29	22	DEG_MDM2_SWIB_1	56505.0
5vk0-IF4004804	29	22	DEG_MDM2_SWIB_1	56505.0
5vk0-IF4004805	29	22	DEG_MDM2_SWIB_1	56505.0
5vk0-IF4004806	29	22	DEG_MDM2_SWIB_1	56505.0
5vk0-IF4004807	29	22	DEG_MDM2_SWIB_1	56505.0
5vk0-IF4004808	29	22	DEG_MDM2_SWIB_1	56505.0
5vk0-IF4004809	29	22	DEG_MDM2_SWIB_1	56505.0
5vk0-IF4004810	29	22	DEG_MDM2_SWIB_1	56505.0
5vk0-IF4004811	29	22	DEG_MDM2_SWIB_1	56505.0
5vk0-IF4004812	29	22	DEG_MDM2_SWIB_1	56505.0
5vk0-IF4004813	29	22	DEG_MDM2_SWIB_1	56505.0
5vk1-IF4004794	29	22	DEG_MDM2_SWIB_1	56505.0
5vk1-IF4004795	29	22	DEG_MDM2_SWIB_1	56505.0
5vk1-IF4004796	29	22	DEG_MDM2_SWIB_1	56505.0
5vk1-IF4004797	29	22	DEG_MDM2_SWIB_1	56505.0
5vk1-IF4004798	29	22	DEG_MDM2_SWIB_1	56505.0
5vk1-IF4004799	29	22	DEG_MDM2_SWIB_1	56505.0
5vk1-IF4004800	29	22	DEG_MDM2_SWIB_1	56505.0
5vk1-IF4004801	29	22	DEG_MDM2_SWIB_1	56505.0
6t2d-IF4005085	29	22	DEG_MDM2_SWIB_1	56505.0
6t2f-IF4005086	29	22	DEG_MDM2_SWIB_1	56505.0
7ad0-IF4006590	29	22	DEG_MDM2_SWIB_1	56505.0
7ad0-IF4006591	29	22	DEG_MDM2_SWIB_1	56505.0
7ad0-IF4006592	29	22	DEG_MDM2_SWIB_1	56505.0
7ad0-IF4006593	29	22	DEG_MDM2_SWIB_1	56505.0
7ad0-IF4006594	29	22	DEG_MDM2_SWIB_1	56505.0
3mk8-IF4001570	38	6	LIG_BH_BH3_1	5973.0
3mxc-IF4001932	63	0	LIG_SH2_GRB2like	5606.0
1zfp-IF4006378	63	0	LIG_SH2_GRB2like	5606.0
3o71-IF4001670	54	21	DOC_MAPK_DCC_7	63151.0
3obu-IF4001673	60	14	LIG_PTAP_UEV_1	33290.0
3obq-IF4001671	60	14	LIG_PTAP_UEV_1	33290.0
3obx-IF4001672	60	14	LIG_PTAP_UEV_1	33290.0
3p9g-IF4001835	60	14	LIG_PTAP_UEV_1	33290.0
3p9h-IF4001836	60	14	LIG_PTAP_UEV_1	33290.0
4eje-IF4006484	60	14	LIG_PTAP_UEV_1	33290.0
4eje-IF4006485	60	14	LIG_PTAP_UEV_1	33290.0
3pk1-IF4001708	38	6	LIG_BH_BH3_1	33375.0
3pk1-IF4001707	38	6	LIG_BH_BH3_1	33375.0
3pl7-IF4001706	38	6	LIG_BH_BH3_1	33375.0
3q49-IF4001776	47	2	LIG_TPR	51120.0
3q47-IF4001777	47	2	LIG_TPR	51120.0
3q4a-IF4001775	47	2	LIG_TPR	51120.0
3qbr-IF4001774	38	6	LIG_BH_BH3_1	33375.0
3qbr-IF4001773	38	6	LIG_BH_BH3_1	33375.0
3rdv-IF4001839	39	34	LIG_CAP-Gly_2	75579.0
3rdv-IF4001837	39	34	LIG_CAP-Gly_2	75579.0
3rdv-IF4001838	39	34	LIG_CAP-Gly_2	75579.0
3rdv-IF4001840	39	34	LIG_CAP-Gly_2	75579.0
3tdi-IF4001915	40	36	LIG_DCNL_PONY_1	30893.0
3tiw-IF4001911	41	35	LIG_VCP_VIM_2	34793.0
3tiw-IF4001912	41	35	LIG_VCP_VIM_2	34793.0
3tsz-IF4001933	13	7	LIG_PDZ_Class_2	35684.0
3tvt-IF4006640	13	37	LIG_DLG_GKlike_1	49134.0
3uat-IF4001957	13	37	LIG_DLG_GKlike_1	74120.0
3u23-IF4003123	3	20	LIG_SH3_CIN85_PxpxPR_1	24179.0
3unn-IF4002034	42	9	LIG_FHA_1	30404.0
3uot-IF4002036	42	9	LIG_FHA_1	30404.0
3upv-IF4002032	47	2	LIG_TPR	51120.0
3uq3-IF4002030	47	2	LIG_TPR	51120.0
3va4-IF4002026	42	9	LIG_FHA_1	22401.0
3wn7-IF4002627	18	27	DEG_Kelch_Keap1_2	12557.0
3wn7-IF4002626	18	27	DEG_Kelch_Keap1_2	12557.0
3wp0-IF4002638	43	37	LIG_DLG_GKlike_1	74120.0
3wp1-IF4002639	43	37	LIG_DLG_GKlike_1	52085.0
3zdi-IF4002285	85	16	DOC_GSK3_Axin_1	13864.0
3zzy-IF4001994	44	38	LIG_RRM_PRI_1	16115.0
3zzy-IF4001993	44	38	LIG_RRM_PRI_1	16115.0
3zzz-IF4001996	44	38	LIG_RRM_PRI_1	16115.0
3zzz-IF4001995	44	38	LIG_RRM_PRI_1	16115.0
4a1u-IF4001940	38	6	LIG_BH_BH3_1	33375.0
4a1w-IF4001943	38	6	LIG_BH_BH3_1	33375.0
2yj1-IF4001863	38	6	LIG_BH_BH3_1	33375.0
4a1w-IF4001941	38	6	LIG_BH_BH3_1	33375.0
4a1w-IF4001942	38	6	LIG_BH_BH3_1	33375.0
4a1w-IF4001944	38	6	LIG_BH_BH3_1	33375.0
4bpk-IF4002508	38	6	LIG_BH_BH3_1	33375.0
5c3g-IF4004161	38	6	LIG_BH_BH3_1	33375.0
4aif-IF4002304	47	2	LIG_TPR	51120.0
4aif-IF4002303	47	2	LIG_TPR	51120.0
4b4s-IF4002286	38	6	LIG_BH_BH3_1	33375.0
4b7t-IF4002237	85	16	DOC_GSK3_Axin_1	13864.0
4bh6-IF4002447	45	43	LIG_APCC_ABBA_1	771.0
4bh6-IF4002448	45	43	LIG_APCC_ABBA_1	771.0
4bh6-IF4002449	45	43	LIG_APCC_ABBA_1	771.0
4bh6-IF4002450	45	43	LIG_APCC_ABBA_1	771.0
4bpi-IF4002509	38	6	LIG_BH_BH3_1	33375.0
4bpj-IF4002507	38	6	LIG_BH_BH3_1	33375.0
4c2d-IF4002590	46	7	LIG_PDZ_Class_2	16488.0
4cgu-IF4002703	47	2	LIG_TPR	51120.0
4cgv-IF4002710	47	2	LIG_TPR	51120.0
4cgw-IF4002709	47	2	LIG_TPR	51120.0
4cgw-IF4002708	47	2	LIG_TPR	51120.0
4d2m-IF4002727	38	6	LIG_BH_BH3_1	33375.0
4d2m-IF4002726	38	6	LIG_BH_BH3_1	33375.0
4eqf-IF4002136	48	28	TRG_PTS1	16332.0
4fmo-IF4002314	49	41	LIG_MLH1_MIPbox_1	2717.0
4fmn-IF4002315	49	41	LIG_MLH1_MIPbox_1	2717.0
4gao-IF4002283	50	36	LIG_DCNL_PONY_1	30893.0
3tdu-IF4001913	50	36	LIG_DCNL_PONY_1	30893.0
3tdu-IF4001914	50	36	LIG_DCNL_PONY_1	30893.0
4gao-IF4002281	50	36	LIG_DCNL_PONY_1	30893.0
4gao-IF4002282	50	36	LIG_DCNL_PONY_1	30893.0
4gao-IF4002284	50	36	LIG_DCNL_PONY_1	30893.0
4gba-IF4002279	50	36	LIG_DCNL_PONY_1	30893.0
4gba-IF4002280	50	36	LIG_DCNL_PONY_1	30893.0
4gk5-IF4002270	27	39	LIG_REV1ctd_RIR_1
4gnt-IF4006559	79	51	LIG_14-3-3_ChREBP_3	16469.0
5f74-IF4003386	79	51	LIG_14-3-3_ChREBP_3	16469.0
8btq-IF4006278	79	51	LIG_14-3-3_ChREBP_3	16469.0
8c1y-IF4006281	79	51	LIG_14-3-3_ChREBP_3	16469.0
4gvd-IF4002309	51	7	LIG_PDZ_Class_2	28264.0
4gvc-IF4002311	51	7	LIG_PDZ_Class_2	28264.0
4gvd-IF4002310	13	7	LIG_PDZ_Class_2	28264.0
4h36-IF4002261	54	12	DOC_MAPK_MEF2A_6	44882.0
4h3q-IF4002381	54	12	DOC_MAPK_MEF2A_6	39432.0
4hfz-IF4002496	29	22	DEG_MDM2_SWIB_1	56505.0
4hnj-IF4002305	38	6	LIG_BH_BH3_1	33375.0
4j79-IF4002332	52	42	TRG_ER_diLys_1	73101.0
4j78-IF4002345	52	42	TRG_ER_diLys_1	73101.0
4j81-IF4002336	52	42	TRG_ER_diLys_1	73101.0
4j81-IF4002337	52	42	TRG_ER_diLys_1	73101.0
4j8b-IF4002344	52	42	TRG_ER_diLys_1	73101.0
8hqt-IF4006962	52	42	TRG_ER_diLys_1	73101.0
8hqx-IF4006964	52	42	TRG_ER_diLys_1	73101.0
4j86-IF4002341	52	42	TRG_ER_diLys_1	73101.0
4j86-IF4002340	52	42	TRG_ER_diLys_1	73101.0
4j8g-IF4002333	53	42	TRG_ER_diLys_1	60187.0
4ka3-IF4002451	54	12	DOC_MAPK_MEF2A_6	63151.0
1lew-IF400231	54	12	DOC_MAPK_MEF2A_6	63151.0
4loo-IF4002527	54	12	DOC_MAPK_MEF2A_6	57529.0
4lop-IF4002534	54	12	DOC_MAPK_MEF2A_6	63151.0
4lop-IF4002535	54	12	DOC_MAPK_MEF2A_6	57529.0
4loq-IF4002528	54	12	DOC_MAPK_MEF2A_6	57529.0
4loq-IF4002530	54	12	DOC_MAPK_MEF2A_6	57529.0
4lop-IF4002532	54	12	DOC_MAPK_MEF2A_6	57529.0
4lop-IF4002533	54	12	DOC_MAPK_MEF2A_6	57529.0
4loq-IF4002529	54	12	DOC_MAPK_MEF2A_6	57529.0
4loq-IF4002531	54	12	DOC_MAPK_MEF2A_6	63151.0
4mi8-IF4002632	38	6	LIG_BH_BH3_1	33375.0
4n5t-IF4002517	29	22	DEG_MDM2_SWIB_1	56505.0
6aaw-IF4006700	29	22	DEG_MDM2_SWIB_1	56505.0
4nm0-IF4002656	85	16	DOC_GSK3_Axin_1	13864.0
1o9u-IF400280	85	16	DOC_GSK3_Axin_1	13864.0
4nm3-IF4002653	85	16	DOC_GSK3_Axin_1	13864.0
4nm5-IF4002657	85	16	DOC_GSK3_Axin_1	13864.0
4nm7-IF4002654	85	16	DOC_GSK3_Axin_1	13864.0
4nu1-IF4002652	85	16	DOC_GSK3_Axin_1	13864.0
4nxq-IF4003798	13	7	LIG_PDZ_Class_2	28264.0
3kze-IF4001535	13	7	LIG_PDZ_Class_2	28264.0
4nxq-IF4003799	13	7	LIG_PDZ_Class_2	28264.0
4nxq-IF4003800	13	7	LIG_PDZ_Class_2	28264.0
4nxr-IF4003797	13	7	LIG_PDZ_Class_2	28264.0
4qve-IF4003011	38	6	LIG_BH_BH3_1	33375.0
4qvf-IF4003010	38	6	LIG_BH_BH3_1	33375.0
4ud7-IF4003656	29	22	DEG_MDM2_SWIB_1	56505.0
4ue1-IF4003657	29	22	DEG_MDM2_SWIB_1	56505.0
4uf3-IF4003098	38	6	LIG_BH_BH3_1	33375.0
4umn-IF4002773	55	22	DEG_MDM2_SWIB_1	26771.0
4umn-IF4002774	55	22	DEG_MDM2_SWIB_1	53962.0
4umn-IF4002775	29	22	DEG_MDM2_SWIB_1	56505.0
4umn-IF4002772	29	22	DEG_MDM2_SWIB_1	56505.0
5xxk-IF4004318	29	22	DEG_MDM2_SWIB_1	56505.0
5xxk-IF4004319	29	22	DEG_MDM2_SWIB_1	56505.0
7ad0-IF4006589	29	22	DEG_MDM2_SWIB_1	56505.0
4ux9-IF4002941	54	12	DOC_MAPK_MEF2A_6	63151.0
2xrw-IF4002250	54	40	DOC_MAPK_NFAT4_5	63151.0
2xs0-IF4002253	54	40	DOC_MAPK_NFAT4_5	63151.0
4ux9-IF4002939	54	12	DOC_MAPK_MEF2A_6	63151.0
4ux9-IF4002940	54	12	DOC_MAPK_MEF2A_6	63151.0
4ux9-IF4002942	54	12	DOC_MAPK_MEF2A_6	63151.0
4wci-IF4003120	56	20	LIG_SH3_CIN85_PxpxPR_1	29960.0
4wci-IF4003121	56	20	LIG_SH3_CIN85_PxpxPR_1	29960.0
4wci-IF4003122	56	20	LIG_SH3_CIN85_PxpxPR_1	29960.0
4wfd-IF4002838	58	47	LIG_Rrp6Rrp47_Mtr4_1	24746.0
4wfd-IF4002840	58	47	LIG_Rrp6Rrp47_Mtr4_1	51238.0
4wfd-IF4002841	57	47	LIG_Rrp6Rrp47_Mtr4_1	51237.0
4wfd-IF4002839	57	47	LIG_Rrp6Rrp47_Mtr4_1	51237.0
4wfd-IF4002843	57	47	LIG_Rrp6Rrp47_Mtr4_1	51237.0
4wfd-IF4002842	58	47	LIG_Rrp6Rrp47_Mtr4_1	51238.0
4wn2-IF4003194	59	49	MOD_OGLYCOS	51903.0
4wm0-IF4003192	59	49	MOD_OGLYCOS	51903.0
4wma-IF4003191	59	49	MOD_OGLYCOS	51903.0
4wmb-IF4003193	59	49	MOD_OGLYCOS	51903.0
4wmi-IF4003189	59	49	MOD_OGLYCOS	51903.0
4wmk-IF4003190	59	49	MOD_OGLYCOS	51903.0
4wnh-IF4006423	59	49	MOD_OGLYCOS	51903.0
4x1v-IF4006740	3	20	LIG_SH3_CIN85_PxpxPR_1	24179.0
4xz1-IF4002830	0	46	LIG_TYR_ITAM	3637.0
1a81-IF4006387	0	46	LIG_TYR_ITAM	3637.0
2oq1-IF4006303	0	46	LIG_TYR_ITAM	3637.0
4yj4-IF4003079	38	6	LIG_BH_BH3_1	33375.0
4zeq-IF4006733	38	6	LIG_BH_BH3_1	33375.0
2vm6-IF4001223	38	6	LIG_BH_BH3_1	33375.0
2voi-IF4001153	38	6	LIG_BH_BH3_1	249.0
3mqp-IF4006556	38	6	LIG_BH_BH3_1	33375.0
6e3i-IF4004657	38	6	LIG_BH_BH3_1	33375.0
6mbc-IF4004786	38	6	LIG_BH_BH3_1	33375.0
4zig-IF4003084	38	6	LIG_BH_BH3_1	33375.0
4zii-IF4003083	38	6	LIG_BH_BH3_1	33375.0
4zih-IF4003085	38	6	LIG_BH_BH3_1	33375.0
4zie-IF4003087	38	6	LIG_BH_BH3_1	33375.0
4zif-IF4003086	38	6	LIG_BH_BH3_1	33375.0
4zny-IF4006604	60	14	LIG_PTAP_UEV_1	33290.0
5agw-IF4003128	38	6	LIG_BH_BH3_1	33375.0
5agw-IF4003129	38	6	LIG_BH_BH3_1	33375.0
5agx-IF4003126	38	6	LIG_BH_BH3_1	33375.0
5agx-IF4003127	38	6	LIG_BH_BH3_1	33375.0
5ajk-IF4002951	38	6	LIG_BH_BH3_1	33375.0
5ajk-IF4002953	38	6	LIG_BH_BH3_1	33375.0
5ajk-IF4002952	38	6	LIG_BH_BH3_1	33375.0
5aul-IF4003789	81	8	LIG_SH2_STAT5	23979.0
5ax3-IF4003318	54	13	DOC_MAPK_gen_1	76343.0
5c1b-IF4003316	61	50	LIG_VCP_SHPBox_1	16446.0
5c1b-IF4003315	61	50	LIG_VCP_SHPBox_1	16446.0
5c3f-IF4004160	38	6	LIG_BH_BH3_1	33375.0
5c6h-IF4006436	62	6	LIG_BH_BH3_1	64643.0
5c6h-IF4006441	38	6	LIG_BH_BH3_1	33375.0
5c6h-IF4006435	38	6	LIG_BH_BH3_1	33375.0
5c6h-IF4006437	38	6	LIG_BH_BH3_1	33375.0
5c6h-IF4006438	38	6	LIG_BH_BH3_1	33375.0
5cdw-IF4003275	63	0	LIG_SH2_GRB2like	5606.0
5cdw-IF4003270	63	0	LIG_SH2_GRB2like	5606.0
5cdw-IF4003273	63	0	LIG_SH2_GRB2like	5606.0
5cdw-IF4003277	63	0	LIG_SH2_GRB2like	5606.0
5cdw-IF4003279	63	0	LIG_SH2_GRB2like	5606.0
5cdw-IF4003281	63	0	LIG_SH2_GRB2like	5606.0
5cdw-IF4003283	63	0	LIG_SH2_GRB2like	5606.0
5cdw-IF4003285	63	0	LIG_SH2_GRB2like	5606.0
5cdw-IF4003287	63	0	LIG_SH2_GRB2like	5606.0
5cdw-IF4003294	63	0	LIG_SH2_GRB2like	5606.0
5cdw-IF4003267	63	0	LIG_SH2_GRB2like	5606.0
5cdw-IF4003268	63	0	LIG_SH2_GRB2like	5606.0
5cdw-IF4003288	63	0	LIG_SH2_GRB2like	5606.0
5cdw-IF4003290	63	0	LIG_SH2_GRB2like	5606.0
5cdw-IF4003292	63	0	LIG_SH2_GRB2like	5606.0
5d0j-IF4003599	64	0	LIG_SH2_GRB2like	13256.0
3pqz-IF4001875	64	0	LIG_SH2_GRB2like	13256.0
3pqz-IF4001877	64	0	LIG_SH2_GRB2like	13256.0
5d0j-IF4003598	64	0	LIG_SH2_GRB2like	13256.0
5eel-IF4003590	64	0	LIG_SH2_GRB2like	13256.0
5eel-IF4003591	64	0	LIG_SH2_GRB2like	13256.0
5eel-IF4003592	64	0	LIG_SH2_GRB2like	13256.0
5eel-IF4003593	64	0	LIG_SH2_GRB2like	13256.0
5eel-IF4003594	64	0	LIG_SH2_GRB2like	13256.0
5eel-IF4003595	64	0	LIG_SH2_GRB2like	13256.0
5eeq-IF4003596	64	0	LIG_SH2_GRB2like	13256.0
5eeq-IF4003597	64	0	LIG_SH2_GRB2like	13256.0
5u1q-IF4004205	64	0	LIG_SH2_GRB2like	13256.0
5u1q-IF4004206	64	0	LIG_SH2_GRB2like	13256.0
5u1q-IF4004207	64	0	LIG_SH2_GRB2like	13256.0
7mp3-IF4005891	64	0	LIG_SH2_GRB2like	13256.0
7mp3-IF4005892	64	0	LIG_SH2_GRB2like	13256.0
5drv-IF4003188	87	48	LIG_G3BP_FGDF_1	19840.0
5etf-IF4003778	54	12	DOC_MAPK_MEF2A_6	63151.0
2y8o-IF4002249	54	12	DOC_MAPK_MEF2A_6	63151.0
5eve-IF4003571	33	1	LIG_PROFILIN_1	64359.0
5fmj-IF4003568	38	6	LIG_BH_BH3_1	33375.0
5fmk-IF4003567	38	6	LIG_BH_BH3_1	33375.0
5fw5-IF4003629	87	48	LIG_G3BP_FGDF_1	19840.0
5gji-IF4003790	81	8	LIG_SH2_STAT5	13256.0
5glf-IF4003722	61	50	LIG_VCP_SHPBox_1	16446.0
5b6c-IF4003713	61	50	LIG_VCP_SHPBox_1	16446.0
5glf-IF4003721	61	50	LIG_VCP_SHPBox_1	16446.0
5glf-IF4003723	61	50	LIG_VCP_SHPBox_1	16446.0
5glf-IF4003724	61	50	LIG_VCP_SHPBox_1	16446.0
5gmj-IF4004083	65	7	LIG_PDZ_Class_2	26932.0
5gmj-IF4004082	65	7	LIG_PDZ_Class_2	26932.0
5ixf-IF4003725	3	17	LIG_SH3_PxxxRxxKP_6	7246.0
5jja-IF4003628	66	52	DOC_PP2A_B56_1	32357.0
5jja-IF4003627	66	52	DOC_PP2A_B56_1	32357.0
5swf-IF4003803	66	52	DOC_PP2A_B56_1	32357.0
6vro-IF4005147	66	52	DOC_PP2A_B56_1	32357.0
5k6s-IF4003801	66	52	DOC_PP2A_B56_1	32357.0
5kiw-IF4004325	41	35	LIG_VCP_VIM_2	46068.0
5kiw-IF4004326	41	35	LIG_VCP_VIM_2	46068.0
5kiy-IF4004324	41	35	LIG_VCP_VIM_2	42303.0
5l0y-IF4003975	47	2	LIG_TPR	51120.0
5l0y-IF4003974	47	2	LIG_TPR	51120.0
5l0y-IF4003976	47	2	LIG_TPR	51120.0
5l0y-IF4003977	47	2	LIG_TPR	51120.0
5l0y-IF4003978	47	2	LIG_TPR	51120.0
5lyn-IF4004188	47	2	LIG_TPR	51120.0
5lyn-IF4004187	47	2	LIG_TPR	51120.0
5mgx-IF4003959	47	2	LIG_TPR	51120.0
5mgx-IF4003957	47	2	LIG_TPR	51120.0
5mgx-IF4003958	47	2	LIG_TPR	51120.0
5mgx-IF4003960	47	2	LIG_TPR	51120.0
5njx-IF4004200	47	2	LIG_TPR	51120.0
5nkp-IF4006622	18	44	DEG_Kelch_KLHL3_1	9349.0
4ch9-IF4002648	18	44	DEG_Kelch_KLHL3_1	9349.0
4ch9-IF4002649	18	44	DEG_Kelch_KLHL3_1	9349.0
4chb-IF4002650	18	44	DEG_Kelch_KLHL3_1	9349.0
4chb-IF4002651	18	44	DEG_Kelch_KLHL3_1	9349.0
5nkp-IF4006621	18	44	DEG_Kelch_KLHL3_1	9349.0
5o90-IF4004320	54	12	DOC_MAPK_MEF2A_6	57529.0
5qu2-IF4005159	3	29	LIG_SH3_PxxDY_5	29960.0
5qu2-IF4005158	3	29	LIG_SH3_PxxDY_5	29960.0
5sw9-IF4003802	66	52	DOC_PP2A_B56_1	32357.0
6oyl-IF4005148	66	52	DOC_PP2A_B56_1	32357.0
5tzp-IF4004021	38	6	LIG_BH_BH3_1	33375.0
5tzq-IF4004019	38	6	LIG_BH_BH3_1	33375.0
5tzq-IF4004020	38	6	LIG_BH_BH3_1	33375.0
5ua4-IF4003907	38	6	LIG_BH_BH3_1	33375.0
5ua5-IF4003908	38	6	LIG_BH_BH3_1	33375.0
5uul-IF4004066	38	6	LIG_BH_BH3_1	33375.0
5uy9-IF4004022	67	4	DOC_WW_Pin1_4	23065.0
5v62-IF4004106	19	25	DOC_MAPK_RevD_3	9000.0
2y9q-IF4002252	19	25	DOC_MAPK_RevD_3	9000.0
3tei-IF4002251	19	25	DOC_MAPK_RevD_3	9000.0
4fmq-IF4002254	19	25	DOC_MAPK_RevD_3	9000.0
4h3p-IF4002382	19	25	DOC_MAPK_RevD_3	9000.0
4h3p-IF4002383	19	25	DOC_MAPK_RevD_3	9000.0
7opm-IF4005804	19	25	DOC_MAPK_RevD_3	9000.0
5vax-IF4006517	38	6	LIG_BH_BH3_1	33375.0
5vau-IF4006810	38	6	LIG_BH_BH3_1	33375.0
5vau-IF4006811	38	6	LIG_BH_BH3_1	33375.0
5vau-IF4006812	38	6	LIG_BH_BH3_1	33375.0
5vax-IF4006515	38	6	LIG_BH_BH3_1	33375.0
5vax-IF4006516	38	6	LIG_BH_BH3_1	33375.0
5vax-IF4006518	38	6	LIG_BH_BH3_1	33375.0
5vay-IF4006636	38	6	LIG_BH_BH3_1	33375.0
5vay-IF4006637	38	6	LIG_BH_BH3_1	33375.0
5vay-IF4006638	38	6	LIG_BH_BH3_1	33375.0
5vay-IF4006635	38	6	LIG_BH_BH3_1	33375.0
5vau-IF4006809	38	6	LIG_BH_BH3_1	33375.0
5vmo-IF4004418	38	6	LIG_BH_BH3_1	33375.0
5vwv-IF4004243	38	6	LIG_BH_BH3_1	33375.0
5vww-IF4004246	38	6	LIG_BH_BH3_1	33375.0
5vwx-IF4004238	38	6	LIG_BH_BH3_1	33375.0
5vwx-IF4004235	38	6	LIG_BH_BH3_1	33375.0
5vwy-IF4004247	38	6	LIG_BH_BH3_1	33375.0
5vx0-IF4004245	38	6	LIG_BH_BH3_1	33375.0
5vx0-IF4004244	38	6	LIG_BH_BH3_1	33375.0
5vx2-IF4004239	38	6	LIG_BH_BH3_1	33375.0
5vx3-IF4004233	38	6	LIG_BH_BH3_1	33375.0
3io8-IF4001394	38	6	LIG_BH_BH3_1	33375.0
5vx3-IF4004231	38	6	LIG_BH_BH3_1	33375.0
5vx3-IF4004232	38	6	LIG_BH_BH3_1	33375.0
5vx3-IF4004234	38	6	LIG_BH_BH3_1	33375.0
5wbk-IF4004321	68	54	DOC_WD40_RPTOR_TOS_1	375.0
5wbj-IF4004322	68	54	DOC_WD40_RPTOR_TOS_1	375.0
5wbl-IF4004323	68	54	DOC_WD40_RPTOR_TOS_1	375.0
5wos-IF4004172	38	6	LIG_BH_BH3_1	33375.0
5yc1-IF4004184	69	53	LIG_TRAF4_MATH_1	44009.0
5yc1-IF4004183	69	53	LIG_TRAF4_MATH_1	44009.0
5yc1-IF4004185	69	53	LIG_TRAF4_MATH_1	44009.0
5ypo-IF4004334	43	37	LIG_DLG_GKlike_1	74120.0
5ypo-IF4004333	43	37	LIG_DLG_GKlike_1	74120.0
5zz9-IF4004704	70	3	LIG_EVH1_2	70249.0
5zz9-IF4004702	70	3	LIG_EVH1_2	70249.0
5zz9-IF4004703	70	3	LIG_EVH1_2	70249.0
6c4u-IF4004511	42	9	LIG_FHA_1	30404.0
6c4u-IF4004507	42	9	LIG_FHA_1	30404.0
6c4u-IF4004508	42	9	LIG_FHA_1	30404.0
6c4u-IF4004509	42	9	LIG_FHA_1	30404.0
6c4u-IF4004510	42	9	LIG_FHA_1	30404.0
6c4u-IF4004512	42	9	LIG_FHA_1	30404.0
6do4-IF4004711	71	55	DEG_Cend_KLHDC2_1	53422.0
6do3-IF4004709	71	55	DEG_Cend_KLHDC2_1	53422.0
6do3-IF4004710	71	55	DEG_Cend_KLHDC2_1	53422.0
6do4-IF4004712	71	55	DEG_Cend_KLHDC2_1	53422.0
6do5-IF4004707	71	55	DEG_Cend_KLHDC2_1	53422.0
6do5-IF4004708	71	55	DEG_Cend_KLHDC2_1	53422.0
8sgf-IF4006269	71	55	DEG_Cend_KLHDC2_1	53422.0
8sgf-IF4006270	71	55	DEG_Cend_KLHDC2_1	53422.0
6fbk-IF4006445	72	26	DOC_SPAK_OSR1_1	34689.0
6fbx-IF4004614	38	6	LIG_BH_BH3_1	33375.0
6hpg-IF4004346	47	2	LIG_TPR	51120.0
6fdp-IF4004563	47	2	LIG_TPR	51120.0
6fdt-IF4004564	47	2	LIG_TPR	51120.0
6hpg-IF4004341	47	2	LIG_TPR	51120.0
6hpg-IF4004342	47	2	LIG_TPR	51120.0
6hpg-IF4004343	47	2	LIG_TPR	51120.0
6hpg-IF4004344	47	2	LIG_TPR	51120.0
6hpg-IF4004345	47	2	LIG_TPR	51120.0
6q3q-IF4004347	47	2	LIG_TPR	51120.0
6q3q-IF4004350	47	2	LIG_TPR	51120.0
6i5n-IF4004892	73	8	LIG_SH2_STAT5	6072.0
6i5j-IF4004896	73	8	LIG_SH2_STAT5	6072.0
6i5n-IF4004893	74	8	LIG_SH2_STAT5	33158.0
6i5j-IF4004894	74	8	LIG_SH2_STAT5	33158.0
6i5j-IF4004895	74	8	LIG_SH2_STAT5	33158.0
6i6h-IF4004830	75	56	TRG_ER_KDEL_1	6099.0
6y7v-IF4005687	75	56	TRG_ER_KDEL_1	6099.0
7oxe-IF4006885	75	56	TRG_ER_KDEL_1	6099.0
7oye-IF4006887	75	56	TRG_ER_KDEL_1	6099.0
6ijq-IF4004683	76	6	LIG_BH_BH3_1	25353.0
6iqj-IF4005009	33	1	LIG_PROFILIN_1	63548.0
6iqj-IF4005010	33	1	LIG_PROFILIN_1	63548.0
6jue-IF4005179	13	7	LIG_PDZ_Class_2	28264.0
6jwn-IF4006773	20	24	LIG_SPRY_1	70963.0
2jk9-IF4001569	20	24	LIG_SPRY_1	70963.0
3emw-IF4001568	20	24	LIG_SPRY_1	70963.0
5xn3-IF4004045	20	24	LIG_SPRY_1	70963.0
6dn5-IF4004604	20	24	LIG_SPRY_1	70963.0
6dn8-IF4004605	20	24	LIG_SPRY_1	70963.0
6dn8-IF4004606	20	24	LIG_SPRY_1	70963.0
6dn8-IF4004607	20	24	LIG_SPRY_1	70963.0
6jwm-IF4006499	20	24	LIG_SPRY_1	70963.0
6jwn-IF4006772	20	24	LIG_SPRY_1	70963.0
6key-IF4005542	20	24	LIG_SPRY_1	70963.0
6mbd-IF4004787	38	6	LIG_BH_BH3_1	33375.0
6nid-IF4006789	13	7	LIG_PDZ_Class_2	28264.0
6nid-IF4006787	13	7	LIG_PDZ_Class_2	28264.0
6nid-IF4006788	13	7	LIG_PDZ_Class_2	28264.0
6qfm-IF4004991	38	6	LIG_BH_BH3_1	33375.0
6qg8-IF4004992	38	6	LIG_BH_BH3_1	33375.0
6rjp-IF4005075	38	6	LIG_BH_BH3_1	33375.0
6rjp-IF4005076	38	6	LIG_BH_BH3_1	33375.0
6tqq-IF4005184	38	6	LIG_BH_BH3_1	5973.0
6trr-IF4005185	38	6	LIG_BH_BH3_1	33375.0
6tzc-IF4004993	38	6	LIG_BH_BH3_1	33375.0
6ua3-IF4006543	38	6	LIG_BH_BH3_1	33375.0
6uab-IF4006728	38	6	LIG_BH_BH3_1	33375.0
6uhc-IF4006420	77	57	LIG_GBD_Chelix_1	56859.0
6uhc-IF4006421	78	57	LIG_GBD_Chelix_1	27590.0
6wgz-IF4006503	38	6	LIG_BH_BH3_1	33375.0
6wh0-IF4005254	38	6	LIG_BH_BH3_1	33375.0
6x8o-IF4005289	29	6	LIG_BH_BH3_1	24736.0
6x8o-IF4005290	85	6	LIG_BH_BH3_1	72802.0
6x8o-IF4005291	29	6	LIG_BH_BH3_1	24736.0
6x8o-IF4005292	11	6	LIG_BH_BH3_1	72802.0
6xy6-IF4005182	38	6	LIG_BH_BH3_1	33375.0
6xy6-IF4005183	38	6	LIG_BH_BH3_1	33375.0
6y4q-IF4005181	29	22	DEG_MDM2_SWIB_1	56505.0
3jzr-IF4001443	29	22	DEG_MDM2_SWIB_1	56505.0
6y4q-IF4005180	29	22	DEG_MDM2_SWIB_1	56505.0
6ygj-IF4005252	79	51	LIG_14-3-3_ChREBP_3	16469.0
6ygj-IF4005253	79	51	LIG_14-3-3_ChREBP_3
6yli-IF4005307	38	6	LIG_BH_BH3_1	33375.0
6yli-IF4005306	38	6	LIG_BH_BH3_1	33375.0
6zr5-IF4005385	19	40	DOC_MAPK_NFAT4_5	21669.0
6zr5-IF4005384	19	40	DOC_MAPK_NFAT4_5	21669.0
7cdd-IF4005509	80	33	LIG_LSD1_SNAG_1	58729.0
2y48-IF4001737	80	33	LIG_LSD1_SNAG_1	58729.0
7cdc-IF4005508	80	33	LIG_LSD1_SNAG_1	58729.0
7cde-IF4005510	80	33	LIG_LSD1_SNAG_1	58729.0
7cdf-IF4005511	80	33	LIG_LSD1_SNAG_1	58729.0
7cdg-IF4005512	80	33	LIG_LSD1_SNAG_1	58729.0
7cio-IF4005420	81	8	LIG_SH2_STAT5	25977.0
7m5a-IF4005793	38	6	LIG_BH_BH3_1	33375.0
7m5b-IF4005792	38	6	LIG_BH_BH3_1	33375.0
7m5c-IF4005787	38	6	LIG_BH_BH3_1	33375.0
7m5c-IF4005782	38	6	LIG_BH_BH3_1	33375.0
7m5c-IF4005783	38	6	LIG_BH_BH3_1	33375.0
7m5c-IF4005784	38	6	LIG_BH_BH3_1	33375.0
7m5c-IF4005785	38	6	LIG_BH_BH3_1	33375.0
7m5c-IF4005786	38	6	LIG_BH_BH3_1	33375.0
7m5c-IF4005788	38	6	LIG_BH_BH3_1	33375.0
7m5c-IF4005789	38	6	LIG_BH_BH3_1	33375.0
7m5c-IF4005790	38	6	LIG_BH_BH3_1	33375.0
7m5c-IF4005791	38	6	LIG_BH_BH3_1	33375.0
7nlc-IF4006856	60	14	LIG_PTAP_UEV_1	33290.0
7ntj-IF4005674	13	7	LIG_PDZ_Class_2	28264.0
7ntj-IF4005675	13	7	LIG_PDZ_Class_2	28264.0
7ntk-IF4005670	13	7	LIG_PDZ_Class_2	28264.0
7ntk-IF4005671	13	7	LIG_PDZ_Class_2	28264.0
7ntk-IF4005672	13	7	LIG_PDZ_Class_2	28264.0
7ntk-IF4005673	13	7	LIG_PDZ_Class_2	28264.0
7olg-IF4006860	37	31	LIG_SxIP_EBH_1	26442.0
7olg-IF4006857	37	31	LIG_SxIP_EBH_1	26442.0
7p33-IF4005991	38	6	LIG_BH_BH3_1	33375.0
7p33-IF4005988	38	6	LIG_BH_BH3_1	33375.0
7p33-IF4005989	38	6	LIG_BH_BH3_1	33375.0
7p33-IF4005990	38	6	LIG_BH_BH3_1	33375.0
7p33-IF4005992	38	6	LIG_BH_BH3_1	33375.0
8sm5-IF4006234	38	6	LIG_BH_BH3_1	33375.0
8sm5-IF4006237	38	6	LIG_BH_BH3_1	33375.0
7qcr-IF4005827	13	7	LIG_PDZ_Class_2	28264.0
7qcr-IF4005828	13	7	LIG_PDZ_Class_2	28264.0
7qcs-IF4005830	13	7	LIG_PDZ_Class_2	28264.0
7qcs-IF4005833	13	7	LIG_PDZ_Class_2	28264.0
7qct-IF4005835	82	7	LIG_PDZ_Class_2	38342.0
7qct-IF4005834	82	7	LIG_PDZ_Class_2	38342.0
7r8x-IF4005765	83	46	LIG_TYR_ITAM	75200.0
7rnu-IF4006507	84	8	LIG_SH2_STAT5	13256.0
7rns-IF4006541	84	8	LIG_SH2_STAT5	13256.0
7rnu-IF4006504	84	8	LIG_SH2_STAT5	13256.0
7rnu-IF4006505	84	8	LIG_SH2_STAT5	13256.0
7rnu-IF4006506	84	8	LIG_SH2_STAT5	13256.0
7rnv-IF4006701	63	8	LIG_SH2_STAT5	5606.0
7sxh-IF4006009	85	16	DOC_GSK3_Axin_1	13864.0
7sxj-IF4006010	85	16	DOC_GSK3_Axin_1	13864.0
7ugb-IF4006921	54	21	DOC_MAPK_DCC_7	56784.0
7wjh-IF4005949	38	6	LIG_BH_BH3_1	33375.0
8bwe-IF4006279	79	51	LIG_14-3-3_ChREBP_3	16469.0
8bwh-IF4006280	79	51	LIG_14-3-3_ChREBP_3	16469.0
8fcn-IF4006081	41	35	LIG_VCP_VIM_2	34793.0
8fcn-IF4006077	41	35	LIG_VCP_VIM_2	34793.0
8fcn-IF4006078	41	35	LIG_VCP_VIM_2	34793.0
8fcn-IF4006079	41	35	LIG_VCP_VIM_2	34793.0
8fcn-IF4006080	41	35	LIG_VCP_VIM_2	34793.0
8fcn-IF4006082	41	35	LIG_VCP_VIM_2	34793.0
8hqv-IF4006963	52	42	TRG_ER_diLys_1	73101.0
8pxx-IF4006291	17	19	LIG_WW_2	12242.0
8sm5-IF4006235	38	6	LIG_BH_BH3_1	33375.0
8sm5-IF4006236	38	6	LIG_BH_BH3_1	33375.0
2xpx-IF4001711	38	6	LIG_BH_BH3_1	33375.0
8sm5-IF4006238	86	6	LIG_BH_BH3_1	58984.0
8th6-IF4006106	87	48	LIG_G3BP_FGDF_1	19840.0
8th6-IF4006105	87	48	LIG_G3BP_FGDF_1	19840.0
8th6-IF4006107	87	48	LIG_G3BP_FGDF_1	19840.0
8th6-IF4006108	87	48	LIG_G3BP_FGDF_1	19840.0
