## Supplementary material for "Foldseek-Interface reveals a protein interface universe far from complete": Table S6

### Sheet: Sheet1
if	fs-if-clust_assignment	ground_truth_cluster_id	ground_truth_cluster_name	pdb_cluster_assignment
1fbv-IF926	0	32.0	(Prok-RING_4)(UQ_con)1	15950.0
1fle-IF978	1	36.0	(Trypsin)(WAP)1	34705.0
1g4b-IF12	2	0.0	(AAA_2)(Proteasome)1	62598.0
1mk2-IF483	3	18.0	(MH2)(SARA)1	70324.0
1dev-IF484	3	18.0	(MH2)(SARA)1	70324.0
1ofi-IF28	6	1.0	(AAA_2)(Proteasome)4
1ofi-IF9	7	0.0	(AAA_2)(Proteasome)1	5953.0
1g3i-IF0	7	0.0	(AAA_2)(Proteasome)1	5953.0
1kyi-IF1	7	0.0	(AAA_2)(Proteasome)1	5953.0
1ofh-IF6	7	0.0	(AAA_2)(Proteasome)1	5953.0
2bcc-IF835	46	31.0	(Peptidase_M16)(UCR_14kD)1
1bcc-IF838	46	31.0	(Peptidase_M16)(UCR_14kD)1
1bgy-IF837	46	31.0	(Peptidase_M16)(UCR_14kD)1	27943.0
1pp9-IF836	46	31.0	(Peptidase_M16)(UCR_14kD)1	27943.0
1ppj-IF813	46	31.0	(Peptidase_M16)(UCR_14kD)1	27943.0
2a06-IF812	46	31.0	(Peptidase_M16)(UCR_14kD)1	27943.0
2ybb-IF841	46	31.0	(Peptidase_M16)(UCR_14kD)1	27943.0
3bcc-IF868	46	31.0	(Peptidase_M16)(UCR_14kD)1
3h1k-IF806	46	31.0	(Peptidase_M16)(UCR_14kD)1	27943.0
3l70-IF866	46	31.0	(Peptidase_M16)(UCR_14kD)1	27943.0
3l72-IF808	46	31.0	(Peptidase_M16)(UCR_14kD)1	27943.0
3l73-IF809	46	31.0	(Peptidase_M16)(UCR_14kD)1	27943.0
3l74-IF811	46	31.0	(Peptidase_M16)(UCR_14kD)1	27943.0
3l75-IF804	46	31.0	(Peptidase_M16)(UCR_14kD)1	27943.0
3tgu-IF870	46	31.0	(Peptidase_M16)(UCR_14kD)1	27943.0
4d6t-IF825	46	31.0	(Peptidase_M16)(UCR_14kD)1
4d6u-IF824	46	31.0	(Peptidase_M16)(UCR_14kD)1
4u3f-IF864	46	31.0	(Peptidase_M16)(UCR_14kD)1	27943.0
5gpn-IF862	46	31.0	(Peptidase_M16)(UCR_14kD)1	27943.0
5gup-IF860	46	31.0	(Peptidase_M16)(UCR_14kD)1	27943.0
5luf-IF826	46	31.0	(Peptidase_M16)(UCR_14kD)1	27943.0
5nmi-IF823	46	31.0	(Peptidase_M16)(UCR_14kD)1	27943.0
5okd-IF819	46	31.0	(Peptidase_M16)(UCR_14kD)1
5xte-IF818	46	31.0	(Peptidase_M16)(UCR_14kD)1	27943.0
5xth-IF844	46	31.0	(Peptidase_M16)(UCR_14kD)1	27943.0
5xti-IF843	46	31.0	(Peptidase_M16)(UCR_14kD)1	27943.0
6fo0-IF817	46	31.0	(Peptidase_M16)(UCR_14kD)1	27943.0
6fo2-IF816	46	31.0	(Peptidase_M16)(UCR_14kD)1	27943.0
6fo6-IF842	46	31.0	(Peptidase_M16)(UCR_14kD)1	27943.0
6haw-IF795	46	31.0	(Peptidase_M16)(UCR_14kD)1
6q9e-IF854	46	31.0	(Peptidase_M16)(UCR_14kD)1	27943.0
6qbx-IF852	46	31.0	(Peptidase_M16)(UCR_14kD)1	27943.0
6qc2-IF850	46	31.0	(Peptidase_M16)(UCR_14kD)1	27943.0
6qc3-IF798	46	31.0	(Peptidase_M16)(UCR_14kD)1	27943.0
6qc4-IF848	46	31.0	(Peptidase_M16)(UCR_14kD)1	27943.0
6xvf-IF820	46	31.0	(Peptidase_M16)(UCR_14kD)1
6zfs-IF821	46	31.0	(Peptidase_M16)(UCR_14kD)1
6zft-IF794	46	31.0	(Peptidase_M16)(UCR_14kD)1
6zfu-IF796	46	31.0	(Peptidase_M16)(UCR_14kD)1
7dgq-IF788	46	31.0	(Peptidase_M16)(UCR_14kD)1	27943.0
7dgr-IF787	46	31.0	(Peptidase_M16)(UCR_14kD)1	27943.0
7dgs-IF786	46	31.0	(Peptidase_M16)(UCR_14kD)1	27943.0
7dkf-IF784	46	31.0	(Peptidase_M16)(UCR_14kD)1	27943.0
7o37-IF793	46	31.0	(Peptidase_M16)(UCR_14kD)1	27943.0
7o3c-IF792	46	31.0	(Peptidase_M16)(UCR_14kD)1	27943.0
7o3e-IF791	46	31.0	(Peptidase_M16)(UCR_14kD)1	27943.0
7o3h-IF789	46	31.0	(Peptidase_M16)(UCR_14kD)1	27943.0
7r3v-IF822	46	31.0	(Peptidase_M16)(UCR_14kD)1
2d74-IF289	8	38.0	(eIF-5_eIF-2B)(GTP_EFTU)2	11584.0
2dcu-IF288	8	38.0	(eIF-5_eIF-2B)(GTP_EFTU)2	11584.0
2d74-IF291	9	39.0	(eIF-5_eIF-2B)(GTP_EFTU)3	11584.0
2d74-IF293	10	40.0	(eIF-5_eIF-2B)(GTP_EFTU)4	11584.0
2dcu-IF292	10	40.0	(eIF-5_eIF-2B)(GTP_EFTU)4	11584.0
2izv-IF955	11	34.0	(Skp1_POZ)(SOCS_box)1	9714.0
2jz3-IF954	11	34.0	(Skp1_POZ)(SOCS_box)1	9714.0
2qf7-IF219	16	8.0	(Biotin_carb_N)(PYC_OADA)1	50609.0
2qlv-IF80	12	5.0	(AdenylateSensor)(AMPKBI)1	43838.0
2qrc-IF87	12	5.0	(AdenylateSensor)(AMPKBI)1	43838.0
2oox-IF89	12	5.0	(AdenylateSensor)(AMPKBI)1	43838.0
2ooy-IF42	12	5.0	(AdenylateSensor)(AMPKBI)1	43838.0
2qr1-IF85	12	5.0	(AdenylateSensor)(AMPKBI)1	43838.0
2qrd-IF82	12	5.0	(AdenylateSensor)(AMPKBI)1	43838.0
2qre-IF83	12	5.0	(AdenylateSensor)(AMPKBI)1	43838.0
2wu5-IF321	40	11.0	(FAD_binding_2)(Fer2_3)1	23583.0
1kf6-IF341	40	11.0	(FAD_binding_2)(Fer2_3)1	23583.0
1kfy-IF331	40	11.0	(FAD_binding_2)(Fer2_3)1	23583.0
1l0v-IF391	40	11.0	(FAD_binding_2)(Fer2_3)1	23583.0
1nek-IF327	40	11.0	(FAD_binding_2)(Fer2_3)1	23583.0
1nen-IF328	40	11.0	(FAD_binding_2)(Fer2_3)1	23583.0
1yq3-IF305	40	11.0	(FAD_binding_2)(Fer2_3)1	23583.0
1yq4-IF389	40	11.0	(FAD_binding_2)(Fer2_3)1	23583.0
1zoy-IF373	40	11.0	(FAD_binding_2)(Fer2_3)1	23583.0
1zp0-IF374	40	11.0	(FAD_binding_2)(Fer2_3)1	23583.0
2acz-IF329	40	11.0	(FAD_binding_2)(Fer2_3)1	23583.0
2b76-IF316	40	11.0	(FAD_binding_2)(Fer2_3)1	23583.0
2fbw-IF357	40	11.0	(FAD_binding_2)(Fer2_3)1	23583.0
2h88-IF356	40	11.0	(FAD_binding_2)(Fer2_3)1	23583.0
2h89-IF306	40	11.0	(FAD_binding_2)(Fer2_3)1	23583.0
2wdq-IF326	40	11.0	(FAD_binding_2)(Fer2_3)1	23583.0
2wdr-IF323	40	11.0	(FAD_binding_2)(Fer2_3)1	23583.0
2wdv-IF324	40	11.0	(FAD_binding_2)(Fer2_3)1	23583.0
2wp9-IF322	40	11.0	(FAD_binding_2)(Fer2_3)1	23583.0
2wqy-IF358	40	11.0	(FAD_binding_2)(Fer2_3)1	23583.0
2ws3-IF325	40	11.0	(FAD_binding_2)(Fer2_3)1	23583.0
2wu2-IF320	40	11.0	(FAD_binding_2)(Fer2_3)1	23583.0
3abv-IF297	40	11.0	(FAD_binding_2)(Fer2_3)1	23583.0
3ae1-IF379	40	11.0	(FAD_binding_2)(Fer2_3)1	23583.0
3ae2-IF298	40	11.0	(FAD_binding_2)(Fer2_3)1	23583.0
3ae3-IF380	40	11.0	(FAD_binding_2)(Fer2_3)1	23583.0
3ae4-IF381	40	11.0	(FAD_binding_2)(Fer2_3)1	23583.0
3ae5-IF382	40	11.0	(FAD_binding_2)(Fer2_3)1	23583.0
3ae6-IF383	40	11.0	(FAD_binding_2)(Fer2_3)1	23583.0
3ae7-IF384	40	11.0	(FAD_binding_2)(Fer2_3)1	23583.0
3ae8-IF299	40	11.0	(FAD_binding_2)(Fer2_3)1	23583.0
3ae9-IF300	40	11.0	(FAD_binding_2)(Fer2_3)1	23583.0
3aea-IF385	40	11.0	(FAD_binding_2)(Fer2_3)1	23583.0
3aeb-IF301	40	11.0	(FAD_binding_2)(Fer2_3)1	23583.0
3aec-IF387	40	11.0	(FAD_binding_2)(Fer2_3)1	23583.0
3aed-IF386	40	11.0	(FAD_binding_2)(Fer2_3)1	23583.0
3aee-IF375	40	11.0	(FAD_binding_2)(Fer2_3)1	23583.0
3aef-IF378	40	11.0	(FAD_binding_2)(Fer2_3)1	23583.0
3aeg-IF302	40	11.0	(FAD_binding_2)(Fer2_3)1	23583.0
3p4p-IF333	40	11.0	(FAD_binding_2)(Fer2_3)1	23583.0
3p4q-IF335	40	11.0	(FAD_binding_2)(Fer2_3)1	23583.0
3p4r-IF339	40	11.0	(FAD_binding_2)(Fer2_3)1	23583.0
3p4s-IF355	40	11.0	(FAD_binding_2)(Fer2_3)1	23583.0
3sfd-IF376	40	11.0	(FAD_binding_2)(Fer2_3)1	23583.0
3sfe-IF377	40	11.0	(FAD_binding_2)(Fer2_3)1	23583.0
3vr8-IF347	40	11.0	(FAD_binding_2)(Fer2_3)1	23583.0
3vr9-IF353	40	11.0	(FAD_binding_2)(Fer2_3)1	23583.0
3vra-IF351	40	11.0	(FAD_binding_2)(Fer2_3)1	23583.0
3vrb-IF349	40	11.0	(FAD_binding_2)(Fer2_3)1	23583.0
4kx6-IF337	40	11.0	(FAD_binding_2)(Fer2_3)1	23583.0
4ysx-IF346	40	11.0	(FAD_binding_2)(Fer2_3)1	23583.0
4ysy-IF367	40	11.0	(FAD_binding_2)(Fer2_3)1	23583.0
4ysz-IF368	40	11.0	(FAD_binding_2)(Fer2_3)1	23583.0
4yt0-IF318	40	11.0	(FAD_binding_2)(Fer2_3)1	23583.0
4ytm-IF369	40	11.0	(FAD_binding_2)(Fer2_3)1	23583.0
4ytn-IF319	40	11.0	(FAD_binding_2)(Fer2_3)1	23583.0
4ytp-IF388	40	11.0	(FAD_binding_2)(Fer2_3)1	23583.0
4yxd-IF307	40	11.0	(FAD_binding_2)(Fer2_3)1	23583.0
5c2t-IF317	40	11.0	(FAD_binding_2)(Fer2_3)1	23583.0
5c3j-IF366	40	11.0	(FAD_binding_2)(Fer2_3)1	23583.0
5vpn-IF365	40	11.0	(FAD_binding_2)(Fer2_3)1	23583.0
6awf-IF370	40	11.0	(FAD_binding_2)(Fer2_3)1	23583.0
6myo-IF310	40	11.0	(FAD_binding_2)(Fer2_3)1	23583.0
6myp-IF311	40	11.0	(FAD_binding_2)(Fer2_3)1	23583.0
6myq-IF304	40	11.0	(FAD_binding_2)(Fer2_3)1	23583.0
6myr-IF296	40	11.0	(FAD_binding_2)(Fer2_3)1	23583.0
6mys-IF303	40	11.0	(FAD_binding_2)(Fer2_3)1	23583.0
6myt-IF308	40	11.0	(FAD_binding_2)(Fer2_3)1	23583.0
6myu-IF309	40	11.0	(FAD_binding_2)(Fer2_3)1	23583.0
2ya3-IF73	12	5.0	(AdenylateSensor)(AMPKBI)1	43838.0
2v8q-IF78	12	5.0	(AdenylateSensor)(AMPKBI)1	43838.0
2v92-IF77	12	5.0	(AdenylateSensor)(AMPKBI)1	43838.0
2v9j-IF76	12	5.0	(AdenylateSensor)(AMPKBI)1	43838.0
2y8l-IF75	12	5.0	(AdenylateSensor)(AMPKBI)1	43838.0
2y8q-IF74	12	5.0	(AdenylateSensor)(AMPKBI)1	43838.0
2z7f-IF981	1	36.0	(Trypsin)(WAP)1	50666.0
3cir-IF314	40	11.0	(FAD_binding_2)(Fer2_3)1	23583.0
3j6b-IF616	41	20.0	(MRP-L27)(MRP-L47)1	31592.0
5mrc-IF615	41	20.0	(MRP-L27)(MRP-L47)1	31592.0
5mre-IF614	41	20.0	(MRP-L27)(MRP-L47)1	31592.0
5mrf-IF613	41	20.0	(MRP-L27)(MRP-L47)1	31592.0
3jaq-IF283	13	37.0	(eIF-5_eIF-2B)(GTP_EFTU)1
3jap-IF284	13	37.0	(eIF-5_eIF-2B)(GTP_EFTU)1	18876.0
6fyx-IF282	13	37.0	(eIF-5_eIF-2B)(GTP_EFTU)1	18876.0
6fyy-IF285	13	37.0	(eIF-5_eIF-2B)(GTP_EFTU)1	18876.0
6gsm-IF274	13	37.0	(eIF-5_eIF-2B)(GTP_EFTU)1	18876.0
6gsn-IF278	13	37.0	(eIF-5_eIF-2B)(GTP_EFTU)1	18876.0
3kz1-IF902	14	25.0	(PH_16)(Ras)1	50962.0
3t06-IF913	15	26.0	(PH_16)(Ras)2	2891.0
1x86-IF906	15	26.0	(PH_16)(Ras)2	2891.0
1xcg-IF908	15	26.0	(PH_16)(Ras)2	2891.0
5jhg-IF912	15	26.0	(PH_16)(Ras)2	2891.0
5jhh-IF907	15	26.0	(PH_16)(Ras)2	2891.0
3te5-IF71	12	5.0	(AdenylateSensor)(AMPKBI)1	19378.0
3t4n-IF72	12	5.0	(AdenylateSensor)(AMPKBI)1	19378.0
3tdh-IF70	12	5.0	(AdenylateSensor)(AMPKBI)1	19378.0
3tw7-IF212	16	8.0	(Biotin_carb_N)(PYC_OADA)1	41102.0
3tw6-IF214	16	8.0	(Biotin_carb_N)(PYC_OADA)1	41102.0
3vrb-IF425	17	12.0	(FAD_binding_2)(Fer2_3)2
3vr8-IF422	17	12.0	(FAD_binding_2)(Fer2_3)2
3vr9-IF426	17	12.0	(FAD_binding_2)(Fer2_3)2
3vra-IF423	17	12.0	(FAD_binding_2)(Fer2_3)2
4ysx-IF421	17	12.0	(FAD_binding_2)(Fer2_3)2
4ysy-IF418	17	12.0	(FAD_binding_2)(Fer2_3)2
4ysz-IF419	17	12.0	(FAD_binding_2)(Fer2_3)2
4ytm-IF420	17	12.0	(FAD_binding_2)(Fer2_3)2
4ytn-IF424	17	12.0	(FAD_binding_2)(Fer2_3)2
5c3j-IF417	17	12.0	(FAD_binding_2)(Fer2_3)2
3zjy-IF472	18	16.0	(Importin_rep)(Ras)1	16353.0
2x19-IF475	18	16.0	(Importin_rep)(Ras)1	16353.0
3zkj-IF960	11	34.0	(Skp1_POZ)(SOCS_box)1	9714.0
3zng-IF958	11	34.0	(Skp1_POZ)(SOCS_box)1	9714.0
6v9h-IF943	11	34.0	(Skp1_POZ)(SOCS_box)1	9714.0
4a49-IF931	0	32.0	(Prok-RING_4)(UQ_con)1	15950.0
4a4c-IF925	0	32.0	(Prok-RING_4)(UQ_con)1	15950.0
3zni-IF927	0	32.0	(Prok-RING_4)(UQ_con)1	15950.0
4a4b-IF924	0	32.0	(Prok-RING_4)(UQ_con)1	15950.0
4cfh-IF91	12	5.0	(AdenylateSensor)(AMPKBI)1	43838.0
4doq-IF979	1	36.0	(Trypsin)(WAP)1	50666.0
4eag-IF69	12	5.0	(AdenylateSensor)(AMPKBI)1	43838.0
4eaj-IF68	12	5.0	(AdenylateSensor)(AMPKBI)1	43838.0
4eai-IF67	12	5.0	(AdenylateSensor)(AMPKBI)1	43838.0
4eal-IF66	19	5.0	(AdenylateSensor)(AMPKBI)1	43838.0
4eak-IF65	19	5.0	(AdenylateSensor)(AMPKBI)1	43838.0
4ffb-IF271	20	9.0	(CLASP_N)(Tubulin)1	20208.0
4hi9-IF102	21	7.0	(Ank_2)(LIM)2	45420.0
3f6q-IF103	21	7.0	(Ank_2)(LIM)2	45420.0
3ixe-IF105	21	7.0	(Ank_2)(LIM)2	45420.0
4hi8-IF104	21	7.0	(Ank_2)(LIM)2	45420.0
4hi9-IF95	22	6.0	(Ank_2)(LIM)1	45420.0
3f6q-IF96	22	6.0	(Ank_2)(LIM)1	45420.0
3ixe-IF98	22	6.0	(Ank_2)(LIM)1	45420.0
4hi8-IF97	22	6.0	(Ank_2)(LIM)1	45420.0
4jgh-IF953	11	34.0	(Skp1_POZ)(SOCS_box)1	9714.0
4khb-IF971	23	33.0	(SPT16)(SSrecog)1	66168.0
4qsk-IF210	16	8.0	(Biotin_carb_N)(PYC_OADA)1	50609.0
4qsh-IF211	16	8.0	(Biotin_carb_N)(PYC_OADA)1	50609.0
4qsl-IF209	16	8.0	(Biotin_carb_N)(PYC_OADA)1	50609.0
4rer-IF64	12	5.0	(AdenylateSensor)(AMPKBI)1	17083.0
4rew-IF63	12	5.0	(AdenylateSensor)(AMPKBI)1	17083.0
7jij-IF38	12	5.0	(AdenylateSensor)(AMPKBI)1	17083.0
4u3j-IF270	20	9.0	(CLASP_N)(Tubulin)1	20208.0
4ux8-IF449	24	14.0	(GDNF)(RET_CLD3)1	22976.0
4ysx-IF435	25	13.0	(FAD_binding_2)(Fer2_3)3
3vr8-IF436	25	13.0	(FAD_binding_2)(Fer2_3)3
3vr9-IF439	25	13.0	(FAD_binding_2)(Fer2_3)3
3vra-IF438	25	13.0	(FAD_binding_2)(Fer2_3)3
3vrb-IF437	25	13.0	(FAD_binding_2)(Fer2_3)3
4ysy-IF429	25	13.0	(FAD_binding_2)(Fer2_3)3
4ysz-IF430	25	13.0	(FAD_binding_2)(Fer2_3)3
4yt0-IF433	25	13.0	(FAD_binding_2)(Fer2_3)3
4ytm-IF431	25	13.0	(FAD_binding_2)(Fer2_3)3
4ytn-IF434	25	13.0	(FAD_binding_2)(Fer2_3)3
5c2t-IF432	25	13.0	(FAD_binding_2)(Fer2_3)3
5c3j-IF428	25	13.0	(FAD_binding_2)(Fer2_3)3
5c3l-IF748	51	24.0	(Nsp1_C)(Nup54)1	63821.0
5f0p-IF934	26	29.0	(PX)(Vps26)1	64759.0
5f0j-IF933	26	29.0	(PX)(Vps26)1	64759.0
5f0l-IF935	26	29.0	(PX)(Vps26)1	64759.0
5f0m-IF936	26	29.0	(PX)(Vps26)1	64759.0
7blo-IF932	26	29.0	(PX)(Vps26)1	64759.0
5f0p-IF939	27	30.0	(PX)(Vps26)2	64759.0
5f0j-IF938	27	30.0	(PX)(Vps26)2	64759.0
5f0l-IF940	27	30.0	(PX)(Vps26)2	64759.0
5f0m-IF941	27	30.0	(PX)(Vps26)2	64759.0
5ijo-IF745	51	24.0	(Nsp1_C)(Nup54)1	63821.0
5ijn-IF746	51	24.0	(Nsp1_C)(Nup54)1	63821.0
5jbh-IF287	13	37.0	(eIF-5_eIF-2B)(GTP_EFTU)1	60788.0
5lnk-IF713	44	22.0	(NDUF_B7)(NDUF_B8)2	70770.0
5okz-IF479	28	17.0	(KH_6)(MPP6)1	61447.0
5vj1-IF35	29	2.0	(ACP)(Mal_decarbox_Al)1	59655.0
5vit-IF31	29	2.0	(ACP)(Mal_decarbox_Al)1	59655.0
5vyz-IF221	16	8.0	(Biotin_carb_N)(PYC_OADA)1	50609.0
5vz0-IF224	16	8.0	(Biotin_carb_N)(PYC_OADA)1	50609.0
5vzj-IF478	28	17.0	(KH_6)(MPP6)1	61447.0
5x6v-IF469	39	15.0	(Gtr1_RagA)(LAMTOR)1	70051.0
6ehr-IF468	39	15.0	(Gtr1_RagA)(LAMTOR)1	70051.0
5xgj-IF923	30	28.0	(PI3_PI4_kinase)(SH2)1	9560.0
4l1b-IF920	30	28.0	(PI3_PI4_kinase)(SH2)1	9560.0
4l23-IF918	30	28.0	(PI3_PI4_kinase)(SH2)1	9560.0
4l2y-IF921	30	28.0	(PI3_PI4_kinase)(SH2)1	9560.0
5xgh-IF922	30	28.0	(PI3_PI4_kinase)(SH2)1	9560.0
5xgi-IF919	30	28.0	(PI3_PI4_kinase)(SH2)1	9560.0
5xmj-IF345	40	11.0	(FAD_binding_2)(Fer2_3)1	23583.0
1e7p-IF363	40	11.0	(FAD_binding_2)(Fer2_3)1	23583.0
1qlb-IF362	40	11.0	(FAD_binding_2)(Fer2_3)1	23583.0
2bs2-IF361	40	11.0	(FAD_binding_2)(Fer2_3)1	23583.0
2bs3-IF359	40	11.0	(FAD_binding_2)(Fer2_3)1	23583.0
2bs4-IF360	40	11.0	(FAD_binding_2)(Fer2_3)1	23583.0
5xmj-IF427	31	12.0	(FAD_binding_2)(Fer2_3)2
5z3g-IF718	32	23.0	(Nop52)(Ribosomal_L28e)1	2556.0
6b1u-IF55	12	5.0	(AdenylateSensor)(AMPKBI)1	17083.0
4cfe-IF40	12	5.0	(AdenylateSensor)(AMPKBI)1	17083.0
4cff-IF57	12	5.0	(AdenylateSensor)(AMPKBI)1	17083.0
5ezv-IF59	12	5.0	(AdenylateSensor)(AMPKBI)1	17083.0
5iso-IF62	12	5.0	(AdenylateSensor)(AMPKBI)1	17083.0
6b2e-IF54	12	5.0	(AdenylateSensor)(AMPKBI)1	17083.0
7myj-IF61	12	5.0	(AdenylateSensor)(AMPKBI)1	17083.0
6bc0-IF901	14	25.0	(PH_16)(Ras)1	50962.0
6bc1-IF900	14	25.0	(PH_16)(Ras)1	50962.0
6bca-IF898	14	25.0	(PH_16)(Ras)1	50962.0
6bcb-IF897	14	25.0	(PH_16)(Ras)1	50962.0
6bca-IF917	33	27.0	(PH_16)(Ras)3
6bcb-IF915	33	27.0	(PH_16)(Ras)3	50962.0
6c5x-IF948	11	34.0	(Skp1_POZ)(SOCS_box)1	9714.0
6c9g-IF52	12	5.0	(AdenylateSensor)(AMPKBI)1	17083.0
4zhx-IF56	12	5.0	(AdenylateSensor)(AMPKBI)1	17083.0
5kq5-IF45	12	5.0	(AdenylateSensor)(AMPKBI)1	17083.0
5t5t-IF46	12	5.0	(AdenylateSensor)(AMPKBI)1	17083.0
5ufu-IF47	12	5.0	(AdenylateSensor)(AMPKBI)1	17083.0
6c9f-IF53	12	5.0	(AdenylateSensor)(AMPKBI)1	17083.0
6c9h-IF44	12	5.0	(AdenylateSensor)(AMPKBI)1	17083.0
6c9j-IF48	12	5.0	(AdenylateSensor)(AMPKBI)1	17083.0
6e4t-IF49	12	5.0	(AdenylateSensor)(AMPKBI)1	17083.0
6e4u-IF50	12	5.0	(AdenylateSensor)(AMPKBI)1	17083.0
6e4w-IF51	12	5.0	(AdenylateSensor)(AMPKBI)1	17083.0
6cb1-IF719	32	23.0	(Nop52)(Ribosomal_L28e)1	2556.0
6c0f-IF720	32	23.0	(Nop52)(Ribosomal_L28e)1	2556.0
6d6r-IF481	28	17.0	(KH_6)(MPP6)1	61447.0
6d6q-IF482	28	17.0	(KH_6)(MPP6)1	61447.0
6gl7-IF446	37	14.0	(GDNF)(RET_CLD3)1	26606.0
6h25-IF480	28	17.0	(KH_6)(MPP6)1	61447.0
6i4x-IF946	11	34.0	(Skp1_POZ)(SOCS_box)1	9714.0
2c9w-IF956	11	34.0	(Skp1_POZ)(SOCS_box)1	9714.0
5bo4-IF952	11	34.0	(Skp1_POZ)(SOCS_box)1	9714.0
6i5n-IF944	11	34.0	(Skp1_POZ)(SOCS_box)1	9714.0
7m6t-IF942	11	34.0	(Skp1_POZ)(SOCS_box)1	9714.0
6i5j-IF945	11	34.0	(Skp1_POZ)(SOCS_box)1	9714.0
6jwp-IF467	39	15.0	(Gtr1_RagA)(LAMTOR)1	70051.0
6kj6-IF273	34	10.0	(Crl)(Sigma70_r1_2)1	46162.0
6omf-IF272	34	10.0	(Crl)(Sigma70_r1_2)1	46162.0
6lum-IF312	40	11.0	(FAD_binding_2)(Fer2_3)1	23583.0
6mze-IF268	35	9.0	(CLASP_N)(Tubulin)1
6mzf-IF269	20	9.0	(CLASP_N)(Tubulin)1	20208.0
6mzg-IF264	20	9.0	(CLASP_N)(Tubulin)1	20208.0
6nzd-IF465	39	15.0	(Gtr1_RagA)(LAMTOR)1	70051.0
6q2j-IF445	36	14.0	(GDNF)(RET_CLD3)1	12597.0
6q2n-IF443	37	14.0	(GDNF)(RET_CLD3)1	12601.0
6q2s-IF442	37	14.0	(GDNF)(RET_CLD3)1	12601.0
6q2r-IF447	37	14.0	(GDNF)(RET_CLD3)1	12601.0
6q2o-IF448	37	14.0	(GDNF)(RET_CLD3)1	12601.0
6qg3-IF286	13	37.0	(eIF-5_eIF-2B)(GTP_EFTU)1	18876.0
6t15-IF839	38	31.0	(Peptidase_M16)(UCR_14kD)1	32550.0
1ezv-IF831	38	31.0	(Peptidase_M16)(UCR_14kD)1
1kb9-IF832	38	31.0	(Peptidase_M16)(UCR_14kD)1
1kyo-IF830	38	31.0	(Peptidase_M16)(UCR_14kD)1	32550.0
1p84-IF833	38	31.0	(Peptidase_M16)(UCR_14kD)1
2ibz-IF834	38	31.0	(Peptidase_M16)(UCR_14kD)1
3cx5-IF829	38	31.0	(Peptidase_M16)(UCR_14kD)1	32550.0
3cxh-IF828	38	31.0	(Peptidase_M16)(UCR_14kD)1	32550.0
4pd4-IF827	38	31.0	(Peptidase_M16)(UCR_14kD)1
6giq-IF815	38	31.0	(Peptidase_M16)(UCR_14kD)1	32550.0
6hu9-IF814	38	31.0	(Peptidase_M16)(UCR_14kD)1	32550.0
6t0b-IF840	38	31.0	(Peptidase_M16)(UCR_14kD)1	32550.0
6ymx-IF802	38	31.0	(Peptidase_M16)(UCR_14kD)1	32550.0
7rja-IF783	38	31.0	(Peptidase_M16)(UCR_14kD)1	32550.0
7rje-IF782	38	31.0	(Peptidase_M16)(UCR_14kD)1	32550.0
6u62-IF464	39	15.0	(Gtr1_RagA)(LAMTOR)1	70051.0
6upk-IF970	23	33.0	(SPT16)(SSrecog)1	66168.0
6upl-IF972	23	33.0	(SPT16)(SSrecog)1	66168.0
6wj3-IF470	39	15.0	(Gtr1_RagA)(LAMTOR)1	70051.0
6ulg-IF463	39	15.0	(Gtr1_RagA)(LAMTOR)1	70051.0
6wj2-IF471	39	15.0	(Gtr1_RagA)(LAMTOR)1	70051.0
7t3b-IF461	39	15.0	(Gtr1_RagA)(LAMTOR)1	70051.0
7t3c-IF460	39	15.0	(Gtr1_RagA)(LAMTOR)1	70051.0
8dhb-IF458	39	15.0	(Gtr1_RagA)(LAMTOR)1	70051.0
6wu6-IF372	40	11.0	(FAD_binding_2)(Fer2_3)1	23583.0
7jz2-IF371	40	11.0	(FAD_binding_2)(Fer2_3)1	23583.0
6xyw-IF617	41	20.0	(MRP-L27)(MRP-L47)1	17625.0
6ywv-IF602	41	20.0	(MRP-L27)(MRP-L47)1	31592.0
6ywe-IF604	41	20.0	(MRP-L27)(MRP-L47)1	31592.0
6yws-IF603	41	20.0	(MRP-L27)(MRP-L47)1	31592.0
6ywx-IF601	41	20.0	(MRP-L27)(MRP-L47)1	31592.0
6ywy-IF600	41	20.0	(MRP-L27)(MRP-L47)1	31592.0
6z1p-IF599	41	20.0	(MRP-L27)(MRP-L47)1	17625.0
6zbb-IF197	42	4.0	(ATP-synt_G)(Mt_ATP-synt_B)1	21276.0
6za9-IF196	42	4.0	(ATP-synt_G)(Mt_ATP-synt_B)1	21276.0
6ziq-IF193	42	4.0	(ATP-synt_G)(Mt_ATP-synt_B)1	21276.0
6tt7-IF192	42	4.0	(ATP-synt_G)(Mt_ATP-synt_B)1	21276.0
6zit-IF194	42	4.0	(ATP-synt_G)(Mt_ATP-synt_B)1	21276.0
6ziu-IF198	42	4.0	(ATP-synt_G)(Mt_ATP-synt_B)1	21276.0
6zpo-IF190	42	4.0	(ATP-synt_G)(Mt_ATP-synt_B)1	21276.0
6zqm-IF171	42	4.0	(ATP-synt_G)(Mt_ATP-synt_B)1	21276.0
6zqn-IF191	42	4.0	(ATP-synt_G)(Mt_ATP-synt_B)1	21276.0
7ajb-IF172	42	4.0	(ATP-synt_G)(Mt_ATP-synt_B)1	21276.0
7ajc-IF174	42	4.0	(ATP-synt_G)(Mt_ATP-synt_B)1	21276.0
7ajd-IF176	42	4.0	(ATP-synt_G)(Mt_ATP-synt_B)1	21276.0
7aje-IF178	42	4.0	(ATP-synt_G)(Mt_ATP-synt_B)1	21276.0
7ajf-IF180	42	4.0	(ATP-synt_G)(Mt_ATP-synt_B)1	21276.0
7ajg-IF182	42	4.0	(ATP-synt_G)(Mt_ATP-synt_B)1	21276.0
7ajh-IF184	42	4.0	(ATP-synt_G)(Mt_ATP-synt_B)1	21276.0
7aji-IF186	42	4.0	(ATP-synt_G)(Mt_ATP-synt_B)1	21276.0
7ajj-IF188	42	4.0	(ATP-synt_G)(Mt_ATP-synt_B)1	21276.0
6zmr-IF195	39	4.0	(ATP-synt_G)(Mt_ATP-synt_B)1	21276.0
6zr2-IF663	49	21.0	(NDUF_B7)(NDUF_B8)1	57424.0
5xtc-IF691	49	21.0	(NDUF_B7)(NDUF_B8)1	57424.0
5xtd-IF690	49	21.0	(NDUF_B7)(NDUF_B8)1	57424.0
5xth-IF689	49	21.0	(NDUF_B7)(NDUF_B8)1	57424.0
5xti-IF688	49	21.0	(NDUF_B7)(NDUF_B8)1	57424.0
6g2j-IF654	49	21.0	(NDUF_B7)(NDUF_B8)1	57424.0
6g72-IF705	49	21.0	(NDUF_B7)(NDUF_B8)1	57424.0
6q9b-IF704	49	21.0	(NDUF_B7)(NDUF_B8)1	57424.0
6qa9-IF703	49	21.0	(NDUF_B7)(NDUF_B8)1	57424.0
6qbx-IF702	49	21.0	(NDUF_B7)(NDUF_B8)1	57424.0
6qc2-IF701	49	21.0	(NDUF_B7)(NDUF_B8)1	57424.0
6qc3-IF657	49	21.0	(NDUF_B7)(NDUF_B8)1	57424.0
6qc4-IF700	49	21.0	(NDUF_B7)(NDUF_B8)1	57424.0
6qc5-IF699	49	21.0	(NDUF_B7)(NDUF_B8)1	57424.0
6qc6-IF698	49	21.0	(NDUF_B7)(NDUF_B8)1	57424.0
6qc7-IF697	49	21.0	(NDUF_B7)(NDUF_B8)1	57424.0
6qc8-IF696	49	21.0	(NDUF_B7)(NDUF_B8)1	57424.0
6qc9-IF695	49	21.0	(NDUF_B7)(NDUF_B8)1	57424.0
6qca-IF694	49	21.0	(NDUF_B7)(NDUF_B8)1	57424.0
6qcf-IF693	49	21.0	(NDUF_B7)(NDUF_B8)1	57424.0
6zka-IF685	49	21.0	(NDUF_B7)(NDUF_B8)1	57424.0
6zkb-IF684	49	21.0	(NDUF_B7)(NDUF_B8)1	57424.0
6zkc-IF683	49	21.0	(NDUF_B7)(NDUF_B8)1	57424.0
6zkd-IF682	49	21.0	(NDUF_B7)(NDUF_B8)1	57424.0
6zke-IF681	49	21.0	(NDUF_B7)(NDUF_B8)1	57424.0
6zkf-IF680	49	21.0	(NDUF_B7)(NDUF_B8)1	57424.0
6zkg-IF679	49	21.0	(NDUF_B7)(NDUF_B8)1	57424.0
6zkh-IF678	49	21.0	(NDUF_B7)(NDUF_B8)1	57424.0
6zki-IF677	49	21.0	(NDUF_B7)(NDUF_B8)1	57424.0
6zkj-IF676	49	21.0	(NDUF_B7)(NDUF_B8)1	57424.0
6zkk-IF675	49	21.0	(NDUF_B7)(NDUF_B8)1	57424.0
6zkl-IF674	49	21.0	(NDUF_B7)(NDUF_B8)1	57424.0
6zkm-IF673	49	21.0	(NDUF_B7)(NDUF_B8)1	57424.0
6zkn-IF672	49	21.0	(NDUF_B7)(NDUF_B8)1	57424.0
6zko-IF671	49	21.0	(NDUF_B7)(NDUF_B8)1	57424.0
6zkp-IF670	49	21.0	(NDUF_B7)(NDUF_B8)1	57424.0
6zkq-IF669	49	21.0	(NDUF_B7)(NDUF_B8)1	57424.0
6zkr-IF668	49	21.0	(NDUF_B7)(NDUF_B8)1	57424.0
6zks-IF667	49	21.0	(NDUF_B7)(NDUF_B8)1	57424.0
6zkt-IF666	49	21.0	(NDUF_B7)(NDUF_B8)1	57424.0
6zku-IF665	49	21.0	(NDUF_B7)(NDUF_B8)1	57424.0
6zkv-IF664	49	21.0	(NDUF_B7)(NDUF_B8)1	57424.0
6ztq-IF662	49	21.0	(NDUF_B7)(NDUF_B8)1	57424.0
7ak5-IF661	49	21.0	(NDUF_B7)(NDUF_B8)1	57424.0
7ak6-IF660	49	21.0	(NDUF_B7)(NDUF_B8)1	57424.0
7b93-IF652	49	21.0	(NDUF_B7)(NDUF_B8)1	57424.0
7psa-IF651	49	21.0	(NDUF_B7)(NDUF_B8)1	57424.0
7qsd-IF650	49	21.0	(NDUF_B7)(NDUF_B8)1	57424.0
7qsk-IF649	49	21.0	(NDUF_B7)(NDUF_B8)1	57424.0
7qsl-IF648	49	21.0	(NDUF_B7)(NDUF_B8)1	57424.0
7qsm-IF647	49	21.0	(NDUF_B7)(NDUF_B8)1	57424.0
7qsn-IF646	49	21.0	(NDUF_B7)(NDUF_B8)1	57424.0
7qso-IF645	49	21.0	(NDUF_B7)(NDUF_B8)1	57424.0
7v2c-IF644	49	21.0	(NDUF_B7)(NDUF_B8)1	57424.0
7v2d-IF643	49	21.0	(NDUF_B7)(NDUF_B8)1	57424.0
7v2e-IF642	49	21.0	(NDUF_B7)(NDUF_B8)1	57424.0
7v2f-IF641	49	21.0	(NDUF_B7)(NDUF_B8)1	57424.0
7v2h-IF640	49	21.0	(NDUF_B7)(NDUF_B8)1	57424.0
7v2k-IF639	49	21.0	(NDUF_B7)(NDUF_B8)1	57424.0
7v2r-IF638	49	21.0	(NDUF_B7)(NDUF_B8)1	57424.0
7v30-IF637	49	21.0	(NDUF_B7)(NDUF_B8)1	57424.0
7v31-IF636	49	21.0	(NDUF_B7)(NDUF_B8)1	57424.0
7v32-IF635	49	21.0	(NDUF_B7)(NDUF_B8)1	57424.0
7v33-IF634	49	21.0	(NDUF_B7)(NDUF_B8)1	57424.0
7v3m-IF633	49	21.0	(NDUF_B7)(NDUF_B8)1	57424.0
7vbl-IF632	49	21.0	(NDUF_B7)(NDUF_B8)1	57424.0
7vbp-IF631	49	21.0	(NDUF_B7)(NDUF_B8)1	57424.0
7vc0-IF630	49	21.0	(NDUF_B7)(NDUF_B8)1	57424.0
7vwl-IF629	49	21.0	(NDUF_B7)(NDUF_B8)1	57424.0
7zd6-IF628	49	21.0	(NDUF_B7)(NDUF_B8)1	57424.0
7zdh-IF627	49	21.0	(NDUF_B7)(NDUF_B8)1	57424.0
7zdj-IF626	49	21.0	(NDUF_B7)(NDUF_B8)1	57424.0
7zdm-IF625	49	21.0	(NDUF_B7)(NDUF_B8)1	57424.0
7zdp-IF624	49	21.0	(NDUF_B7)(NDUF_B8)1	57424.0
7zeb-IF623	49	21.0	(NDUF_B7)(NDUF_B8)1	57424.0
7a09-IF281	13	37.0	(eIF-5_eIF-2B)(GTP_EFTU)1	69148.0
6zp4-IF276	13	37.0	(eIF-5_eIF-2B)(GTP_EFTU)1	69148.0
7aml-IF441	37	14.0	(GDNF)(RET_CLD3)1	10783.0
7ase-IF275	43	37.0	(eIF-5_eIF-2B)(GTP_EFTU)1	17964.0
7d4i-IF476	28	17.0	(KH_6)(MPP6)1	61447.0
6fsz-IF477	28	17.0	(KH_6)(MPP6)1	61447.0
7d6x-IF294	40	11.0	(FAD_binding_2)(Fer2_3)1	23583.0
7d6v-IF295	40	11.0	(FAD_binding_2)(Fer2_3)1	23583.0
7dkf-IF707	44	22.0	(NDUF_B7)(NDUF_B8)2	70770.0
7dgq-IF712	44	22.0	(NDUF_B7)(NDUF_B8)2	70770.0
7dgr-IF711	44	22.0	(NDUF_B7)(NDUF_B8)2	70770.0
7dgs-IF710	44	22.0	(NDUF_B7)(NDUF_B8)2	70770.0
7dgz-IF709	44	22.0	(NDUF_B7)(NDUF_B8)2	70770.0
7dh0-IF708	44	22.0	(NDUF_B7)(NDUF_B8)2	70770.0
7jhh-IF39	45	5.0	(AdenylateSensor)(AMPKBI)1	43838.0
7jhg-IF43	45	5.0	(AdenylateSensor)(AMPKBI)1	43838.0
7m74-IF37	45	5.0	(AdenylateSensor)(AMPKBI)1	43838.0
7jrd-IF977	48	35.0	(TbpB_B_D)(Transferrin)1
7jrp-IF799	46	31.0	(Peptidase_M16)(UCR_14kD)1	1357.0
7jrg-IF800	46	31.0	(Peptidase_M16)(UCR_14kD)1	1357.0
7khr-IF145	47	3.0	(ATP-synt_C)(Renin_r)1	63777.0
6xbw-IF142	47	3.0	(ATP-synt_C)(Renin_r)1	63777.0
6xby-IF141	47	3.0	(ATP-synt_C)(Renin_r)1	63777.0
7u8q-IF108	47	3.0	(ATP-synt_C)(Renin_r)1	56188.0
7unf-IF106	47	3.0	(ATP-synt_C)(Renin_r)1	63777.0
7n85-IF743	51	24.0	(Nsp1_C)(Nup54)1	20008.0
7n88-IF976	48	35.0	(TbpB_B_D)(Transferrin)1	20926.0
7n9f-IF739	51	24.0	(Nsp1_C)(Nup54)1	20008.0
7nky-IF969	23	33.0	(SPT16)(SSrecog)1	66168.0
7o71-IF658	49	21.0	(NDUF_B7)(NDUF_B8)1	57424.0
6rfq-IF656	49	21.0	(NDUF_B7)(NDUF_B8)1	57424.0
6rfr-IF655	49	21.0	(NDUF_B7)(NDUF_B8)1	57424.0
6rfs-IF692	49	21.0	(NDUF_B7)(NDUF_B8)1	57424.0
6y79-IF687	49	21.0	(NDUF_B7)(NDUF_B8)1	57424.0
6yj4-IF686	49	21.0	(NDUF_B7)(NDUF_B8)1	57424.0
7b0n-IF653	49	21.0	(NDUF_B7)(NDUF_B8)1	57424.0
7o6y-IF659	49	21.0	(NDUF_B7)(NDUF_B8)1	57424.0
7ohx-IF714	32	23.0	(Nop52)(Ribosomal_L28e)1	2556.0
6em1-IF717	32	23.0	(Nop52)(Ribosomal_L28e)1	2556.0
7ohs-IF716	32	23.0	(Nop52)(Ribosomal_L28e)1	2556.0
7ohw-IF715	32	23.0	(Nop52)(Ribosomal_L28e)1	2556.0
7oib-IF495	50	19.0	(MRP-63)(Ribosomal_L30)1	29985.0
3j7y-IF548	50	19.0	(MRP-63)(Ribosomal_L30)1	29985.0
3j9m-IF547	50	19.0	(MRP-63)(Ribosomal_L30)1	29985.0
5aj4-IF546	50	19.0	(MRP-63)(Ribosomal_L30)1	29985.0
5ool-IF545	50	19.0	(MRP-63)(Ribosomal_L30)1	29985.0
5oom-IF544	50	19.0	(MRP-63)(Ribosomal_L30)1	29985.0
6gaw-IF543	50	19.0	(MRP-63)(Ribosomal_L30)1	29985.0
6gb2-IF542	50	19.0	(MRP-63)(Ribosomal_L30)1	29985.0
6i9r-IF520	50	19.0	(MRP-63)(Ribosomal_L30)1	29985.0
6nu2-IF541	50	19.0	(MRP-63)(Ribosomal_L30)1	29985.0
6nu3-IF540	50	19.0	(MRP-63)(Ribosomal_L30)1	29985.0
6vlz-IF539	50	19.0	(MRP-63)(Ribosomal_L30)1	29985.0
6vmi-IF538	50	19.0	(MRP-63)(Ribosomal_L30)1	29985.0
6ydp-IF537	50	19.0	(MRP-63)(Ribosomal_L30)1	29985.0
6ydw-IF536	50	19.0	(MRP-63)(Ribosomal_L30)1	29985.0
6zm5-IF535	50	19.0	(MRP-63)(Ribosomal_L30)1	29985.0
6zm6-IF533	50	19.0	(MRP-63)(Ribosomal_L30)1	29985.0
6zs9-IF532	50	19.0	(MRP-63)(Ribosomal_L30)1	29985.0
6zsa-IF490	50	19.0	(MRP-63)(Ribosomal_L30)1	29985.0
6zsb-IF531	50	19.0	(MRP-63)(Ribosomal_L30)1	29985.0
6zsc-IF530	50	19.0	(MRP-63)(Ribosomal_L30)1	29985.0
6zsd-IF529	50	19.0	(MRP-63)(Ribosomal_L30)1	29985.0
6zse-IF528	50	19.0	(MRP-63)(Ribosomal_L30)1	29985.0
6zsg-IF527	50	19.0	(MRP-63)(Ribosomal_L30)1	29985.0
7a5f-IF526	50	19.0	(MRP-63)(Ribosomal_L30)1	29985.0
7a5g-IF525	50	19.0	(MRP-63)(Ribosomal_L30)1	29985.0
7a5h-IF524	50	19.0	(MRP-63)(Ribosomal_L30)1	29985.0
7a5i-IF523	50	19.0	(MRP-63)(Ribosomal_L30)1	29985.0
7a5j-IF522	50	19.0	(MRP-63)(Ribosomal_L30)1	29985.0
7a5k-IF521	50	19.0	(MRP-63)(Ribosomal_L30)1	29985.0
7l08-IF519	50	19.0	(MRP-63)(Ribosomal_L30)1	29985.0
7l20-IF518	50	19.0	(MRP-63)(Ribosomal_L30)1	29985.0
7nqh-IF517	50	19.0	(MRP-63)(Ribosomal_L30)1	29985.0
7nql-IF516	50	19.0	(MRP-63)(Ribosomal_L30)1	29985.0
7nsh-IF515	50	19.0	(MRP-63)(Ribosomal_L30)1	29985.0
7nsi-IF514	50	19.0	(MRP-63)(Ribosomal_L30)1	29985.0
7nsj-IF513	50	19.0	(MRP-63)(Ribosomal_L30)1	29985.0
7o9k-IF512	50	19.0	(MRP-63)(Ribosomal_L30)1	29985.0
7o9m-IF511	50	19.0	(MRP-63)(Ribosomal_L30)1	29985.0
7odr-IF510	50	19.0	(MRP-63)(Ribosomal_L30)1	29985.0
7ods-IF509	50	19.0	(MRP-63)(Ribosomal_L30)1	29985.0
7odt-IF508	50	19.0	(MRP-63)(Ribosomal_L30)1	29985.0
7of0-IF507	50	19.0	(MRP-63)(Ribosomal_L30)1	29985.0
7of2-IF506	50	19.0	(MRP-63)(Ribosomal_L30)1	29985.0
7of3-IF505	50	19.0	(MRP-63)(Ribosomal_L30)1	29985.0
7of4-IF504	50	19.0	(MRP-63)(Ribosomal_L30)1	29985.0
7of5-IF503	50	19.0	(MRP-63)(Ribosomal_L30)1	29985.0
7of6-IF502	50	19.0	(MRP-63)(Ribosomal_L30)1	29985.0
7of7-IF501	50	19.0	(MRP-63)(Ribosomal_L30)1	29985.0
7og4-IF534	50	19.0	(MRP-63)(Ribosomal_L30)1	29985.0
7oi6-IF500	50	19.0	(MRP-63)(Ribosomal_L30)1	29985.0
7oi7-IF499	50	19.0	(MRP-63)(Ribosomal_L30)1	29985.0
7oi8-IF498	50	19.0	(MRP-63)(Ribosomal_L30)1	29985.0
7oi9-IF497	50	19.0	(MRP-63)(Ribosomal_L30)1	29985.0
7oia-IF496	50	19.0	(MRP-63)(Ribosomal_L30)1	29985.0
7oic-IF494	50	19.0	(MRP-63)(Ribosomal_L30)1	29985.0
7oid-IF493	50	19.0	(MRP-63)(Ribosomal_L30)1	29985.0
7oie-IF492	50	19.0	(MRP-63)(Ribosomal_L30)1	29985.0
7pd3-IF491	50	19.0	(MRP-63)(Ribosomal_L30)1	29985.0
7po4-IF489	50	19.0	(MRP-63)(Ribosomal_L30)1	29985.0
7qh6-IF488	50	19.0	(MRP-63)(Ribosomal_L30)1	29985.0
7qh7-IF487	50	19.0	(MRP-63)(Ribosomal_L30)1	29985.0
7qi4-IF486	50	19.0	(MRP-63)(Ribosomal_L30)1	29985.0
7oic-IF557	41	20.0	(MRP-L27)(MRP-L47)1	31592.0
3j7y-IF622	41	20.0	(MRP-L27)(MRP-L47)1	31592.0
3j9m-IF621	41	20.0	(MRP-L27)(MRP-L47)1	31592.0
5aj4-IF612	41	20.0	(MRP-L27)(MRP-L47)1	31592.0
5ool-IF620	41	20.0	(MRP-L27)(MRP-L47)1	31592.0
5oom-IF619	41	20.0	(MRP-L27)(MRP-L47)1	31592.0
6gaw-IF611	41	20.0	(MRP-L27)(MRP-L47)1	31592.0
6gb2-IF610	41	20.0	(MRP-L27)(MRP-L47)1	31592.0
6i9r-IF583	41	20.0	(MRP-L27)(MRP-L47)1	31592.0
6nu2-IF618	41	20.0	(MRP-L27)(MRP-L47)1	31592.0
6nu3-IF609	41	20.0	(MRP-L27)(MRP-L47)1	31592.0
6vlz-IF608	41	20.0	(MRP-L27)(MRP-L47)1	31592.0
6vmi-IF607	41	20.0	(MRP-L27)(MRP-L47)1	31592.0
6ydp-IF606	41	20.0	(MRP-L27)(MRP-L47)1	31592.0
6ydw-IF605	41	20.0	(MRP-L27)(MRP-L47)1	31592.0
6zm5-IF598	41	20.0	(MRP-L27)(MRP-L47)1	31592.0
6zm6-IF596	41	20.0	(MRP-L27)(MRP-L47)1	31592.0
6zs9-IF595	41	20.0	(MRP-L27)(MRP-L47)1	31592.0
6zsa-IF553	41	20.0	(MRP-L27)(MRP-L47)1	31592.0
6zsb-IF594	41	20.0	(MRP-L27)(MRP-L47)1	31592.0
6zsc-IF593	41	20.0	(MRP-L27)(MRP-L47)1	31592.0
6zsd-IF592	41	20.0	(MRP-L27)(MRP-L47)1	31592.0
6zse-IF591	41	20.0	(MRP-L27)(MRP-L47)1	31592.0
6zsg-IF590	41	20.0	(MRP-L27)(MRP-L47)1	31592.0
7a5f-IF589	41	20.0	(MRP-L27)(MRP-L47)1	31592.0
7a5g-IF588	41	20.0	(MRP-L27)(MRP-L47)1	31592.0
7a5h-IF587	41	20.0	(MRP-L27)(MRP-L47)1	31592.0
7a5i-IF586	41	20.0	(MRP-L27)(MRP-L47)1	31592.0
7a5j-IF585	41	20.0	(MRP-L27)(MRP-L47)1	31592.0
7a5k-IF584	41	20.0	(MRP-L27)(MRP-L47)1	31592.0
7l08-IF582	41	20.0	(MRP-L27)(MRP-L47)1	31592.0
7l20-IF581	41	20.0	(MRP-L27)(MRP-L47)1	31592.0
7nqh-IF580	41	20.0	(MRP-L27)(MRP-L47)1	31592.0
7nql-IF579	41	20.0	(MRP-L27)(MRP-L47)1	31592.0
7nsh-IF578	41	20.0	(MRP-L27)(MRP-L47)1	31592.0
7nsi-IF577	41	20.0	(MRP-L27)(MRP-L47)1	31592.0
7nsj-IF576	41	20.0	(MRP-L27)(MRP-L47)1	31592.0
7o9k-IF575	41	20.0	(MRP-L27)(MRP-L47)1	31592.0
7o9m-IF574	41	20.0	(MRP-L27)(MRP-L47)1	31592.0
7odr-IF573	41	20.0	(MRP-L27)(MRP-L47)1	31592.0
7ods-IF572	41	20.0	(MRP-L27)(MRP-L47)1	31592.0
7odt-IF571	41	20.0	(MRP-L27)(MRP-L47)1	31592.0
7of0-IF570	41	20.0	(MRP-L27)(MRP-L47)1	31592.0
7of2-IF569	41	20.0	(MRP-L27)(MRP-L47)1	31592.0
7of3-IF568	41	20.0	(MRP-L27)(MRP-L47)1	31592.0
7of4-IF567	41	20.0	(MRP-L27)(MRP-L47)1	31592.0
7of5-IF566	41	20.0	(MRP-L27)(MRP-L47)1	31592.0
7of6-IF565	41	20.0	(MRP-L27)(MRP-L47)1	31592.0
7of7-IF564	41	20.0	(MRP-L27)(MRP-L47)1	31592.0
7og4-IF597	41	20.0	(MRP-L27)(MRP-L47)1	31592.0
7oi6-IF563	41	20.0	(MRP-L27)(MRP-L47)1	31592.0
7oi7-IF562	41	20.0	(MRP-L27)(MRP-L47)1	31592.0
7oi8-IF561	41	20.0	(MRP-L27)(MRP-L47)1	31592.0
7oi9-IF560	41	20.0	(MRP-L27)(MRP-L47)1	31592.0
7oia-IF559	41	20.0	(MRP-L27)(MRP-L47)1	31592.0
7oib-IF558	41	20.0	(MRP-L27)(MRP-L47)1	31592.0
7oid-IF556	41	20.0	(MRP-L27)(MRP-L47)1	31592.0
7oie-IF555	41	20.0	(MRP-L27)(MRP-L47)1	31592.0
7pd3-IF554	41	20.0	(MRP-L27)(MRP-L47)1	31592.0
7po4-IF552	41	20.0	(MRP-L27)(MRP-L47)1	31592.0
7qh6-IF551	41	20.0	(MRP-L27)(MRP-L47)1	31592.0
7qh7-IF550	41	20.0	(MRP-L27)(MRP-L47)1	31592.0
7qi4-IF549	41	20.0	(MRP-L27)(MRP-L47)1	31592.0
7per-IF744	51	24.0	(Nsp1_C)(Nup54)1	63821.0
7qp6-IF279	13	37.0	(eIF-5_eIF-2B)(GTP_EFTU)1	69148.0
6ybv-IF277	13	37.0	(eIF-5_eIF-2B)(GTP_EFTU)1	69148.0
6zmw-IF280	13	37.0	(eIF-5_eIF-2B)(GTP_EFTU)1	69148.0
7r5k-IF734	51	24.0	(Nsp1_C)(Nup54)1	63821.0
7r5j-IF735	51	24.0	(Nsp1_C)(Nup54)1	63821.0
7t3a-IF462	39	15.0	(Gtr1_RagA)(LAMTOR)1	27432.0
7tbm-IF729	51	24.0	(Nsp1_C)(Nup54)1	63821.0
5cws-IF747	51	24.0	(Nsp1_C)(Nup54)1	63821.0
7tbi-IF733	51	24.0	(Nsp1_C)(Nup54)1	63821.0
7tbj-IF732	51	24.0	(Nsp1_C)(Nup54)1	63821.0
7tbk-IF731	51	24.0	(Nsp1_C)(Nup54)1	63821.0
7tbl-IF730	51	24.0	(Nsp1_C)(Nup54)1	63821.0
7u4t-IF117	52	3.0	(ATP-synt_C)(Renin_r)1	34835.0
6vq6-IF164	52	3.0	(ATP-synt_C)(Renin_r)1	34835.0
6vq7-IF152	52	3.0	(ATP-synt_C)(Renin_r)1	34835.0
6vq8-IF159	52	3.0	(ATP-synt_C)(Renin_r)1	34835.0
6vqc-IF151	52	3.0	(ATP-synt_C)(Renin_r)1	34835.0
6vqg-IF149	52	3.0	(ATP-synt_C)(Renin_r)1	34835.0
6vqh-IF147	52	3.0	(ATP-synt_C)(Renin_r)1	34835.0
6wlw-IF135	52	3.0	(ATP-synt_C)(Renin_r)1	34835.0
6wm2-IF132	52	3.0	(ATP-synt_C)(Renin_r)1	34835.0
6wm3-IF129	52	3.0	(ATP-synt_C)(Renin_r)1	34835.0
6wm4-IF126	52	3.0	(ATP-synt_C)(Renin_r)1	34835.0
7u8o-IF114	52	3.0	(ATP-synt_C)(Renin_r)1	34835.0
7u8p-IF111	52	3.0	(ATP-synt_C)(Renin_r)1	34835.0
7u8r-IF107	52	3.0	(ATP-synt_C)(Renin_r)1	34835.0
7wkk-IF728	51	24.0	(Nsp1_C)(Nup54)1	63821.0
7wot-IF722	53	24.0	(Nsp1_C)(Nup54)1	52007.0
7woo-IF724	53	24.0	(Nsp1_C)(Nup54)1	52007.0
7xt7-IF967	23	33.0	(SPT16)(SSrecog)1	66168.0
7xtd-IF966	23	33.0	(SPT16)(SSrecog)1	66168.0
7xsx-IF968	23	33.0	(SPT16)(SSrecog)1	66168.0
7xti-IF965	23	33.0	(SPT16)(SSrecog)1	66168.0
7zz8-IF200	16	8.0	(Biotin_carb_N)(PYC_OADA)1	50609.0
3bg5-IF247	16	8.0	(Biotin_carb_N)(PYC_OADA)1	50609.0
3hb9-IF230	16	8.0	(Biotin_carb_N)(PYC_OADA)1	50609.0
3hbl-IF206	16	8.0	(Biotin_carb_N)(PYC_OADA)1	50609.0
3ho8-IF218	16	8.0	(Biotin_carb_N)(PYC_OADA)1	50609.0
4hnt-IF234	16	8.0	(Biotin_carb_N)(PYC_OADA)1	50609.0
4hnu-IF238	16	8.0	(Biotin_carb_N)(PYC_OADA)1	50609.0
4hnv-IF242	16	8.0	(Biotin_carb_N)(PYC_OADA)1	50609.0
5vyw-IF228	16	8.0	(Biotin_carb_N)(PYC_OADA)1	50609.0
7zyy-IF202	16	8.0	(Biotin_carb_N)(PYC_OADA)1	50609.0
7zz3-IF201	16	8.0	(Biotin_carb_N)(PYC_OADA)1	50609.0
