## Supplementary material for "Foldseek-Interface reveals a protein interface universe far from complete": Table S9

### Sheet: Legend
Mixed ANOVA results
Mixed ANOVA comparing the median fractional distribution of secondary structure elements across CATH superfamilies, ordered interface clusters, and disordered interface clusters.
Header legend
Source	Effect tested in the mixed ANOVA (Group, Secondary Structure, or their interaction)
SS	Sum of Squares associated with each effect
DF1	Numerator degrees of freedom
DF2	Denominator degrees of freedom
MS	Mean Square (Sum of Squares divided by degrees of freedom)
F	F statistic
p_unc	Uncorrected p-value
p_GG_corr	Greenhouse-Geisser corrected p-value (reported when sphericity is violated)
np2	Partial eta-squared effect size
eps	Greenhouse-Geisser epsilon estimate.
sphericity	Whether the sphericity assumption was met
W_spher	Mauchly's test statistic for sphericity
p_spher	P-value from Mauchly's test of sphericity
Post hoc pairwise comparisons
Post hoc pairwise comparisons following the mixed ANOVA using two-sided t-tests with Holm correction for multiple testing.
Header
Contrast	Effect for which pairwise comparisons were performed (Secondary Structure, Group, or their interaction)
Secondary_structure	Secondary Structure category (Helix, Strand, Turn/Loop, or Unassigned). For comparisons where Secondary Structure is the tested factor, this column contains "-"
A	First group in the comparison
B	Second group in the comparison
Paired	Indicates whether a paired t-test was performed
Parametric	Indicates whether a parametric test was used
T	t statistic
dof	Degrees of freedom
alternative	Alternative hypothesis used in the test
p_unc	Uncorrected p-value
p_corr	P-value after multiple testing correction
p_adjust	Multiple testing correction method (Holm)
BF10	Bayes factor in favor of the alternative hypothesis
hedges	Hedges' g effect size

### Sheet: Mixed ANOVA results
Source	SS	DF1	DF2	MS	F	p_unc	p_GG_corr	np2	eps	sphericity	W_spher	p_spher
Group	0.00500335	2	59547	0.00250168	30.502	5.75339e-14		0.00102342
Secondary_structure	1893.71	3	178641	631.235	14456.6	0	0	0.195349	0.642431	FALSE	0.400715	0
Interaction	69.1545	6	178641	11.5258	263.963	0		0.00878779

### Sheet: Post hoc pairwise comparisons
Contrast	Secondary_structure	A	B	Paired	Parametric	T	dof	alternative	p_unc	p_corr	p_adjust	BF10	hedges
Secondary_structure	-	Helix	Strand	TRUE	TRUE	146.526	59549	two-sided	0	0	holm	inf	1.07213
Secondary_structure	-	Helix	Turn / Loop	TRUE	TRUE	100.982	59549	two-sided	0	0	holm	inf	0.705011
Secondary_structure	-	Helix	Unassigned	TRUE	TRUE	137.484	59549	two-sided	0	0	holm	inf	0.951385
Secondary_structure	-	Strand	Turn / Loop	TRUE	TRUE	-94.3533	59549	two-sided	0	0	holm	inf	-0.578531
Secondary_structure	-	Strand	Unassigned	TRUE	TRUE	-52.947	59549	two-sided	0	0	holm	inf	-0.310766
Secondary_structure	-	Turn / Loop	Unassigned	TRUE	TRUE	67.759	59549	two-sided	0	0	holm	inf	0.351729
Group	-	CATH superfamilies	Disordered interfaces	FALSE	TRUE	3.97371	2328.17	two-sided	7.29154e-05	0.000145831	holm	73.45	0.148835
Group	-	CATH superfamilies	Ordered interfaces	FALSE	TRUE	-0.133722	9971.26	two-sided	0.893625	0.893625	holm	0.015	-0.00139199
Group	-	Disordered interfaces	Ordered interfaces	FALSE	TRUE	-4.07087	2181.09	two-sided	4.85086e-05	0.000145526	holm	97.109	-0.167261
Secondary_structure * Group	Helix	CATH superfamilies	Disordered interfaces	FALSE	TRUE	15.039	3223.29	two-sided	1.86928e-49	1.49542e-48	holm	6.789e+46	0.404552
Secondary_structure * Group	Helix	CATH superfamilies	Ordered interfaces	FALSE	TRUE	9.31485	8452.74	two-sided	1.5313e-20	7.65652e-20	holm	9.649e+16	0.119744
Secondary_structure * Group	Helix	Disordered interfaces	Ordered interfaces	FALSE	TRUE	-11.6943	2277.5	two-sided	1.01082e-30	6.0649e-30	holm	1.001e+28	-0.290128
Secondary_structure * Group	Strand	CATH superfamilies	Disordered interfaces	FALSE	TRUE	6.22585	3086.97	two-sided	5.43709e-10	1.63113e-09	holm	6.717e+06	0.172926
Secondary_structure * Group	Strand	CATH superfamilies	Ordered interfaces	FALSE	TRUE	20.6819	8291.77	two-sided	1.0706e-92	1.17766e-91	holm	4.476e+90	0.274727
Secondary_structure * Group	Strand	Disordered interfaces	Ordered interfaces	FALSE	TRUE	3.17954	2249.9	two-sided	0.00149515	0.00299031	holm	3.863	0.0869932
Secondary_structure * Group	Turn / Loop	CATH superfamilies	Disordered interfaces	FALSE	TRUE	-17.6404	2384.02	two-sided	1.47303e-65	1.47303e-64	holm	5.097e+64	-0.638338
Secondary_structure * Group	Turn / Loop	CATH superfamilies	Ordered interfaces	FALSE	TRUE	-64.5729	13783.5	two-sided	0	0	holm	inf	-0.529086
Secondary_structure * Group	Turn / Loop	Disordered interfaces	Ordered interfaces	FALSE	TRUE	-0.547229	2251.79	two-sided	0.584276	0.584276	holm	0.029	-0.0148618
Secondary_structure * Group	Unassigned	CATH superfamilies	Disordered interfaces	FALSE	TRUE	-16.8148	2510.8	two-sided	3.30925e-60	2.97833e-59	holm	5.551e+58	-0.568902
Secondary_structure * Group	Unassigned	CATH superfamilies	Ordered interfaces	FALSE	TRUE	-7.23394	9864.08	two-sided	5.04108e-13	2.01643e-12	holm	3.316e+09	-0.0761381
Secondary_structure * Group	Unassigned	Disordered interfaces	Ordered interfaces	FALSE	TRUE	15.0263	2220.72	two-sided	1.12168e-48	7.85177e-48	holm	1.724e+47	0.469393
